# Extracting interpretable signatures of whole-brain dynamics through systematic comparison

**DOI:** 10.1101/2024.01.10.573372

**Authors:** Annie G. Bryant, Kevin Aquino, Linden Parkes, Alex Fornito, Ben D. Fulcher

## Abstract

The brain’s complex distributed dynamics are typically quantified using a limited set of manually selected statistical properties, leaving the possibility that alternative dynamical properties may outperform those reported for a given application. Here, we address this limitation by systematically comparing diverse, interpretable features of both intra-regional activity and inter-regional functional coupling from resting-state functional magnetic resonance imaging (rs-fMRI) data, demonstrating our method using case–control comparisons of four neuropsychiatric disorders. Our findings generally support the use of linear time-series analysis techniques for rs-fMRI case–control analyses, while also identifying new ways to quantify informative dynamical fMRI structures. While simple statistical representations of fMRI dynamics performed surprisingly well (e.g., properties within a single brain region), combining intra-regional properties with inter-regional coupling generally improved performance, underscoring the distributed, multifaceted changes to fMRI dynamics in neuropsychiatric disorders. The comprehensive, data-driven method introduced here enables systematic identification and interpretation of quantitative dynamical signatures of multivariate time-series data, with applicability beyond neuroimaging to diverse scientific problems involving complex time-varying systems.
