## Supplementary material for "Extracting interpretable signatures of whole-brain dynamics through systematic comparison": Table S1

Disorder	Brain Region	Balanced Accuracy	SD	p-value	Benjamini--Hochberg p-value
SCZ	ctx-lh-pericalcarine	72.7	11.2	3e-06	2e-04
SCZ	ctx-rh-cuneus	69.3	12.6	5e-05	2e-03
SCZ	ctx-lh-precuneus	68	11	1e-04	3e-03
SCZ	ctx-lh-cuneus	67.6	11.2	2e-04	4e-03
SCZ	ctx-rh-lateraloccipital	67.6	12.1	2e-04	4e-03
SCZ	ctx-lh-bankssts	67	10.8	4e-04	4e-03
SCZ	ctx-rh-pericalcarine	66.6	13.1	4e-04	4e-03
SCZ	ctx-rh-lingual	65.8	10.7	7e-04	5e-03
SCZ	ctx-lh-caudalanteriorcingulate	65.7	12.5	6e-04	5e-03
SCZ	Right-Amygdala	65.3	12	1e-03	7e-03
SCZ	ctx-lh-lateraloccipital	65.3	10.6	9e-04	6e-03
SCZ	ctx-lh-insula	65.2	12.4	6e-04	5e-03
SCZ	ctx-rh-postcentral	64.6	12.3	8e-04	6e-03
SCZ	ctx-lh-lingual	64.2	12.8	3e-03	1e-02
SCZ	ctx-rh-isthmuscingulate	64.2	12.4	3e-03	1e-02
SCZ	ctx-rh-superiortemporal	64.1	14.1	2e-03	1e-02
SCZ	ctx-rh-middletemporal	62.9	11.3	4e-03	2e-02
SCZ	ctx-rh-transversetemporal	62.4	12.7	6e-03	2e-02
SCZ	ctx-rh-precuneus	62.3	13.3	7e-03	3e-02
SCZ	ctx-rh-supramarginal	62.2	13.8	6e-03	2e-02
SCZ	ctx-lh-temporalpole	62.1	12.9	7e-03	3e-02
SCZ	ctx-lh-inferiorparietal	61.8	12.2	8e-03	3e-02
SCZ	ctx-lh-supramarginal	61.6	12.7	1e-02	4e-02
SCZ	Left-Thalamus-Proper	61.5	12.9	7e-03	3e-02
SCZ	ctx-lh-superiortemporal	61.5	13.5	8e-03	3e-02
SCZ	ctx-rh-lateralorbitofrontal	61.5	11.3	1e-02	4e-02
SCZ	ctx-rh-parsopercularis	61.4	13.6	9e-03	3e-02
SCZ	ctx-rh-medialorbitofrontal	60.7	13.1	1e-02	4e-02
SCZ	Right-Caudate	60.4	11.9	2e-02	5e-02
SCZ	ctx-rh-precentral	60.4	11.2	2e-02	4e-02
SCZ	ctx-lh-inferiortemporal	60.3	12.1	2e-02	4e-02
SCZ	ctx-rh-posteriorcingulate	60.1	13	2e-02	4e-02
SCZ	ctx-lh-paracentral	59.9	13.8	2e-02	5e-02
SCZ	ctx-rh-superiorfrontal	59.9	13	2e-02	5e-02
SCZ	ctx-rh-superiorparietal	59.7	12.8	2e-02	5e-02
SCZ	ctx-rh-paracentral	59.5	11.8	2e-02	5e-02
SCZ	ctx-lh-frontalpole	59.3	13.2	3e-02	6e-02
SCZ	ctx-lh-caudalmiddlefrontal	59.1	13.8	3e-02	6e-02
SCZ	Left-Putamen	59	13	3e-02	6e-02
SCZ	ctx-rh-caudalanteriorcingulate	58.9	12	4e-02	7e-02
SCZ	ctx-rh-parstriangularis	58.8	11.2	4e-02	8e-02
SCZ	ctx-lh-postcentral	58.7	12.2	4e-02	8e-02
SCZ	ctx-rh-insula	58.5	13.8	4e-02	7e-02
SCZ	ctx-rh-parahippocampal	58.5	13.5	5e-02	8e-02
SCZ	ctx-rh-rostralmiddlefrontal	58.4	13.1	4e-02	8e-02
SCZ	ctx-lh-isthmuscingulate	58.3	11.9	4e-02	8e-02
SCZ	ctx-lh-superiorfrontal	58.2	13.9	5e-02	8e-02
SCZ	Right-Hippocampus	58	12.4	6e-02	9e-02
SCZ	ctx-lh-precentral	58	12.5	5e-02	9e-02
SCZ	Right-Accumbens-area	57.8	14.4	5e-02	8e-02
SCZ	ctx-rh-parsorbitalis	57.5	12.9	6e-02	1e-01
SCZ	Right-Thalamus-Proper	57.4	12.4	7e-02	1e-01
SCZ	ctx-lh-posteriorcingulate	57.4	12.2	7e-02	1e-01
SCZ	ctx-lh-superiorparietal	57.4	13	6e-02	9e-02
SCZ	ctx-rh-inferiorparietal	57.4	12.5	7e-02	1e-01
SCZ	Left-Accumbens-area	57.3	12.4	8e-02	1e-01
SCZ	Left-Amygdala	57.1	12.4	7e-02	1e-01
SCZ	ctx-lh-lateralorbitofrontal	57	12.8	8e-02	1e-01
SCZ	ctx-lh-medialorbitofrontal	56.8	11.9	9e-02	1e-01
SCZ	ctx-lh-parsopercularis	56.8	11.1	8e-02	1e-01
SCZ	ctx-rh-bankssts	56.7	12.1	1e-01	1e-01
SCZ	ctx-rh-frontalpole	56.7	11.8	8e-02	1e-01
SCZ	ctx-rh-entorhinal	56.6	13.2	9e-02	1e-01
SCZ	Right-Pallidum	56.1	12.8	1e-01	1e-01
SCZ	ctx-lh-fusiform	55.5	12.5	1e-01	2e-01
SCZ	ctx-rh-fusiform	55.5	11.8	1e-01	2e-01
SCZ	Left-Caudate	55.3	12.1	2e-01	2e-01
SCZ	ctx-lh-transversetemporal	55.2	12.5	1e-01	2e-01
SCZ	ctx-lh-rostralanteriorcingulate	54.1	14.6	2e-01	2e-01
SCZ	ctx-lh-parahippocampal	53.4	12.5	3e-01	3e-01
SCZ	ctx-lh-rostralmiddlefrontal	52.9	13.4	3e-01	3e-01
SCZ	Left-Hippocampus	52.7	13.1	3e-01	3e-01
SCZ	ctx-rh-caudalmiddlefrontal	52.6	14	3e-01	3e-01
SCZ	Right-Putamen	51.9	10.2	3e-01	4e-01
SCZ	ctx-lh-parstriangularis	51.4	11.1	4e-01	4e-01
SCZ	ctx-lh-entorhinal	50.1	13.5	5e-01	5e-01
SCZ	Left-Pallidum	49.8	12.9	5e-01	5e-01
SCZ	ctx-lh-parsorbitalis	48.8	13.4	6e-01	6e-01
SCZ	ctx-lh-middletemporal	47.6	12.3	7e-01	7e-01
SCZ	ctx-rh-rostralanteriorcingulate	47.3	11.9	7e-01	7e-01
SCZ	ctx-rh-inferiortemporal	47.2	12.6	7e-01	7e-01
SCZ	ctx-rh-temporalpole	46.2	12.8	8e-01	8e-01
BP	Right-Hippocampus	67.4	14.4	2e-04	2e-02
BP	Left-Caudate	65.2	12	7e-04	3e-02
BP	Left-Thalamus-Proper	65.1	11.9	9e-04	3e-02
BP	ctx-rh-insula	63.3	12.7	2e-03	5e-02
BP	ctx-lh-postcentral	62.9	13.9	4e-03	6e-02
BP	ctx-rh-superiortemporal	62.9	13.4	4e-03	6e-02
BP	ctx-lh-inferiorparietal	62.3	12.7	7e-03	7e-02
BP	Left-Hippocampus	62	13	7e-03	7e-02
BP	ctx-rh-parahippocampal	61.8	13	1e-02	8e-02
BP	ctx-rh-parsopercularis	61.7	14	7e-03	7e-02
BP	ctx-lh-parsopercularis	60.9	12.4	1e-02	8e-02
BP	Right-Thalamus-Proper	60.8	13.2	1e-02	1e-01
BP	ctx-rh-caudalanteriorcingulate	60.5	13.5	2e-02	1e-01
BP	ctx-lh-lateralorbitofrontal	60.1	12.2	2e-02	1e-01
BP	ctx-rh-postcentral	59.8	13.6	2e-02	1e-01
BP	ctx-rh-rostralanteriorcingulate	59.8	12.9	2e-02	1e-01
BP	ctx-lh-isthmuscingulate	59.7	13.4	2e-02	1e-01
BP	ctx-lh-paracentral	59.6	12.6	2e-02	1e-01
BP	ctx-lh-fusiform	59.2	11.9	3e-02	1e-01
BP	ctx-rh-middletemporal	59.1	11.6	3e-02	1e-01
BP	ctx-lh-precentral	59	12.8	3e-02	1e-01
BP	ctx-lh-superiorparietal	59	12.9	3e-02	1e-01
BP	ctx-lh-caudalmiddlefrontal	58.8	14	3e-02	1e-01
BP	ctx-lh-lateraloccipital	58.4	11.6	4e-02	1e-01
BP	ctx-rh-lateraloccipital	58.4	12.4	4e-02	1e-01
BP	ctx-lh-temporalpole	58.3	11.4	5e-02	1e-01
BP	ctx-rh-paracentral	58.1	12.5	6e-02	1e-01
BP	ctx-lh-inferiortemporal	57.9	13.1	5e-02	1e-01
BP	ctx-lh-precuneus	57.9	12.2	5e-02	1e-01
BP	Left-Pallidum	57.8	13.9	6e-02	2e-01
BP	ctx-rh-frontalpole	57.6	11.6	6e-02	1e-01
BP	ctx-rh-lateralorbitofrontal	57.6	13.5	7e-02	2e-01
BP	ctx-rh-transversetemporal	57.5	11.4	6e-02	1e-01
BP	ctx-rh-medialorbitofrontal	57.4	12.5	6e-02	2e-01
BP	ctx-rh-temporalpole	57.3	12.6	6e-02	1e-01
BP	ctx-rh-caudalmiddlefrontal	57.1	13.2	7e-02	2e-01
BP	ctx-rh-supramarginal	57.1	11.4	9e-02	2e-01
BP	ctx-lh-frontalpole	56.9	11.8	8e-02	2e-01
BP	ctx-rh-inferiorparietal	56.9	14.2	9e-02	2e-01
BP	ctx-lh-transversetemporal	56.7	12.5	8e-02	2e-01
BP	ctx-rh-precentral	56.5	13.6	9e-02	2e-01
BP	ctx-rh-superiorfrontal	56.5	12.3	9e-02	2e-01
BP	Right-Putamen	56.4	12.8	9e-02	2e-01
BP	Right-Caudate	56.1	13.2	1e-01	2e-01
BP	Left-Putamen	56	13.7	1e-01	2e-01
BP	ctx-rh-precuneus	56	12.9	1e-01	2e-01
BP	Right-Amygdala	55.9	11	1e-01	2e-01
BP	ctx-rh-superiorparietal	55.8	13.1	1e-01	2e-01
BP	ctx-lh-medialorbitofrontal	55.7	12.1	1e-01	2e-01
BP	Right-Pallidum	55.6	13	1e-01	2e-01
BP	ctx-rh-posteriorcingulate	55.5	12.1	1e-01	2e-01
BP	ctx-lh-rostralanteriorcingulate	55.2	12.9	1e-01	2e-01
BP	ctx-lh-parahippocampal	54.9	11.4	2e-01	2e-01
BP	ctx-lh-bankssts	54.8	12.3	2e-01	2e-01
BP	ctx-rh-bankssts	54.8	12.2	2e-01	2e-01
BP	ctx-rh-parstriangularis	54.6	12.8	2e-01	2e-01
BP	ctx-lh-pericalcarine	54.3	12.9	2e-01	3e-01
BP	ctx-lh-posteriorcingulate	54.3	13.6	2e-01	3e-01
BP	ctx-lh-insula	54	13.1	2e-01	3e-01
BP	ctx-lh-entorhinal	53.6	11.7	2e-01	3e-01
BP	ctx-lh-superiortemporal	53.6	13.9	2e-01	3e-01
BP	ctx-rh-fusiform	53	13	3e-01	4e-01
BP	ctx-lh-cuneus	52.6	13.1	3e-01	4e-01
BP	ctx-lh-supramarginal	52.6	12.6	3e-01	4e-01
BP	ctx-lh-superiorfrontal	52	11.4	4e-01	4e-01
BP	ctx-rh-isthmuscingulate	51.9	12.9	4e-01	4e-01
BP	Left-Accumbens-area	51.7	11.4	4e-01	4e-01
BP	ctx-lh-middletemporal	51.7	11.9	4e-01	4e-01
BP	ctx-lh-lingual	51.6	11.5	4e-01	4e-01
BP	ctx-rh-cuneus	51.5	12.6	4e-01	5e-01
BP	ctx-lh-rostralmiddlefrontal	50.4	12.1	5e-01	5e-01
BP	ctx-rh-lingual	50.4	13.2	5e-01	5e-01
BP	ctx-rh-pericalcarine	50.3	11.4	5e-01	5e-01
BP	ctx-rh-parsorbitalis	50.2	13.5	5e-01	5e-01
BP	ctx-lh-caudalanteriorcingulate	48.9	14	6e-01	6e-01
BP	Left-Amygdala	48.7	11.5	6e-01	6e-01
BP	ctx-rh-rostralmiddlefrontal	48.3	13.5	6e-01	7e-01
BP	Right-Accumbens-area	48.2	12.7	6e-01	7e-01
BP	ctx-rh-entorhinal	48.2	12.6	7e-01	7e-01
BP	ctx-lh-parsorbitalis	47.6	12	7e-01	7e-01
BP	ctx-lh-parstriangularis	47.6	12.6	7e-01	7e-01
BP	ctx-rh-inferiortemporal	46.7	12.8	8e-01	8e-01
ADHD	ctx-lh-parsorbitalis	62.3	14.4	1e-02	5e-01
ADHD	ctx-rh-precuneus	60.9	13.3	2e-02	5e-01
ADHD	ctx-rh-isthmuscingulate	60.3	13.7	3e-02	5e-01
ADHD	ctx-rh-posteriorcingulate	59.7	13.2	3e-02	5e-01
ADHD	Right-Caudate	58.9	13.6	5e-02	5e-01
ADHD	ctx-lh-precentral	58.9	12.4	4e-02	5e-01
ADHD	Left-Thalamus-Proper	58.4	13.1	6e-02	5e-01
ADHD	ctx-rh-middletemporal	58.4	16	5e-02	5e-01
ADHD	Right-Thalamus-Proper	57.9	14.5	7e-02	5e-01
ADHD	ctx-lh-fusiform	57.7	14.4	7e-02	5e-01
ADHD	ctx-rh-parstriangularis	57.7	14.9	6e-02	5e-01
ADHD	ctx-lh-frontalpole	57.4	14.9	8e-02	5e-01
ADHD	ctx-rh-entorhinal	57.1	14.6	9e-02	5e-01
ADHD	ctx-rh-paracentral	56.6	12.5	1e-01	5e-01
ADHD	ctx-rh-bankssts	56.5	14.9	1e-01	5e-01
ADHD	ctx-rh-insula	56.5	13	1e-01	5e-01
ADHD	ctx-lh-parahippocampal	56.1	14.9	1e-01	5e-01
ADHD	ctx-rh-rostralanteriorcingulate	56	13.8	1e-01	6e-01
ADHD	ctx-rh-lateraloccipital	55.8	14.5	1e-01	6e-01
ADHD	ctx-rh-inferiortemporal	55.5	13.4	1e-01	6e-01
ADHD	ctx-rh-postcentral	55.1	13.2	2e-01	6e-01
ADHD	ctx-rh-parahippocampal	55	12.7	2e-01	6e-01
ADHD	ctx-rh-precentral	54.8	14.1	2e-01	6e-01
ADHD	ctx-rh-superiorfrontal	54.7	14.4	2e-01	6e-01
ADHD	ctx-lh-insula	54.6	13.6	2e-01	6e-01
ADHD	ctx-rh-fusiform	54.6	14.5	2e-01	6e-01
ADHD	ctx-lh-inferiortemporal	53.8	13.6	2e-01	6e-01
ADHD	ctx-lh-parsopercularis	53.7	12.5	3e-01	6e-01
ADHD	ctx-lh-parstriangularis	53.4	13.4	3e-01	6e-01
ADHD	Right-Pallidum	53.3	14.3	2e-01	6e-01
ADHD	ctx-rh-inferiorparietal	53.3	12.8	3e-01	6e-01
ADHD	ctx-rh-parsopercularis	53.3	13.2	3e-01	6e-01
ADHD	ctx-rh-medialorbitofrontal	53.2	12.5	3e-01	6e-01
ADHD	ctx-rh-temporalpole	53.1	13.4	3e-01	6e-01
ADHD	ctx-rh-lateralorbitofrontal	52.9	12.9	3e-01	6e-01
ADHD	ctx-rh-lingual	52.8	13.3	3e-01	6e-01
ADHD	ctx-rh-transversetemporal	52.6	14.3	3e-01	6e-01
ADHD	Right-Hippocampus	52.5	13.4	3e-01	6e-01
ADHD	ctx-rh-superiortemporal	52.3	12.8	3e-01	6e-01
ADHD	ctx-lh-lateralorbitofrontal	52.2	13.8	3e-01	6e-01
ADHD	ctx-rh-superiorparietal	52.2	12.6	3e-01	6e-01
ADHD	Left-Accumbens-area	52.1	13.4	4e-01	7e-01
ADHD	ctx-rh-cuneus	51.6	13.8	4e-01	7e-01
ADHD	ctx-lh-isthmuscingulate	51.5	12.6	4e-01	7e-01
ADHD	ctx-lh-posteriorcingulate	51.5	15.1	4e-01	7e-01
ADHD	ctx-rh-parsorbitalis	51	14.2	4e-01	7e-01
ADHD	ctx-lh-cuneus	50.7	13.6	4e-01	8e-01
ADHD	ctx-rh-caudalmiddlefrontal	50.7	13.5	5e-01	8e-01
ADHD	Left-Amygdala	50.6	12.9	4e-01	8e-01
ADHD	ctx-lh-temporalpole	50.2	13.8	5e-01	8e-01
ADHD	ctx-lh-rostralanteriorcingulate	50.1	12.9	5e-01	8e-01
ADHD	ctx-rh-pericalcarine	50.1	12.6	5e-01	8e-01
ADHD	ctx-lh-middletemporal	49.3	13.7	5e-01	8e-01
ADHD	ctx-lh-superiortemporal	49.2	15.5	6e-01	9e-01
ADHD	Right-Accumbens-area	48.8	13.8	6e-01	9e-01
ADHD	ctx-lh-lingual	48.8	11.6	6e-01	9e-01
ADHD	ctx-lh-rostralmiddlefrontal	48.7	11.3	6e-01	9e-01
ADHD	Left-Pallidum	48.1	14.1	6e-01	9e-01
ADHD	Left-Putamen	47.9	12.4	7e-01	9e-01
ADHD	ctx-lh-supramarginal	47.8	13.3	6e-01	9e-01
ADHD	ctx-lh-caudalmiddlefrontal	47.6	13.6	7e-01	9e-01
ADHD	ctx-lh-medialorbitofrontal	47.5	13.2	7e-01	9e-01
ADHD	ctx-lh-paracentral	47.5	11.3	7e-01	9e-01
ADHD	ctx-lh-lateraloccipital	47.2	13.2	7e-01	9e-01
ADHD	ctx-lh-precuneus	47.2	12.7	7e-01	9e-01
ADHD	ctx-rh-rostralmiddlefrontal	47.1	12.4	7e-01	9e-01
ADHD	ctx-lh-pericalcarine	47	13.9	7e-01	9e-01
ADHD	Right-Putamen	46.9	12.1	7e-01	9e-01
ADHD	Left-Hippocampus	46.3	14.8	8e-01	9e-01
ADHD	ctx-lh-inferiorparietal	46.3	14	7e-01	9e-01
ADHD	ctx-rh-caudalanteriorcingulate	46.2	12.7	7e-01	9e-01
ADHD	ctx-lh-entorhinal	45.9	12.7	8e-01	9e-01
ADHD	Right-Amygdala	45.3	13.2	8e-01	9e-01
ADHD	ctx-lh-caudalanteriorcingulate	45.3	11.2	8e-01	9e-01
ADHD	ctx-lh-postcentral	43.9	12.4	9e-01	9e-01
ADHD	ctx-rh-supramarginal	43.8	13.6	9e-01	9e-01
ADHD	ctx-lh-bankssts	43.6	12.8	9e-01	9e-01
ADHD	ctx-lh-superiorfrontal	43.3	11.7	9e-01	9e-01
ADHD	ctx-rh-frontalpole	43.3	11.4	9e-01	9e-01
ADHD	ctx-lh-transversetemporal	42.8	13	9e-01	9e-01
ADHD	Left-Caudate	42.5	14.7	9e-01	9e-01
ADHD	ctx-lh-superiorparietal	40.5	11.5	1e+00	1e+00
ASD	Superior_Frontal_Gyrus	55.1	5	1e-03	6e-02
ASD	Middle_Frontal_Gyrus	54.7	4.5	4e-03	8e-02
ASD	Parahippocampal_Gyrus_anterior_division	54.4	4.6	6e-03	8e-02
ASD	Inferior_Frontal_Gyrus_pars_triangularis	54.3	4.2	6e-03	8e-02
ASD	Parahippocampal_Gyrus_posterior_division	54.2	4.4	8e-03	8e-02
ASD	Planum_Temporale	54.1	4.9	1e-02	8e-02
ASD	Inferior_Temporal_Gyrus_posterior_division	54	4.5	1e-02	8e-02
ASD	Temporal_Fusiform_Cortex_posterior_division	53.5	4.1	3e-02	1e-01
ASD	Inferior_Temporal_Gyrus_anterior_division	53.4	4.1	2e-02	1e-01
ASD	Superior_Temporal_Gyrus_posterior_division	53.3	4.7	3e-02	1e-01
ASD	Frontal_Pole	53	4.8	4e-02	2e-01
ASD	Insular_Cortex	52.9	4.8	5e-02	2e-01
ASD	Lateral_Occipital_Cortex_inferior_division	52.9	4.5	4e-02	2e-01
ASD	Middle_Temporal_Gyrus_temporooccipital_part	52.9	4.6	5e-02	2e-01
ASD	Frontal_Operculum_Cortex	52.8	4.2	6e-02	2e-01
ASD	Supramarginal_Gyrus_anterior_division	52.5	4.8	8e-02	2e-01
ASD	Frontal_Orbital_Cortex	52.4	4.3	8e-02	2e-01
ASD	Middle_Temporal_Gyrus_posterior_division	52.4	4.2	7e-02	2e-01
ASD	Temporal_Pole	52.4	4.5	9e-02	2e-01
ASD	Cingulate_Gyrus_anterior_division	52.3	4.8	1e-01	2e-01
ASD	Superior_Temporal_Gyrus_anterior_division	52.3	4.3	8e-02	2e-01
ASD	Cingulate_Gyrus_posterior_division	52.2	4.4	1e-01	2e-01
ASD	Juxtapositional_Lobule_Cortex_(formerly_Supplementary_Motor_Cortex)	52.2	4.7	1e-01	2e-01
ASD	Paracingulate_Gyrus	52.2	4.4	1e-01	2e-01
ASD	Parietal_Operculum_Cortex	52.2	4.9	1e-01	2e-01
ASD	Postcentral_Gyrus	52.1	4.2	1e-01	2e-01
ASD	Cuneal_Cortex	52	4.1	1e-01	2e-01
ASD	Inferior_Frontal_Gyrus_pars_opercularis	51.9	4.3	1e-01	2e-01
ASD	Central_Opercular_Cortex	51.7	4.4	2e-01	3e-01
ASD	Planum_Polare	51.7	4.9	2e-01	3e-01
ASD	Precuneous_Cortex	51.7	4.3	2e-01	3e-01
ASD	Temporal_Fusiform_Cortex_anterior_division	51.6	5.1	2e-01	3e-01
ASD	Subcallosal_Cortex	51.4	4	2e-01	3e-01
ASD	Frontal_Medial_Cortex	51.2	4.7	2e-01	3e-01
ASD	Occipital_Pole	51.2	4.4	3e-01	3e-01
ASD	Occipital_Fusiform_Gyrus	50.8	4.9	3e-01	4e-01
ASD	Precentral_Gyrus	50.6	4.1	3e-01	5e-01
ASD	Supramarginal_Gyrus_posterior_division	50.6	4	4e-01	5e-01
ASD	Middle_Temporal_Gyrus_anterior_division	50.3	4.6	4e-01	5e-01
ASD	Supracalcarine_Cortex	50.2	4.4	4e-01	5e-01
ASD	Heschls_Gyrus_includes_H1_and_H2	49.8	4.2	6e-01	6e-01
ASD	Superior_Parietal_Lobule	49.8	4	6e-01	6e-01
ASD	Temporal_Occipital_Fusiform_Cortex	49.7	4.1	6e-01	6e-01
ASD	Inferior_Temporal_Gyrus_temporooccipital_part	49.6	4.2	6e-01	6e-01
ASD	Lateral_Occipital_Cortex_superior_division	49.6	4.5	6e-01	6e-01
ASD	Intracalcarine_Cortex	49.4	4.2	6e-01	7e-01
ASD	Lingual_Gyrus	48.1	4.5	9e-01	9e-01
ASD	Angular_Gyrus	46.5	4.7	1e+00	1e+00
