## Supplementary material for "Extracting interpretable signatures of whole-brain dynamics through systematic comparison": Table S2

Disorder	Brain Region	Control Volume	Disorder Volume	beta	p-value	Benjamini--Hochberg p-value
SCZ	Left-Thalamus-Proper	312	306	-6.2	8e-03	0.041
SCZ	Left-Caudate	146	141	-5	5e-03	0.041
SCZ	Left-Putamen	197	195	-2.2	1e-01	0.242
SCZ	Left-Pallidum	80	80	-0.2	8e-01	0.852
SCZ	Left-Hippocampus	156	154	-1.7	2e-01	0.419
SCZ	Left-Amygdala	59	58	-0.8	4e-01	0.600
SCZ	Left-Accumbens-area	21	21	-0.2	8e-01	0.850
SCZ	Right-Thalamus-Proper	301	296	-5.3	7e-03	0.041
SCZ	Right-Caudate	149	148	-0.7	7e-01	0.832
SCZ	Right-Putamen	192	191	-0.9	4e-01	0.640
SCZ	Right-Pallidum	76	75	-0.5	5e-01	0.690
SCZ	Right-Hippocampus	156	155	-1.7	2e-01	0.349
SCZ	Right-Amygdala	65	64	-0.8	4e-01	0.600
SCZ	Right-Accumbens-area	22	22	-0.3	6e-01	0.738
SCZ	ctx-lh-caudalanteriorcingulate	128	122	-5.8	1e-01	0.242
SCZ	ctx-lh-caudalmiddlefrontal	281	266	-14.8	7e-03	0.041
SCZ	ctx-lh-cuneus	175	174	-0.9	8e-01	0.850
SCZ	ctx-lh-entorhinal	79	81	1.5	7e-01	0.805
SCZ	ctx-lh-fusiform	325	325	-0.5	9e-01	0.936
SCZ	ctx-lh-inferiorparietal	488	482	-6.2	5e-01	0.687
SCZ	ctx-lh-inferiortemporal	459	441	-18.3	1e-02	0.047
SCZ	ctx-lh-isthmuscingulate	105	104	-1.5	4e-01	0.640
SCZ	ctx-lh-lateraloccipital	471	460	-10.5	2e-01	0.419
SCZ	ctx-lh-lateralorbitofrontal	356	346	-9.3	6e-03	0.041
SCZ	ctx-lh-lingual	276	265	-11.5	1e-02	0.059
SCZ	ctx-lh-medialorbitofrontal	178	180	1.7	6e-01	0.757
SCZ	ctx-lh-middletemporal	567	537	-29.7	1e-04	0.005
SCZ	ctx-lh-parahippocampal	85	86	0.9	6e-01	0.756
SCZ	ctx-lh-paracentral	183	180	-3.2	3e-01	0.455
SCZ	ctx-lh-parsopercularis	177	174	-3	4e-01	0.640
SCZ	ctx-lh-parsorbitalis	85	84	-0.6	7e-01	0.832
SCZ	ctx-lh-parstriangularis	178	175	-3.1	4e-01	0.640
SCZ	ctx-lh-pericalcarine	90	89	-0.8	7e-01	0.832
SCZ	ctx-lh-postcentral	462	454	-8.5	2e-01	0.343
SCZ	ctx-lh-posteriorcingulate	137	136	-1.3	6e-01	0.770
SCZ	ctx-lh-precentral	539	522	-17.3	6e-03	0.041
SCZ	ctx-lh-precuneus	407	395	-12.3	2e-02	0.087
SCZ	ctx-lh-rostralanteriorcingulate	141	137	-3.8	2e-01	0.349
SCZ	ctx-lh-rostralmiddlefrontal	467	456	-11.6	1e-01	0.252
SCZ	ctx-lh-superiorfrontal	1002	978	-23.7	3e-02	0.113
SCZ	ctx-lh-superiorparietal	436	420	-16.1	3e-02	0.106
SCZ	ctx-lh-superiortemporal	679	650	-29.3	7e-05	0.005
SCZ	ctx-lh-supramarginal	423	411	-11.5	1e-01	0.277
SCZ	ctx-lh-transversetemporal	49	49	-0.2	9e-01	0.933
SCZ	ctx-lh-insula	240	235	-5.1	5e-03	0.041
SCZ	ctx-rh-caudalanteriorcingulate	95	90	-4.4	2e-01	0.341
SCZ	ctx-rh-caudalmiddlefrontal	250	242	-7.6	2e-01	0.375
SCZ	ctx-rh-cuneus	168	164	-4.2	2e-01	0.375
SCZ	ctx-rh-entorhinal	74	74	-0.2	9e-01	0.936
SCZ	ctx-rh-fusiform	317	308	-9.3	6e-02	0.169
SCZ	ctx-rh-inferiorparietal	580	577	-3.6	7e-01	0.832
SCZ	ctx-rh-inferiortemporal	469	456	-13.1	7e-02	0.192
SCZ	ctx-rh-isthmuscingulate	92	90	-1.9	2e-01	0.432
SCZ	ctx-rh-lateraloccipital	488	482	-5.8	5e-01	0.681
SCZ	ctx-rh-lateralorbitofrontal	338	331	-6.7	5e-02	0.140
SCZ	ctx-rh-lingual	275	266	-8.9	6e-02	0.169
SCZ	ctx-rh-medialorbitofrontal	160	158	-2.2	5e-01	0.667
SCZ	ctx-rh-middletemporal	570	549	-21.6	2e-03	0.029
SCZ	ctx-rh-parahippocampal	81	78	-3.4	2e-02	0.087
SCZ	ctx-rh-paracentral	169	167	-2.3	4e-01	0.657
SCZ	ctx-rh-parsopercularis	174	166	-8	5e-02	0.145
SCZ	ctx-rh-parsorbitalis	88	87	-0.8	7e-01	0.832
SCZ	ctx-rh-parstriangularis	162	157	-5.1	2e-01	0.362
SCZ	ctx-rh-pericalcarine	102	95	-7.4	6e-03	0.041
SCZ	ctx-rh-postcentral	413	412	-1.9	7e-01	0.832
SCZ	ctx-rh-posteriorcingulate	134	135	0.8	8e-01	0.850
SCZ	ctx-rh-precentral	500	481	-18.8	1e-03	0.025
SCZ	ctx-rh-precuneus	430	418	-12.8	1e-02	0.059
SCZ	ctx-rh-rostralanteriorcingulate	104	100	-3.6	2e-01	0.431
SCZ	ctx-rh-rostralmiddlefrontal	443	441	-1.9	8e-01	0.850
SCZ	ctx-rh-superiorfrontal	1095	1061	-34.8	4e-03	0.041
SCZ	ctx-rh-superiorparietal	442	427	-15.8	4e-02	0.113
SCZ	ctx-rh-superiortemporal	625	602	-22.9	7e-04	0.019
SCZ	ctx-rh-supramarginal	394	377	-17.1	1e-02	0.047
SCZ	ctx-rh-transversetemporal	38	37	-0.5	6e-01	0.756
SCZ	ctx-rh-insula	245	240	-4.7	9e-03	0.047
BP	Left-Thalamus-Proper	312	309	-3.2	2e-01	0.483
BP	Left-Caudate	146	144	-1.6	4e-01	0.613
BP	Left-Putamen	197	194	-2.8	4e-02	0.219
BP	Left-Pallidum	80	80	0	1e+00	0.983
BP	Left-Hippocampus	156	158	1.9	1e-01	0.481
BP	Left-Amygdala	59	59	0.1	9e-01	0.960
BP	Left-Accumbens-area	21	21	0	1e+00	0.966
BP	Right-Thalamus-Proper	301	298	-3.5	8e-02	0.319
BP	Right-Caudate	149	145	-3.5	4e-02	0.227
BP	Right-Putamen	192	191	-1	4e-01	0.613
BP	Right-Pallidum	76	75	-0.9	3e-01	0.592
BP	Right-Hippocampus	156	157	0.2	9e-01	0.918
BP	Right-Amygdala	65	65	-0.3	7e-01	0.817
BP	Right-Accumbens-area	22	23	0.3	6e-01	0.749
BP	ctx-lh-caudalanteriorcingulate	128	126	-2.3	5e-01	0.716
BP	ctx-lh-caudalmiddlefrontal	281	272	-9.3	1e-01	0.376
BP	ctx-lh-cuneus	175	178	3.2	3e-01	0.592
BP	ctx-lh-entorhinal	79	78	-1.4	7e-01	0.811
BP	ctx-lh-fusiform	325	329	3.9	6e-01	0.738
BP	ctx-lh-inferiorparietal	488	483	-4.6	6e-01	0.749
BP	ctx-lh-inferiortemporal	459	453	-6.3	4e-01	0.605
BP	ctx-lh-isthmuscingulate	105	103	-1.7	3e-01	0.592
BP	ctx-lh-lateraloccipital	471	470	-0.7	9e-01	0.960
BP	ctx-lh-lateralorbitofrontal	356	346	-9.5	4e-03	0.078
BP	ctx-lh-lingual	276	260	-16.6	5e-04	0.038
BP	ctx-lh-medialorbitofrontal	178	176	-2.9	3e-01	0.592
BP	ctx-lh-middletemporal	567	561	-6.1	4e-01	0.613
BP	ctx-lh-parahippocampal	85	88	2.3	2e-01	0.526
BP	ctx-lh-paracentral	183	181	-2	5e-01	0.699
BP	ctx-lh-parsopercularis	177	178	1.8	6e-01	0.758
BP	ctx-lh-parsorbitalis	85	82	-3.1	6e-02	0.269
BP	ctx-lh-parstriangularis	178	169	-8.9	3e-02	0.170
BP	ctx-lh-pericalcarine	90	88	-2.5	3e-01	0.592
BP	ctx-lh-postcentral	462	454	-8.9	2e-01	0.483
BP	ctx-lh-posteriorcingulate	137	135	-2	4e-01	0.611
BP	ctx-lh-precentral	539	528	-11.4	5e-02	0.235
BP	ctx-lh-precuneus	407	401	-6.3	2e-01	0.526
BP	ctx-lh-rostralanteriorcingulate	141	142	0.8	8e-01	0.868
BP	ctx-lh-rostralmiddlefrontal	467	460	-7.3	3e-01	0.592
BP	ctx-lh-superiorfrontal	1002	989	-13.2	2e-01	0.500
BP	ctx-lh-superiorparietal	436	425	-11.1	1e-01	0.481
BP	ctx-lh-superiortemporal	679	666	-13.5	6e-02	0.269
BP	ctx-lh-supramarginal	423	406	-16.9	3e-02	0.170
BP	ctx-lh-transversetemporal	49	47	-1.7	2e-01	0.526
BP	ctx-lh-insula	240	239	-0.6	7e-01	0.839
BP	ctx-rh-caudalanteriorcingulate	95	87	-7	1e-02	0.097
BP	ctx-rh-caudalmiddlefrontal	250	252	2.1	7e-01	0.817
BP	ctx-rh-cuneus	168	165	-3.3	3e-01	0.592
BP	ctx-rh-entorhinal	74	75	0.6	8e-01	0.874
BP	ctx-rh-fusiform	317	313	-4.9	3e-01	0.592
BP	ctx-rh-inferiorparietal	580	589	9	4e-01	0.605
BP	ctx-rh-inferiortemporal	469	474	4.8	5e-01	0.723
BP	ctx-rh-isthmuscingulate	92	92	-0.3	9e-01	0.918
BP	ctx-rh-lateraloccipital	488	479	-9	3e-01	0.592
BP	ctx-rh-lateralorbitofrontal	338	332	-5.7	8e-02	0.320
BP	ctx-rh-lingual	275	263	-11.3	1e-02	0.097
BP	ctx-rh-medialorbitofrontal	160	152	-8	9e-03	0.097
BP	ctx-rh-middletemporal	570	554	-16.9	9e-03	0.097
BP	ctx-rh-parahippocampal	81	83	1.6	3e-01	0.592
BP	ctx-rh-paracentral	169	168	-1	7e-01	0.839
BP	ctx-rh-parsopercularis	174	170	-3.5	4e-01	0.605
BP	ctx-rh-parsorbitalis	88	86	-1.7	4e-01	0.653
BP	ctx-rh-parstriangularis	162	151	-11	2e-03	0.062
BP	ctx-rh-pericalcarine	102	100	-2.6	3e-01	0.592
BP	ctx-rh-postcentral	413	402	-11.4	3e-02	0.170
BP	ctx-rh-posteriorcingulate	134	130	-3.6	2e-01	0.483
BP	ctx-rh-precentral	500	496	-3.3	5e-01	0.730
BP	ctx-rh-precuneus	430	424	-6	2e-01	0.545
BP	ctx-rh-rostralanteriorcingulate	104	97	-6.6	2e-02	0.151
BP	ctx-rh-rostralmiddlefrontal	443	420	-23	3e-03	0.070
BP	ctx-rh-superiorfrontal	1095	1089	-6.1	6e-01	0.749
BP	ctx-rh-superiorparietal	442	433	-9.3	2e-01	0.526
BP	ctx-rh-superiortemporal	625	622	-3.4	6e-01	0.749
BP	ctx-rh-supramarginal	394	377	-16.6	1e-02	0.097
BP	ctx-rh-transversetemporal	38	37	-1.3	2e-01	0.483
BP	ctx-rh-insula	245	245	-0.4	8e-01	0.898
ADHD	Left-Thalamus-Proper	312	309	-3.5	2e-01	0.863
ADHD	Left-Caudate	146	142	-4.1	4e-02	0.642
ADHD	Left-Putamen	197	196	-1.1	5e-01	0.863
ADHD	Left-Pallidum	80	81	0.9	4e-01	0.863
ADHD	Left-Hippocampus	156	155	-0.7	7e-01	0.869
ADHD	Left-Amygdala	59	59	0	1e+00	0.997
ADHD	Left-Accumbens-area	21	21	-0.5	5e-01	0.863
ADHD	Right-Thalamus-Proper	301	299	-2.4	2e-01	0.863
ADHD	Right-Caudate	149	147	-1.4	5e-01	0.863
ADHD	Right-Putamen	192	190	-2.8	3e-02	0.642
ADHD	Right-Pallidum	76	77	0.9	3e-01	0.863
ADHD	Right-Hippocampus	156	155	-1.7	2e-01	0.863
ADHD	Right-Amygdala	65	65	-0.2	8e-01	0.935
ADHD	Right-Accumbens-area	22	22	-0.4	5e-01	0.863
ADHD	ctx-lh-caudalanteriorcingulate	128	126	-2.2	6e-01	0.863
ADHD	ctx-lh-caudalmiddlefrontal	281	274	-7.4	2e-01	0.863
ADHD	ctx-lh-cuneus	175	178	3.5	4e-01	0.863
ADHD	ctx-lh-entorhinal	79	75	-4.7	2e-01	0.863
ADHD	ctx-lh-fusiform	325	323	-2.1	8e-01	0.925
ADHD	ctx-lh-inferiorparietal	488	480	-8.4	4e-01	0.863
ADHD	ctx-lh-inferiortemporal	459	448	-11.5	1e-01	0.863
ADHD	ctx-lh-isthmuscingulate	105	104	-1.4	4e-01	0.863
ADHD	ctx-lh-lateraloccipital	471	475	3.9	7e-01	0.869
ADHD	ctx-lh-lateralorbitofrontal	356	348	-8.1	2e-02	0.642
ADHD	ctx-lh-lingual	276	275	-1.5	8e-01	0.925
ADHD	ctx-lh-medialorbitofrontal	178	173	-5.1	1e-01	0.863
ADHD	ctx-lh-middletemporal	567	578	10.7	2e-01	0.863
ADHD	ctx-lh-parahippocampal	85	84	-1.1	5e-01	0.863
ADHD	ctx-lh-paracentral	183	185	1.8	6e-01	0.863
ADHD	ctx-lh-parsopercularis	177	172	-4.4	3e-01	0.863
ADHD	ctx-lh-parsorbitalis	85	86	1.2	5e-01	0.863
ADHD	ctx-lh-parstriangularis	178	179	0.5	9e-01	0.984
ADHD	ctx-lh-pericalcarine	90	91	1.2	7e-01	0.869
ADHD	ctx-lh-postcentral	462	458	-4.5	5e-01	0.863
ADHD	ctx-lh-posteriorcingulate	137	134	-2.6	3e-01	0.863
ADHD	ctx-lh-precentral	539	539	-0.6	9e-01	0.984
ADHD	ctx-lh-precuneus	407	411	3.8	5e-01	0.863
ADHD	ctx-lh-rostralanteriorcingulate	141	136	-5	1e-01	0.863
ADHD	ctx-lh-rostralmiddlefrontal	467	464	-3	7e-01	0.912
ADHD	ctx-lh-superiorfrontal	1002	1004	2.5	8e-01	0.932
ADHD	ctx-lh-superiorparietal	436	430	-6.2	5e-01	0.863
ADHD	ctx-lh-superiortemporal	679	679	0	1e+00	0.997
ADHD	ctx-lh-supramarginal	423	402	-20.6	2e-02	0.642
ADHD	ctx-lh-transversetemporal	49	48	-0.7	7e-01	0.869
ADHD	ctx-lh-insula	240	237	-2.5	2e-01	0.863
ADHD	ctx-rh-caudalanteriorcingulate	95	93	-1.9	6e-01	0.869
ADHD	ctx-rh-caudalmiddlefrontal	250	257	7	3e-01	0.863
ADHD	ctx-rh-cuneus	168	173	4.5	2e-01	0.863
ADHD	ctx-rh-entorhinal	74	73	-1.4	6e-01	0.863
ADHD	ctx-rh-fusiform	317	317	0	1e+00	0.997
ADHD	ctx-rh-inferiorparietal	580	559	-21	6e-02	0.797
ADHD	ctx-rh-inferiortemporal	469	474	5	5e-01	0.863
ADHD	ctx-rh-isthmuscingulate	92	93	1.2	5e-01	0.863
ADHD	ctx-rh-lateraloccipital	488	493	4.8	6e-01	0.869
ADHD	ctx-rh-lateralorbitofrontal	338	334	-3.4	4e-01	0.863
ADHD	ctx-rh-lingual	275	264	-10.4	3e-02	0.642
ADHD	ctx-rh-medialorbitofrontal	160	158	-1.9	5e-01	0.863
ADHD	ctx-rh-middletemporal	570	569	-1	9e-01	0.982
ADHD	ctx-rh-parahippocampal	81	81	0	1e+00	0.997
ADHD	ctx-rh-paracentral	169	169	0.3	9e-01	0.984
ADHD	ctx-rh-parsopercularis	174	170	-3.9	4e-01	0.863
ADHD	ctx-rh-parsorbitalis	88	89	1.5	5e-01	0.863
ADHD	ctx-rh-parstriangularis	162	163	1	8e-01	0.932
ADHD	ctx-rh-pericalcarine	102	102	-0.7	8e-01	0.932
ADHD	ctx-rh-postcentral	413	410	-3.2	6e-01	0.869
ADHD	ctx-rh-posteriorcingulate	134	131	-2.4	4e-01	0.863
ADHD	ctx-rh-precentral	500	491	-8.5	2e-01	0.863
ADHD	ctx-rh-precuneus	430	432	1.3	8e-01	0.932
ADHD	ctx-rh-rostralanteriorcingulate	104	102	-2.2	5e-01	0.863
ADHD	ctx-rh-rostralmiddlefrontal	443	448	4.7	6e-01	0.869
ADHD	ctx-rh-superiorfrontal	1095	1091	-4.6	7e-01	0.925
ADHD	ctx-rh-superiorparietal	442	428	-14.6	8e-02	0.863
ADHD	ctx-rh-superiortemporal	625	623	-2.2	7e-01	0.925
ADHD	ctx-rh-supramarginal	394	382	-12	1e-01	0.863
ADHD	ctx-rh-transversetemporal	38	37	-1.2	3e-01	0.863
ADHD	ctx-rh-insula	245	244	-1	6e-01	0.863
