## Supplementary material for "Extracting interpretable signatures of whole-brain dynamics through systematic comparison": Table S4

Study	Disorder	Analysis	Model name	Age and Sex	BOLD Features	Age, Sex, and BOLD Features
UCLA_CNP	SCZ	catch25_feature	embedding_dist	56.7	62.2	67.3
UCLA_CNP	SCZ	catch25_feature	ACF_first_min	56.7	54.4	56.9
UCLA_CNP	SCZ	catch25_feature	AMI2	56.7	57	60.2
UCLA_CNP	SCZ	catch25_feature	ACF_timescale	56.7	59.8	61.3
UCLA_CNP	SCZ	catch25_feature	trev	56.7	41.8	50
UCLA_CNP	SCZ	Univariate_Combo	Combo	56.7	69.5	69.4
UCLA_CNP	SCZ	catch25_feature	mode_10	56.7	48.1	57.5
UCLA_CNP	SCZ	catch25_feature	mode_5	56.7	52.8	53.3
UCLA_CNP	SCZ	catch25_feature	mean	56.7	63.5	64.5
UCLA_CNP	SCZ	catch25_feature	outlier_timing_neg	56.7	50.3	54.6
UCLA_CNP	SCZ	catch25_feature	outlier_timing_pos	56.7	50.9	54.6
UCLA_CNP	SCZ	catch25_feature	SD	56.7	69.8	69.3
UCLA_CNP	SCZ	catch25_feature	whiten_timescale	56.7	55.5	60
UCLA_CNP	SCZ	catch25_feature	forecast_error	56.7	56.2	55
UCLA_CNP	SCZ	catch25_feature	AMI_timescale	56.7	46.5	56.8
UCLA_CNP	SCZ	Brain_Region	Left-Accumbens-area	56.7	57.3	64.9
UCLA_CNP	SCZ	Brain_Region	Left-Amygdala	56.7	57.1	64.2
UCLA_CNP	SCZ	Brain_Region	Left-Caudate	56.7	55.3	62.3
UCLA_CNP	SCZ	Brain_Region	Left-Hippocampus	56.7	52.7	56
UCLA_CNP	SCZ	Brain_Region	Left-Pallidum	56.7	49.8	55.7
UCLA_CNP	SCZ	Brain_Region	Left-Putamen	56.7	59	63.1
UCLA_CNP	SCZ	Brain_Region	Left-Thalamus-Proper	56.7	61.5	60.9
UCLA_CNP	SCZ	catch25_feature	high_fluctuation	56.7	54.5	55.6
UCLA_CNP	SCZ	catch25_feature	periodicity	56.7	64	62.1
UCLA_CNP	SCZ	Brain_Region	Right-Accumbens-area	56.7	57.8	62.5
UCLA_CNP	SCZ	Brain_Region	Right-Amygdala	56.7	65.3	66.9
UCLA_CNP	SCZ	Brain_Region	Right-Caudate	56.7	60.4	64.9
UCLA_CNP	SCZ	Brain_Region	Right-Hippocampus	56.7	58	65.6
UCLA_CNP	SCZ	Brain_Region	Right-Pallidum	56.7	56.1	60
UCLA_CNP	SCZ	Brain_Region	Right-Putamen	56.7	51.9	54.7
UCLA_CNP	SCZ	Brain_Region	Right-Thalamus-Proper	56.7	57.4	62.1
UCLA_CNP	SCZ	catch25_feature	stretch_decreasing	56.7	53.9	56.8
UCLA_CNP	SCZ	catch25_feature	stretch_high	56.7	54	57.7
UCLA_CNP	SCZ	catch25_feature	entropy_pairs	56.7	61.4	63.7
UCLA_CNP	SCZ	catch25_feature	transition_variance	56.7	56.2	60.2
UCLA_CNP	SCZ	catch25_feature	DFA	56.7	64.1	60
UCLA_CNP	SCZ	catch25_feature	rs_range	56.7	54.9	59.6
UCLA_CNP	SCZ	catch25_feature	low_freq_power	56.7	63.4	64.6
UCLA_CNP	SCZ	catch25_feature	centroid_freq	56.7	60.9	62.7
UCLA_CNP	SCZ	Brain_Region	ctx-lh-bankssts	56.7	67	70.4
UCLA_CNP	SCZ	Brain_Region	ctx-lh-caudalanteriorcingulate	56.7	65.7	67.3
UCLA_CNP	SCZ	Brain_Region	ctx-lh-caudalmiddlefrontal	56.7	59.1	59
UCLA_CNP	SCZ	Brain_Region	ctx-lh-cuneus	56.7	67.6	69.6
UCLA_CNP	SCZ	Brain_Region	ctx-lh-entorhinal	56.7	50.1	60.3
UCLA_CNP	SCZ	Brain_Region	ctx-lh-frontalpole	56.7	59.3	64.1
UCLA_CNP	SCZ	Brain_Region	ctx-lh-fusiform	56.7	55.5	59.9
UCLA_CNP	SCZ	Brain_Region	ctx-lh-inferiorparietal	56.7	61.8	65.8
UCLA_CNP	SCZ	Brain_Region	ctx-lh-inferiortemporal	56.7	60.3	64.6
UCLA_CNP	SCZ	Brain_Region	ctx-lh-insula	56.7	65.2	63.2
UCLA_CNP	SCZ	Brain_Region	ctx-lh-isthmuscingulate	56.7	58.3	64.4
UCLA_CNP	SCZ	Brain_Region	ctx-lh-lateraloccipital	56.7	65.3	67.1
UCLA_CNP	SCZ	Brain_Region	ctx-lh-lateralorbitofrontal	56.7	57	59.8
UCLA_CNP	SCZ	Brain_Region	ctx-lh-lingual	56.7	64.2	69.3
UCLA_CNP	SCZ	Brain_Region	ctx-lh-medialorbitofrontal	56.7	56.8	61.3
UCLA_CNP	SCZ	Brain_Region	ctx-lh-middletemporal	56.7	47.6	55.4
UCLA_CNP	SCZ	Brain_Region	ctx-lh-paracentral	56.7	59.9	59.2
UCLA_CNP	SCZ	Brain_Region	ctx-lh-parahippocampal	56.7	53.4	62.3
UCLA_CNP	SCZ	Brain_Region	ctx-lh-parsopercularis	56.7	56.8	60.9
UCLA_CNP	SCZ	Brain_Region	ctx-lh-parsorbitalis	56.7	48.8	59.8
UCLA_CNP	SCZ	Brain_Region	ctx-lh-parstriangularis	56.7	51.4	52.5
UCLA_CNP	SCZ	Brain_Region	ctx-lh-pericalcarine	56.7	72.7	68.6
UCLA_CNP	SCZ	Brain_Region	ctx-lh-postcentral	56.7	58.7	62.1
UCLA_CNP	SCZ	Brain_Region	ctx-lh-posteriorcingulate	56.7	57.4	61.3
UCLA_CNP	SCZ	Brain_Region	ctx-lh-precentral	56.7	58	64.5
UCLA_CNP	SCZ	Brain_Region	ctx-lh-precuneus	56.7	68	68.9
UCLA_CNP	SCZ	Brain_Region	ctx-lh-rostralanteriorcingulate	56.7	54.1	64.9
UCLA_CNP	SCZ	Brain_Region	ctx-lh-rostralmiddlefrontal	56.7	52.9	56.4
UCLA_CNP	SCZ	Brain_Region	ctx-lh-superiorfrontal	56.7	58.2	64.6
UCLA_CNP	SCZ	Brain_Region	ctx-lh-superiorparietal	56.7	57.4	59.2
UCLA_CNP	SCZ	Brain_Region	ctx-lh-superiortemporal	56.7	61.5	64.5
UCLA_CNP	SCZ	Brain_Region	ctx-lh-supramarginal	56.7	61.6	61.3
UCLA_CNP	SCZ	Brain_Region	ctx-lh-temporalpole	56.7	62.1	59.9
UCLA_CNP	SCZ	Brain_Region	ctx-lh-transversetemporal	56.7	55.2	55.1
UCLA_CNP	SCZ	Brain_Region	ctx-rh-bankssts	56.7	56.7	62.5
UCLA_CNP	SCZ	Brain_Region	ctx-rh-caudalanteriorcingulate	56.7	58.9	71.9
UCLA_CNP	SCZ	Brain_Region	ctx-rh-caudalmiddlefrontal	56.7	52.6	64.2
UCLA_CNP	SCZ	Brain_Region	ctx-rh-cuneus	56.7	69.3	69.3
UCLA_CNP	SCZ	Brain_Region	ctx-rh-entorhinal	56.7	56.6	64.6
UCLA_CNP	SCZ	Brain_Region	ctx-rh-frontalpole	56.7	56.7	63.1
UCLA_CNP	SCZ	Brain_Region	ctx-rh-fusiform	56.7	55.5	61.6
UCLA_CNP	SCZ	Brain_Region	ctx-rh-inferiorparietal	56.7	57.4	60.4
UCLA_CNP	SCZ	Brain_Region	ctx-rh-inferiortemporal	56.7	47.2	53.4
UCLA_CNP	SCZ	Brain_Region	ctx-rh-insula	56.7	58.5	64.6
UCLA_CNP	SCZ	Brain_Region	ctx-rh-isthmuscingulate	56.7	64.2	65.9
UCLA_CNP	SCZ	Brain_Region	ctx-rh-lateraloccipital	56.7	67.6	68.7
UCLA_CNP	SCZ	Brain_Region	ctx-rh-lateralorbitofrontal	56.7	61.5	67.9
UCLA_CNP	SCZ	Brain_Region	ctx-rh-lingual	56.7	65.8	66
UCLA_CNP	SCZ	Brain_Region	ctx-rh-medialorbitofrontal	56.7	60.7	67
UCLA_CNP	SCZ	Brain_Region	ctx-rh-middletemporal	56.7	62.9	64.3
UCLA_CNP	SCZ	Brain_Region	ctx-rh-paracentral	56.7	59.5	65
UCLA_CNP	SCZ	Brain_Region	ctx-rh-parahippocampal	56.7	58.5	61
UCLA_CNP	SCZ	Brain_Region	ctx-rh-parsopercularis	56.7	61.4	69
UCLA_CNP	SCZ	Brain_Region	ctx-rh-parsorbitalis	56.7	57.5	63.5
UCLA_CNP	SCZ	Brain_Region	ctx-rh-parstriangularis	56.7	58.8	62.3
UCLA_CNP	SCZ	Brain_Region	ctx-rh-pericalcarine	56.7	66.6	68.4
UCLA_CNP	SCZ	Brain_Region	ctx-rh-postcentral	56.7	64.6	70.7
UCLA_CNP	SCZ	Brain_Region	ctx-rh-posteriorcingulate	56.7	60.1	62.7
UCLA_CNP	SCZ	Brain_Region	ctx-rh-precentral	56.7	60.4	59.3
UCLA_CNP	SCZ	Brain_Region	ctx-rh-precuneus	56.7	62.3	63.8
UCLA_CNP	SCZ	Brain_Region	ctx-rh-rostralanteriorcingulate	56.7	47.3	53.6
UCLA_CNP	SCZ	Brain_Region	ctx-rh-rostralmiddlefrontal	56.7	58.4	60.1
UCLA_CNP	SCZ	Brain_Region	ctx-rh-superiorfrontal	56.7	59.9	66.8
UCLA_CNP	SCZ	Brain_Region	ctx-rh-superiorparietal	56.7	59.7	61.8
UCLA_CNP	SCZ	Brain_Region	ctx-rh-superiortemporal	56.7	64.1	65
UCLA_CNP	SCZ	Brain_Region	ctx-rh-supramarginal	56.7	62.2	64.4
UCLA_CNP	SCZ	Brain_Region	ctx-rh-temporalpole	56.7	46.2	57.7
UCLA_CNP	SCZ	Brain_Region	ctx-rh-transversetemporal	56.7	62.4	66
UCLA_CNP	SCZ	catch25_feature	fALFF	56.7	62.4	59.9
UCLA_CNP	BP	catch25_feature	embedding_dist	61.6	62	61.1
UCLA_CNP	BP	catch25_feature	ACF_first_min	61.6	48.3	47.1
UCLA_CNP	BP	catch25_feature	AMI2	61.6	50.5	49
UCLA_CNP	BP	catch25_feature	ACF_timescale	61.6	61.2	60.3
UCLA_CNP	BP	catch25_feature	trev	61.6	56.1	53.7
UCLA_CNP	BP	Univariate_Combo	Combo	61.6	69.8	69.4
UCLA_CNP	BP	catch25_feature	mode_10	61.6	43.5	47.2
UCLA_CNP	BP	catch25_feature	mode_5	61.6	52.9	53.2
UCLA_CNP	BP	catch25_feature	mean	61.6	60	58.2
UCLA_CNP	BP	catch25_feature	outlier_timing_neg	61.6	53.2	56.4
UCLA_CNP	BP	catch25_feature	outlier_timing_pos	61.6	53.3	57.2
UCLA_CNP	BP	catch25_feature	SD	61.6	57.3	59.5
UCLA_CNP	BP	catch25_feature	whiten_timescale	61.6	51.8	50.8
UCLA_CNP	BP	catch25_feature	forecast_error	61.6	60.2	58.9
UCLA_CNP	BP	catch25_feature	AMI_timescale	61.6	59	60.6
UCLA_CNP	BP	Brain_Region	Left-Accumbens-area	61.6	51.7	51.4
UCLA_CNP	BP	Brain_Region	Left-Amygdala	61.6	48.7	50.9
UCLA_CNP	BP	Brain_Region	Left-Caudate	61.6	65.2	62.8
UCLA_CNP	BP	Brain_Region	Left-Hippocampus	61.6	62	60.1
UCLA_CNP	BP	Brain_Region	Left-Pallidum	61.6	57.8	56.8
UCLA_CNP	BP	Brain_Region	Left-Putamen	61.6	56	55
UCLA_CNP	BP	Brain_Region	Left-Thalamus-Proper	61.6	65.1	63.7
UCLA_CNP	BP	catch25_feature	high_fluctuation	61.6	54.9	56.4
UCLA_CNP	BP	catch25_feature	periodicity	61.6	59.1	60.4
UCLA_CNP	BP	Brain_Region	Right-Accumbens-area	61.6	48.2	53.8
UCLA_CNP	BP	Brain_Region	Right-Amygdala	61.6	55.9	55.4
UCLA_CNP	BP	Brain_Region	Right-Caudate	61.6	56.1	56
UCLA_CNP	BP	Brain_Region	Right-Hippocampus	61.6	67.4	66
UCLA_CNP	BP	Brain_Region	Right-Pallidum	61.6	55.6	57.9
UCLA_CNP	BP	Brain_Region	Right-Putamen	61.6	56.4	54.9
UCLA_CNP	BP	Brain_Region	Right-Thalamus-Proper	61.6	60.8	60.7
UCLA_CNP	BP	catch25_feature	stretch_decreasing	61.6	55.1	57.4
UCLA_CNP	BP	catch25_feature	stretch_high	61.6	57.2	56.6
UCLA_CNP	BP	catch25_feature	entropy_pairs	61.6	57.6	56.3
UCLA_CNP	BP	catch25_feature	transition_variance	61.6	55.6	55.8
UCLA_CNP	BP	catch25_feature	DFA	61.6	49.3	53.7
UCLA_CNP	BP	catch25_feature	rs_range	61.6	48.9	48.7
UCLA_CNP	BP	catch25_feature	low_freq_power	61.6	57.9	58.6
UCLA_CNP	BP	catch25_feature	centroid_freq	61.6	56	55.3
UCLA_CNP	BP	Brain_Region	ctx-lh-bankssts	61.6	54.8	54.9
UCLA_CNP	BP	Brain_Region	ctx-lh-caudalanteriorcingulate	61.6	48.9	54.1
UCLA_CNP	BP	Brain_Region	ctx-lh-caudalmiddlefrontal	61.6	58.8	53.7
UCLA_CNP	BP	Brain_Region	ctx-lh-cuneus	61.6	52.6	53.9
UCLA_CNP	BP	Brain_Region	ctx-lh-entorhinal	61.6	53.6	55.5
UCLA_CNP	BP	Brain_Region	ctx-lh-frontalpole	61.6	56.9	55.9
UCLA_CNP	BP	Brain_Region	ctx-lh-fusiform	61.6	59.2	60.4
UCLA_CNP	BP	Brain_Region	ctx-lh-inferiorparietal	61.6	62.3	64.7
UCLA_CNP	BP	Brain_Region	ctx-lh-inferiortemporal	61.6	57.9	55.7
UCLA_CNP	BP	Brain_Region	ctx-lh-insula	61.6	54	55.5
UCLA_CNP	BP	Brain_Region	ctx-lh-isthmuscingulate	61.6	59.7	60.8
UCLA_CNP	BP	Brain_Region	ctx-lh-lateraloccipital	61.6	58.4	57.8
UCLA_CNP	BP	Brain_Region	ctx-lh-lateralorbitofrontal	61.6	60.1	59.2
UCLA_CNP	BP	Brain_Region	ctx-lh-lingual	61.6	51.6	54.4
UCLA_CNP	BP	Brain_Region	ctx-lh-medialorbitofrontal	61.6	55.7	54.3
UCLA_CNP	BP	Brain_Region	ctx-lh-middletemporal	61.6	51.7	53.8
UCLA_CNP	BP	Brain_Region	ctx-lh-paracentral	61.6	59.6	62.5
UCLA_CNP	BP	Brain_Region	ctx-lh-parahippocampal	61.6	54.9	55.7
UCLA_CNP	BP	Brain_Region	ctx-lh-parsopercularis	61.6	60.9	60.7
UCLA_CNP	BP	Brain_Region	ctx-lh-parsorbitalis	61.6	47.6	47.6
UCLA_CNP	BP	Brain_Region	ctx-lh-parstriangularis	61.6	47.6	49.2
UCLA_CNP	BP	Brain_Region	ctx-lh-pericalcarine	61.6	54.3	56.4
UCLA_CNP	BP	Brain_Region	ctx-lh-postcentral	61.6	62.9	64.2
UCLA_CNP	BP	Brain_Region	ctx-lh-posteriorcingulate	61.6	54.3	53.7
UCLA_CNP	BP	Brain_Region	ctx-lh-precentral	61.6	59	57
UCLA_CNP	BP	Brain_Region	ctx-lh-precuneus	61.6	57.9	58
UCLA_CNP	BP	Brain_Region	ctx-lh-rostralanteriorcingulate	61.6	55.2	56.4
UCLA_CNP	BP	Brain_Region	ctx-lh-rostralmiddlefrontal	61.6	50.4	47.7
UCLA_CNP	BP	Brain_Region	ctx-lh-superiorfrontal	61.6	52	54.7
UCLA_CNP	BP	Brain_Region	ctx-lh-superiorparietal	61.6	59	59.3
UCLA_CNP	BP	Brain_Region	ctx-lh-superiortemporal	61.6	53.6	57.2
UCLA_CNP	BP	Brain_Region	ctx-lh-supramarginal	61.6	52.6	53.6
UCLA_CNP	BP	Brain_Region	ctx-lh-temporalpole	61.6	58.3	59.3
UCLA_CNP	BP	Brain_Region	ctx-lh-transversetemporal	61.6	56.7	58
UCLA_CNP	BP	Brain_Region	ctx-rh-bankssts	61.6	54.8	60.4
UCLA_CNP	BP	Brain_Region	ctx-rh-caudalanteriorcingulate	61.6	60.5	61.1
UCLA_CNP	BP	Brain_Region	ctx-rh-caudalmiddlefrontal	61.6	57.1	54.8
UCLA_CNP	BP	Brain_Region	ctx-rh-cuneus	61.6	51.5	50.3
UCLA_CNP	BP	Brain_Region	ctx-rh-entorhinal	61.6	48.2	49.8
UCLA_CNP	BP	Brain_Region	ctx-rh-frontalpole	61.6	57.6	56.6
UCLA_CNP	BP	Brain_Region	ctx-rh-fusiform	61.6	53	55.3
UCLA_CNP	BP	Brain_Region	ctx-rh-inferiorparietal	61.6	56.9	58.6
UCLA_CNP	BP	Brain_Region	ctx-rh-inferiortemporal	61.6	46.7	52.2
UCLA_CNP	BP	Brain_Region	ctx-rh-insula	61.6	63.3	61.2
UCLA_CNP	BP	Brain_Region	ctx-rh-isthmuscingulate	61.6	51.9	53.3
UCLA_CNP	BP	Brain_Region	ctx-rh-lateraloccipital	61.6	58.4	59.1
UCLA_CNP	BP	Brain_Region	ctx-rh-lateralorbitofrontal	61.6	57.6	56.5
UCLA_CNP	BP	Brain_Region	ctx-rh-lingual	61.6	50.4	50.1
UCLA_CNP	BP	Brain_Region	ctx-rh-medialorbitofrontal	61.6	57.4	57.7
UCLA_CNP	BP	Brain_Region	ctx-rh-middletemporal	61.6	59.1	59.7
UCLA_CNP	BP	Brain_Region	ctx-rh-paracentral	61.6	58.1	58.6
UCLA_CNP	BP	Brain_Region	ctx-rh-parahippocampal	61.6	61.8	63.5
UCLA_CNP	BP	Brain_Region	ctx-rh-parsopercularis	61.6	61.7	64.1
UCLA_CNP	BP	Brain_Region	ctx-rh-parsorbitalis	61.6	50.2	57.5
UCLA_CNP	BP	Brain_Region	ctx-rh-parstriangularis	61.6	54.6	54.4
UCLA_CNP	BP	Brain_Region	ctx-rh-pericalcarine	61.6	50.3	53.7
UCLA_CNP	BP	Brain_Region	ctx-rh-postcentral	61.6	59.8	60.8
UCLA_CNP	BP	Brain_Region	ctx-rh-posteriorcingulate	61.6	55.5	57.5
UCLA_CNP	BP	Brain_Region	ctx-rh-precentral	61.6	56.5	60.7
UCLA_CNP	BP	Brain_Region	ctx-rh-precuneus	61.6	56	59.9
UCLA_CNP	BP	Brain_Region	ctx-rh-rostralanteriorcingulate	61.6	59.8	56.8
UCLA_CNP	BP	Brain_Region	ctx-rh-rostralmiddlefrontal	61.6	48.3	57.3
UCLA_CNP	BP	Brain_Region	ctx-rh-superiorfrontal	61.6	56.5	54.9
UCLA_CNP	BP	Brain_Region	ctx-rh-superiorparietal	61.6	55.8	61.4
UCLA_CNP	BP	Brain_Region	ctx-rh-superiortemporal	61.6	62.9	62.4
UCLA_CNP	BP	Brain_Region	ctx-rh-supramarginal	61.6	57.1	57.7
UCLA_CNP	BP	Brain_Region	ctx-rh-temporalpole	61.6	57.3	56.2
UCLA_CNP	BP	Brain_Region	ctx-rh-transversetemporal	61.6	57.5	57.4
UCLA_CNP	BP	catch25_feature	fALFF	61.6	61.9	63.8
UCLA_CNP	ADHD	catch25_feature	embedding_dist	38.2	47.1	47.7
UCLA_CNP	ADHD	catch25_feature	ACF_first_min	38.2	51.5	50.8
UCLA_CNP	ADHD	catch25_feature	AMI2	38.2	49.9	50
UCLA_CNP	ADHD	catch25_feature	ACF_timescale	38.2	45.4	44.1
UCLA_CNP	ADHD	catch25_feature	trev	38.2	52	50.4
UCLA_CNP	ADHD	Univariate_Combo	Combo	38.2	52.2	51.9
UCLA_CNP	ADHD	catch25_feature	mode_10	38.2	51	50.7
UCLA_CNP	ADHD	catch25_feature	mode_5	38.2	54.3	55.9
UCLA_CNP	ADHD	catch25_feature	mean	38.2	52.4	51.9
UCLA_CNP	ADHD	catch25_feature	outlier_timing_neg	38.2	60.8	58.8
UCLA_CNP	ADHD	catch25_feature	outlier_timing_pos	38.2	55.4	54.4
UCLA_CNP	ADHD	catch25_feature	SD	38.2	40.9	40.8
UCLA_CNP	ADHD	catch25_feature	whiten_timescale	38.2	43.1	42.5
UCLA_CNP	ADHD	catch25_feature	forecast_error	38.2	42.2	41.8
UCLA_CNP	ADHD	catch25_feature	AMI_timescale	38.2	44.5	44.3
UCLA_CNP	ADHD	Brain_Region	Left-Accumbens-area	38.2	52.1	49.6
UCLA_CNP	ADHD	Brain_Region	Left-Amygdala	38.2	50.6	52.2
UCLA_CNP	ADHD	Brain_Region	Left-Caudate	38.2	42.5	42.5
UCLA_CNP	ADHD	Brain_Region	Left-Hippocampus	38.2	46.3	44.9
UCLA_CNP	ADHD	Brain_Region	Left-Pallidum	38.2	48.1	47.6
UCLA_CNP	ADHD	Brain_Region	Left-Putamen	38.2	47.9	46
UCLA_CNP	ADHD	Brain_Region	Left-Thalamus-Proper	38.2	58.4	56.5
UCLA_CNP	ADHD	catch25_feature	high_fluctuation	38.2	51.4	51
UCLA_CNP	ADHD	catch25_feature	periodicity	38.2	58	57.2
UCLA_CNP	ADHD	Brain_Region	Right-Accumbens-area	38.2	48.8	50.6
UCLA_CNP	ADHD	Brain_Region	Right-Amygdala	38.2	45.3	45
UCLA_CNP	ADHD	Brain_Region	Right-Caudate	38.2	58.9	56.7
UCLA_CNP	ADHD	Brain_Region	Right-Hippocampus	38.2	52.5	50.3
UCLA_CNP	ADHD	Brain_Region	Right-Pallidum	38.2	53.3	53.3
UCLA_CNP	ADHD	Brain_Region	Right-Putamen	38.2	46.9	45.2
UCLA_CNP	ADHD	Brain_Region	Right-Thalamus-Proper	38.2	57.9	55.1
UCLA_CNP	ADHD	catch25_feature	stretch_decreasing	38.2	52.4	51.6
UCLA_CNP	ADHD	catch25_feature	stretch_high	38.2	40	38.7
UCLA_CNP	ADHD	catch25_feature	entropy_pairs	38.2	41.1	40.7
UCLA_CNP	ADHD	catch25_feature	transition_variance	38.2	51.5	50.6
UCLA_CNP	ADHD	catch25_feature	DFA	38.2	48.1	47.3
UCLA_CNP	ADHD	catch25_feature	rs_range	38.2	50.6	50
UCLA_CNP	ADHD	catch25_feature	low_freq_power	38.2	34.5	33.5
UCLA_CNP	ADHD	catch25_feature	centroid_freq	38.2	36.8	36.4
UCLA_CNP	ADHD	Brain_Region	ctx-lh-bankssts	38.2	43.6	41.8
UCLA_CNP	ADHD	Brain_Region	ctx-lh-caudalanteriorcingulate	38.2	45.3	44.5
UCLA_CNP	ADHD	Brain_Region	ctx-lh-caudalmiddlefrontal	38.2	47.6	46.9
UCLA_CNP	ADHD	Brain_Region	ctx-lh-cuneus	38.2	50.7	48.6
UCLA_CNP	ADHD	Brain_Region	ctx-lh-entorhinal	38.2	45.9	46
UCLA_CNP	ADHD	Brain_Region	ctx-lh-frontalpole	38.2	57.4	56.9
UCLA_CNP	ADHD	Brain_Region	ctx-lh-fusiform	38.2	57.7	56.5
UCLA_CNP	ADHD	Brain_Region	ctx-lh-inferiorparietal	38.2	46.3	44.8
UCLA_CNP	ADHD	Brain_Region	ctx-lh-inferiortemporal	38.2	53.8	51.3
UCLA_CNP	ADHD	Brain_Region	ctx-lh-insula	38.2	54.6	53.8
UCLA_CNP	ADHD	Brain_Region	ctx-lh-isthmuscingulate	38.2	51.5	49.7
UCLA_CNP	ADHD	Brain_Region	ctx-lh-lateraloccipital	38.2	47.2	46.9
UCLA_CNP	ADHD	Brain_Region	ctx-lh-lateralorbitofrontal	38.2	52.2	50.4
UCLA_CNP	ADHD	Brain_Region	ctx-lh-lingual	38.2	48.8	47.8
UCLA_CNP	ADHD	Brain_Region	ctx-lh-medialorbitofrontal	38.2	47.5	46.5
UCLA_CNP	ADHD	Brain_Region	ctx-lh-middletemporal	38.2	49.3	49.4
UCLA_CNP	ADHD	Brain_Region	ctx-lh-paracentral	38.2	47.5	46.6
UCLA_CNP	ADHD	Brain_Region	ctx-lh-parahippocampal	38.2	56.1	54.1
UCLA_CNP	ADHD	Brain_Region	ctx-lh-parsopercularis	38.2	53.7	55.1
UCLA_CNP	ADHD	Brain_Region	ctx-lh-parsorbitalis	38.2	62.3	60.2
UCLA_CNP	ADHD	Brain_Region	ctx-lh-parstriangularis	38.2	53.4	52
UCLA_CNP	ADHD	Brain_Region	ctx-lh-pericalcarine	38.2	47	44.7
UCLA_CNP	ADHD	Brain_Region	ctx-lh-postcentral	38.2	43.9	42.4
UCLA_CNP	ADHD	Brain_Region	ctx-lh-posteriorcingulate	38.2	51.5	50.7
UCLA_CNP	ADHD	Brain_Region	ctx-lh-precentral	38.2	58.9	57.4
UCLA_CNP	ADHD	Brain_Region	ctx-lh-precuneus	38.2	47.2	45.2
UCLA_CNP	ADHD	Brain_Region	ctx-lh-rostralanteriorcingulate	38.2	50.1	47.8
UCLA_CNP	ADHD	Brain_Region	ctx-lh-rostralmiddlefrontal	38.2	48.7	48.8
UCLA_CNP	ADHD	Brain_Region	ctx-lh-superiorfrontal	38.2	43.3	40.6
UCLA_CNP	ADHD	Brain_Region	ctx-lh-superiorparietal	38.2	40.5	39.6
UCLA_CNP	ADHD	Brain_Region	ctx-lh-superiortemporal	38.2	49.2	47
UCLA_CNP	ADHD	Brain_Region	ctx-lh-supramarginal	38.2	47.8	47.5
UCLA_CNP	ADHD	Brain_Region	ctx-lh-temporalpole	38.2	50.2	51.9
UCLA_CNP	ADHD	Brain_Region	ctx-lh-transversetemporal	38.2	42.8	40.3
UCLA_CNP	ADHD	Brain_Region	ctx-rh-bankssts	38.2	56.5	54.4
UCLA_CNP	ADHD	Brain_Region	ctx-rh-caudalanteriorcingulate	38.2	46.2	43.6
UCLA_CNP	ADHD	Brain_Region	ctx-rh-caudalmiddlefrontal	38.2	50.7	48
UCLA_CNP	ADHD	Brain_Region	ctx-rh-cuneus	38.2	51.6	52.7
UCLA_CNP	ADHD	Brain_Region	ctx-rh-entorhinal	38.2	57.1	56.8
UCLA_CNP	ADHD	Brain_Region	ctx-rh-frontalpole	38.2	43.3	41.1
UCLA_CNP	ADHD	Brain_Region	ctx-rh-fusiform	38.2	54.6	54.3
UCLA_CNP	ADHD	Brain_Region	ctx-rh-inferiorparietal	38.2	53.3	52.7
UCLA_CNP	ADHD	Brain_Region	ctx-rh-inferiortemporal	38.2	55.5	54.2
UCLA_CNP	ADHD	Brain_Region	ctx-rh-insula	38.2	56.5	56.1
UCLA_CNP	ADHD	Brain_Region	ctx-rh-isthmuscingulate	38.2	60.3	58.5
UCLA_CNP	ADHD	Brain_Region	ctx-rh-lateraloccipital	38.2	55.8	55.2
UCLA_CNP	ADHD	Brain_Region	ctx-rh-lateralorbitofrontal	38.2	52.9	51.1
UCLA_CNP	ADHD	Brain_Region	ctx-rh-lingual	38.2	52.8	49.9
UCLA_CNP	ADHD	Brain_Region	ctx-rh-medialorbitofrontal	38.2	53.2	56.2
UCLA_CNP	ADHD	Brain_Region	ctx-rh-middletemporal	38.2	58.4	57.4
UCLA_CNP	ADHD	Brain_Region	ctx-rh-paracentral	38.2	56.6	55.7
UCLA_CNP	ADHD	Brain_Region	ctx-rh-parahippocampal	38.2	55	52.8
UCLA_CNP	ADHD	Brain_Region	ctx-rh-parsopercularis	38.2	53.3	54.3
UCLA_CNP	ADHD	Brain_Region	ctx-rh-parsorbitalis	38.2	51	48.3
UCLA_CNP	ADHD	Brain_Region	ctx-rh-parstriangularis	38.2	57.7	54.4
UCLA_CNP	ADHD	Brain_Region	ctx-rh-pericalcarine	38.2	50.1	47.9
UCLA_CNP	ADHD	Brain_Region	ctx-rh-postcentral	38.2	55.1	53.3
UCLA_CNP	ADHD	Brain_Region	ctx-rh-posteriorcingulate	38.2	59.7	59.6
UCLA_CNP	ADHD	Brain_Region	ctx-rh-precentral	38.2	54.8	53.1
UCLA_CNP	ADHD	Brain_Region	ctx-rh-precuneus	38.2	60.9	62.8
UCLA_CNP	ADHD	Brain_Region	ctx-rh-rostralanteriorcingulate	38.2	56	55.6
UCLA_CNP	ADHD	Brain_Region	ctx-rh-rostralmiddlefrontal	38.2	47.1	46
UCLA_CNP	ADHD	Brain_Region	ctx-rh-superiorfrontal	38.2	54.7	54.6
UCLA_CNP	ADHD	Brain_Region	ctx-rh-superiorparietal	38.2	52.2	51.8
UCLA_CNP	ADHD	Brain_Region	ctx-rh-superiortemporal	38.2	52.3	50.2
UCLA_CNP	ADHD	Brain_Region	ctx-rh-supramarginal	38.2	43.8	42.8
UCLA_CNP	ADHD	Brain_Region	ctx-rh-temporalpole	38.2	53.1	50.4
UCLA_CNP	ADHD	Brain_Region	ctx-rh-transversetemporal	38.2	52.6	52.3
UCLA_CNP	ADHD	catch25_feature	fALFF	38.2	45.9	47.8
ABIDE	ASD	Brain_Region	Angular_Gyrus	53	46.5	48.9
ABIDE	ASD	catch25_feature	embedding_dist	53	52.4	52.9
ABIDE	ASD	catch25_feature	ACF_first_min	53	53.6	53.9
ABIDE	ASD	catch25_feature	AMI2	53	51.9	51.8
ABIDE	ASD	catch25_feature	ACF_timescale	53	54.5	55.2
ABIDE	ASD	catch25_feature	trev	53	52.6	53.5
ABIDE	ASD	Brain_Region	Central_Opercular_Cortex	53	51.7	52.9
ABIDE	ASD	Brain_Region	Cingulate_Gyrus_anterior_division	53	52.3	52.3
ABIDE	ASD	Brain_Region	Cingulate_Gyrus_posterior_division	53	52.2	52
ABIDE	ASD	Univariate_Combo	Combo	53	54.2	54.4
ABIDE	ASD	Brain_Region	Cuneal_Cortex	53	52	52.4
ABIDE	ASD	catch25_feature	mode_10	53	51.5	52.2
ABIDE	ASD	catch25_feature	mode_5	53	51	52.4
ABIDE	ASD	catch25_feature	mean	53	49.1	49.3
ABIDE	ASD	catch25_feature	outlier_timing_neg	53	50.6	51.5
ABIDE	ASD	catch25_feature	outlier_timing_pos	53	50.8	51.5
ABIDE	ASD	catch25_feature	SD	53	59.5	60.3
ABIDE	ASD	catch25_feature	whiten_timescale	53	51.9	52.7
ABIDE	ASD	catch25_feature	forecast_error	53	55.6	56.5
ABIDE	ASD	Brain_Region	Frontal_Medial_Cortex	53	51.2	52.9
ABIDE	ASD	Brain_Region	Frontal_Operculum_Cortex	53	52.8	54.3
ABIDE	ASD	Brain_Region	Frontal_Orbital_Cortex	53	52.4	54
ABIDE	ASD	Brain_Region	Frontal_Pole	53	53	52.9
ABIDE	ASD	Brain_Region	Heschls_Gyrus_includes_H1_and_H2	53	49.8	50.6
ABIDE	ASD	catch25_feature	AMI_timescale	53	52.7	52.8
ABIDE	ASD	Brain_Region	Inferior_Frontal_Gyrus_pars_opercularis	53	51.9	52.4
ABIDE	ASD	Brain_Region	Inferior_Frontal_Gyrus_pars_triangularis	53	54.3	54.6
ABIDE	ASD	Brain_Region	Inferior_Temporal_Gyrus_anterior_division	53	53.4	54.7
ABIDE	ASD	Brain_Region	Inferior_Temporal_Gyrus_posterior_division	53	54	55.1
ABIDE	ASD	Brain_Region	Inferior_Temporal_Gyrus_temporooccipital_part	53	49.6	51.7
ABIDE	ASD	Brain_Region	Insular_Cortex	53	52.9	53.4
ABIDE	ASD	Brain_Region	Intracalcarine_Cortex	53	49.4	51.3
ABIDE	ASD	Brain_Region	Juxtapositional_Lobule_Cortex_(formerly_Supplementary_Motor_Cortex)	53	52.2	51.7
ABIDE	ASD	Brain_Region	Lateral_Occipital_Cortex_inferior_division	53	52.9	53.2
ABIDE	ASD	Brain_Region	Lateral_Occipital_Cortex_superior_division	53	49.6	51.3
ABIDE	ASD	Brain_Region	Lingual_Gyrus	53	48.1	50.1
ABIDE	ASD	catch25_feature	high_fluctuation	53	50.4	52.6
ABIDE	ASD	Brain_Region	Middle_Frontal_Gyrus	53	54.7	54.6
ABIDE	ASD	Brain_Region	Middle_Temporal_Gyrus_anterior_division	53	50.3	50.8
ABIDE	ASD	Brain_Region	Middle_Temporal_Gyrus_posterior_division	53	52.4	52.1
ABIDE	ASD	Brain_Region	Middle_Temporal_Gyrus_temporooccipital_part	53	52.9	53.4
ABIDE	ASD	Brain_Region	Occipital_Fusiform_Gyrus	53	50.8	52.1
ABIDE	ASD	Brain_Region	Occipital_Pole	53	51.2	52
ABIDE	ASD	catch25_feature	periodicity	53	52.4	53
ABIDE	ASD	Brain_Region	Paracingulate_Gyrus	53	52.2	53
ABIDE	ASD	Brain_Region	Parahippocampal_Gyrus_anterior_division	53	54.4	54.5
ABIDE	ASD	Brain_Region	Parahippocampal_Gyrus_posterior_division	53	54.2	55.1
ABIDE	ASD	Brain_Region	Parietal_Operculum_Cortex	53	52.2	52.8
ABIDE	ASD	Brain_Region	Planum_Polare	53	51.7	52
ABIDE	ASD	Brain_Region	Planum_Temporale	53	54.1	53.7
ABIDE	ASD	Brain_Region	Postcentral_Gyrus	53	52.1	53.3
ABIDE	ASD	Brain_Region	Precentral_Gyrus	53	50.6	50.6
ABIDE	ASD	Brain_Region	Precuneous_Cortex	53	51.7	53.1
ABIDE	ASD	catch25_feature	stretch_decreasing	53	52.7	54
ABIDE	ASD	catch25_feature	stretch_high	53	48.8	49.8
ABIDE	ASD	catch25_feature	entropy_pairs	53	54.2	53.8
ABIDE	ASD	catch25_feature	transition_variance	53	52.4	52.8
ABIDE	ASD	catch25_feature	DFA	53	52.2	52.6
ABIDE	ASD	catch25_feature	rs_range	53	51.6	51.9
ABIDE	ASD	catch25_feature	low_freq_power	53	52.3	53.7
ABIDE	ASD	catch25_feature	centroid_freq	53	54.5	55.1
ABIDE	ASD	Brain_Region	Subcallosal_Cortex	53	51.4	52.1
ABIDE	ASD	Brain_Region	Superior_Frontal_Gyrus	53	55.1	54.7
ABIDE	ASD	Brain_Region	Superior_Parietal_Lobule	53	49.8	51
ABIDE	ASD	Brain_Region	Superior_Temporal_Gyrus_anterior_division	53	52.3	53
ABIDE	ASD	Brain_Region	Superior_Temporal_Gyrus_posterior_division	53	53.3	53.9
ABIDE	ASD	Brain_Region	Supracalcarine_Cortex	53	50.2	51.6
ABIDE	ASD	Brain_Region	Supramarginal_Gyrus_anterior_division	53	52.5	52.8
ABIDE	ASD	Brain_Region	Supramarginal_Gyrus_posterior_division	53	50.6	50.5
ABIDE	ASD	Brain_Region	Temporal_Fusiform_Cortex_anterior_division	53	51.6	52.5
ABIDE	ASD	Brain_Region	Temporal_Fusiform_Cortex_posterior_division	53	53.5	54.3
ABIDE	ASD	Brain_Region	Temporal_Occipital_Fusiform_Cortex	53	49.7	51
ABIDE	ASD	Brain_Region	Temporal_Pole	53	52.4	52.9
ABIDE	ASD	catch25_feature	fALFF	53	53.4	53.4
UCLA_CNP	SCZ	SPI	anm	56.7	51.4	NA
UCLA_CNP	SCZ	SPI	bary_dtw_mean	56.7	48.2	NA
UCLA_CNP	SCZ	SPI	cohmag_multitaper_mean_fs-1_fmin-0_fmax-0-5	56.7	62.3	NA
UCLA_CNP	SCZ	SPI	coint_aeg_tstat_trend-ct_autolag-aic_maxlag-10	56.7	55.6	NA
UCLA_CNP	SCZ	SPI	cov_EmpiricalCovariance	56.7	67.3	NA
UCLA_CNP	SCZ	SPI	di_gaussian	56.7	62	NA
UCLA_CNP	SCZ	SPI	dtw_constraint-itakura	56.7	65.6	NA
UCLA_CNP	SCZ	SPI	pec	56.7	59.7	NA
UCLA_CNP	SCZ	SPI	phi_star_t-1_norm-0	56.7	52.4	NA
UCLA_CNP	SCZ	SPI	pli_multitaper_max_fs-1_fmin-0_fmax-0-5	56.7	49.8	NA
UCLA_CNP	SCZ	SPI	psi_multitaper_mean_fs-1_fmin-0_fmax-0-5	56.7	53.1	NA
UCLA_CNP	SCZ	SPI	psi_wavelet_mean_fs-1_fmin-0_fmax-0-5_mean	56.7	52.2	NA
UCLA_CNP	SCZ	SPI	sgc_nonparametric_mean_fs-1_fmin-0_fmax-0-5	56.7	50.3	NA
UCLA_CNP	SCZ	SPI	te_kraskov_NN-4_DCE_k-max-10_tau-max-4	56.7	50.1	NA
UCLA_CNP	BP	SPI	anm	61.6	49.4	NA
UCLA_CNP	BP	SPI	bary_dtw_mean	61.6	45.1	NA
UCLA_CNP	BP	SPI	cohmag_multitaper_mean_fs-1_fmin-0_fmax-0-5	61.6	50.9	NA
UCLA_CNP	BP	SPI	coint_aeg_tstat_trend-ct_autolag-aic_maxlag-10	61.6	58.4	NA
UCLA_CNP	BP	SPI	cov_EmpiricalCovariance	61.6	57.6	NA
UCLA_CNP	BP	SPI	di_gaussian	61.6	59.6	NA
UCLA_CNP	BP	SPI	dtw_constraint-itakura	61.6	56.7	NA
UCLA_CNP	BP	SPI	pec	61.6	47.4	NA
UCLA_CNP	BP	SPI	phi_star_t-1_norm-0	61.6	54.1	NA
UCLA_CNP	BP	SPI	pli_multitaper_max_fs-1_fmin-0_fmax-0-5	61.6	49.5	NA
UCLA_CNP	BP	SPI	psi_multitaper_mean_fs-1_fmin-0_fmax-0-5	61.6	53.4	NA
UCLA_CNP	BP	SPI	psi_wavelet_mean_fs-1_fmin-0_fmax-0-5_mean	61.6	57.4	NA
UCLA_CNP	BP	SPI	sgc_nonparametric_mean_fs-1_fmin-0_fmax-0-5	61.6	49	NA
UCLA_CNP	BP	SPI	te_kraskov_NN-4_DCE_k-max-10_tau-max-4	61.6	49.7	NA
UCLA_CNP	ADHD	SPI	anm	38.2	50	NA
UCLA_CNP	ADHD	SPI	bary_dtw_mean	38.2	50.3	NA
UCLA_CNP	ADHD	SPI	cohmag_multitaper_mean_fs-1_fmin-0_fmax-0-5	38.2	50	NA
UCLA_CNP	ADHD	SPI	coint_aeg_tstat_trend-ct_autolag-aic_maxlag-10	38.2	46.5	NA
UCLA_CNP	ADHD	SPI	cov_EmpiricalCovariance	38.2	54.6	NA
UCLA_CNP	ADHD	SPI	di_gaussian	38.2	50.2	NA
UCLA_CNP	ADHD	SPI	dtw_constraint-itakura	38.2	51.9	NA
UCLA_CNP	ADHD	SPI	pec	38.2	48.5	NA
UCLA_CNP	ADHD	SPI	phi_star_t-1_norm-0	38.2	52.1	NA
UCLA_CNP	ADHD	SPI	pli_multitaper_max_fs-1_fmin-0_fmax-0-5	38.2	50	NA
UCLA_CNP	ADHD	SPI	psi_multitaper_mean_fs-1_fmin-0_fmax-0-5	38.2	47.1	NA
UCLA_CNP	ADHD	SPI	psi_wavelet_mean_fs-1_fmin-0_fmax-0-5_mean	38.2	46.3	NA
UCLA_CNP	ADHD	SPI	sgc_nonparametric_mean_fs-1_fmin-0_fmax-0-5	38.2	50	NA
UCLA_CNP	ADHD	SPI	te_kraskov_NN-4_DCE_k-max-10_tau-max-4	38.2	50.1	NA
ABIDE	ASD	SPI	anm	53	50.4	NA
ABIDE	ASD	SPI	bary_dtw_mean	53	50.6	NA
ABIDE	ASD	SPI	cohmag_multitaper_mean_fs-1_fmin-0_fmax-0-5	53	53.6	NA
ABIDE	ASD	SPI	coint_aeg_tstat_trend-ct_autolag-aic_maxlag-10	53	52.3	NA
ABIDE	ASD	SPI	cov_EmpiricalCovariance	53	59.5	NA
ABIDE	ASD	SPI	di_gaussian	53	55.5	NA
ABIDE	ASD	SPI	dtw_constraint-itakura	53	55.9	NA
ABIDE	ASD	SPI	pec	53	54.6	NA
ABIDE	ASD	SPI	phi_star_t-1_norm-0	53	58.3	NA
ABIDE	ASD	SPI	pli_multitaper_max_fs-1_fmin-0_fmax-0-5	53	50.5	NA
ABIDE	ASD	SPI	psi_multitaper_mean_fs-1_fmin-0_fmax-0-5	53	51.4	NA
ABIDE	ASD	SPI	psi_wavelet_mean_fs-1_fmin-0_fmax-0-5_mean	53	49.6	NA
ABIDE	ASD	SPI	sgc_nonparametric_mean_fs-1_fmin-0_fmax-0-5	53	48.9	NA
ABIDE	ASD	SPI	te_kraskov_NN-4_DCE_k-max-10_tau-max-4	53	51.9	NA
UCLA_CNP	SCZ	SPI_Combo	anm	56.7	64	63.6
UCLA_CNP	SCZ	SPI_Combo	bary_dtw_mean	56.7	66	66.3
UCLA_CNP	SCZ	SPI_Combo	cohmag_multitaper_mean_fs-1_fmin-0_fmax-0-5	56.7	64.6	64.7
UCLA_CNP	SCZ	SPI_Combo	coint_aeg_tstat_trend-ct_autolag-aic_maxlag-10	56.7	65.9	65.6
UCLA_CNP	SCZ	SPI_Combo	cov_EmpiricalCovariance	56.7	71	71.1
UCLA_CNP	SCZ	SPI_Combo	di_gaussian	56.7	66.8	66.7
UCLA_CNP	SCZ	SPI_Combo	dtw_constraint-itakura	56.7	67.9	68.5
UCLA_CNP	SCZ	SPI_Combo	pec	56.7	66.5	66.7
UCLA_CNP	SCZ	SPI_Combo	phi_star_t-1_norm-0	56.7	64	64
UCLA_CNP	SCZ	SPI_Combo	pli_multitaper_max_fs-1_fmin-0_fmax-0-5	56.7	56.9	56.8
UCLA_CNP	SCZ	SPI_Combo	psi_multitaper_mean_fs-1_fmin-0_fmax-0-5	56.7	64.9	64.7
UCLA_CNP	SCZ	SPI_Combo	psi_wavelet_mean_fs-1_fmin-0_fmax-0-5_mean	56.7	62.6	62.6
UCLA_CNP	SCZ	SPI_Combo	sgc_nonparametric_mean_fs-1_fmin-0_fmax-0-5	56.7	59.1	59.2
UCLA_CNP	SCZ	SPI_Combo	te_kraskov_NN-4_DCE_k-max-10_tau-max-4	56.7	63.5	63.9
UCLA_CNP	BP	SPI_Combo	anm	61.6	57.3	57
UCLA_CNP	BP	SPI_Combo	bary_dtw_mean	61.6	56.5	56.3
UCLA_CNP	BP	SPI_Combo	cohmag_multitaper_mean_fs-1_fmin-0_fmax-0-5	61.6	60.3	60.4
UCLA_CNP	BP	SPI_Combo	coint_aeg_tstat_trend-ct_autolag-aic_maxlag-10	61.6	64.1	63.9
UCLA_CNP	BP	SPI_Combo	cov_EmpiricalCovariance	61.6	64.7	64.7
UCLA_CNP	BP	SPI_Combo	di_gaussian	61.6	65.6	65.4
UCLA_CNP	BP	SPI_Combo	dtw_constraint-itakura	61.6	67.7	67.4
UCLA_CNP	BP	SPI_Combo	pec	61.6	60.2	60.2
UCLA_CNP	BP	SPI_Combo	phi_star_t-1_norm-0	61.6	65.7	65.7
UCLA_CNP	BP	SPI_Combo	pli_multitaper_max_fs-1_fmin-0_fmax-0-5	61.6	51	51
UCLA_CNP	BP	SPI_Combo	psi_multitaper_mean_fs-1_fmin-0_fmax-0-5	61.6	59.5	59.5
UCLA_CNP	BP	SPI_Combo	psi_wavelet_mean_fs-1_fmin-0_fmax-0-5_mean	61.6	61.5	61.5
UCLA_CNP	BP	SPI_Combo	sgc_nonparametric_mean_fs-1_fmin-0_fmax-0-5	61.6	54.5	54.5
UCLA_CNP	BP	SPI_Combo	te_kraskov_NN-4_DCE_k-max-10_tau-max-4	61.6	58	58
UCLA_CNP	ADHD	SPI_Combo	anm	38.2	50.1	50.1
UCLA_CNP	ADHD	SPI_Combo	bary_dtw_mean	38.2	49.5	49.5
UCLA_CNP	ADHD	SPI_Combo	cohmag_multitaper_mean_fs-1_fmin-0_fmax-0-5	38.2	51	50.8
UCLA_CNP	ADHD	SPI_Combo	coint_aeg_tstat_trend-ct_autolag-aic_maxlag-10	38.2	50.3	50.4
UCLA_CNP	ADHD	SPI_Combo	cov_EmpiricalCovariance	38.2	51.8	51.9
UCLA_CNP	ADHD	SPI_Combo	di_gaussian	38.2	49.9	49.9
UCLA_CNP	ADHD	SPI_Combo	dtw_constraint-itakura	38.2	50.3	50
UCLA_CNP	ADHD	SPI_Combo	pec	38.2	49.5	49.5
UCLA_CNP	ADHD	SPI_Combo	phi_star_t-1_norm-0	38.2	51.4	51.4
UCLA_CNP	ADHD	SPI_Combo	pli_multitaper_max_fs-1_fmin-0_fmax-0-5	38.2	50	50
UCLA_CNP	ADHD	SPI_Combo	psi_multitaper_mean_fs-1_fmin-0_fmax-0-5	38.2	49.1	49
UCLA_CNP	ADHD	SPI_Combo	psi_wavelet_mean_fs-1_fmin-0_fmax-0-5_mean	38.2	45.6	45.5
UCLA_CNP	ADHD	SPI_Combo	sgc_nonparametric_mean_fs-1_fmin-0_fmax-0-5	38.2	49.9	49.9
UCLA_CNP	ADHD	SPI_Combo	te_kraskov_NN-4_DCE_k-max-10_tau-max-4	38.2	49.7	49.7
ABIDE	ASD	SPI_Combo	anm	53	54.7	54.5
ABIDE	ASD	SPI_Combo	bary_dtw_mean	53	56.3	56.4
ABIDE	ASD	SPI_Combo	cohmag_multitaper_mean_fs-1_fmin-0_fmax-0-5	53	54.2	54.3
ABIDE	ASD	SPI_Combo	coint_aeg_tstat_trend-ct_autolag-aic_maxlag-10	53	55.1	55.3
ABIDE	ASD	SPI_Combo	cov_EmpiricalCovariance	53	59.4	59.5
ABIDE	ASD	SPI_Combo	di_gaussian	53	57.1	57
ABIDE	ASD	SPI_Combo	dtw_constraint-itakura	53	57.1	57.2
ABIDE	ASD	SPI_Combo	pec	53	56.6	57
ABIDE	ASD	SPI_Combo	phi_star_t-1_norm-0	53	58.7	59.2
ABIDE	ASD	SPI_Combo	pli_multitaper_max_fs-1_fmin-0_fmax-0-5	53	53.7	53.6
ABIDE	ASD	SPI_Combo	psi_multitaper_mean_fs-1_fmin-0_fmax-0-5	53	54.8	54.9
ABIDE	ASD	SPI_Combo	psi_wavelet_mean_fs-1_fmin-0_fmax-0-5_mean	53	54.3	54.8
ABIDE	ASD	SPI_Combo	sgc_nonparametric_mean_fs-1_fmin-0_fmax-0-5	53	52.7	52.9
ABIDE	ASD	SPI_Combo	te_kraskov_NN-4_DCE_k-max-10_tau-max-4	53	55.9	55.9
