## Supplementary material for "Extracting interpretable signatures of whole-brain dynamics through systematic comparison": Table S5

Disorder	Time-series feature	Balanced Accuracy	SD	p-value	Benjamini--Hochberg p-value
SCZ	SD	69.8	11.7	6e-06	1e-04
SCZ	DFA	64.1	13.3	6e-04	8e-03
SCZ	periodicity	64	13.1	2e-03	1e-02
SCZ	mean	63.5	12.7	2e-03	1e-02
SCZ	low_freq_power	63.4	12.9	2e-03	1e-02
SCZ	fALFF	62.4	13.3	5e-03	2e-02
SCZ	embedding_dist	62.2	12.7	4e-03	2e-02
SCZ	entropy_pairs	61.4	12.3	7e-03	2e-02
SCZ	centroid_freq	60.9	12.9	1e-02	3e-02
SCZ	ACF_timescale	59.8	13.5	2e-02	4e-02
SCZ	AMI2	57	11.3	7e-02	2e-01
SCZ	forecast_error	56.2	13.5	1e-01	2e-01
SCZ	transition_variance	56.2	11.1	9e-02	2e-01
SCZ	whiten_timescale	55.5	12.5	1e-01	2e-01
SCZ	rs_range	54.9	12	1e-01	2e-01
SCZ	high_fluctuation	54.5	13.3	2e-01	3e-01
SCZ	ACF_first_min	54.4	12.4	2e-01	3e-01
SCZ	stretch_high	54	12.4	2e-01	3e-01
SCZ	stretch_decreasing	53.9	12.8	2e-01	3e-01
SCZ	mode_5	52.8	13.2	3e-01	3e-01
SCZ	outlier_timing_pos	50.9	12.8	4e-01	5e-01
SCZ	outlier_timing_neg	50.3	13	5e-01	5e-01
SCZ	mode_10	48.1	12.7	7e-01	7e-01
SCZ	AMI_timescale	46.5	11.5	8e-01	8e-01
SCZ	trev	41.8	9.3	1e+00	1e+00
BP	embedding_dist	62	13.2	4e-03	7e-02
BP	fALFF	61.9	12.9	6e-03	7e-02
BP	ACF_timescale	61.2	14	9e-03	8e-02
BP	forecast_error	60.2	12	2e-02	9e-02
BP	mean	60	11.9	1e-02	8e-02
BP	periodicity	59.1	12.1	2e-02	9e-02
BP	AMI_timescale	59	11	2e-02	9e-02
BP	low_freq_power	57.9	13.1	5e-02	1e-01
BP	entropy_pairs	57.6	13.8	5e-02	1e-01
BP	SD	57.3	12.1	6e-02	1e-01
BP	stretch_high	57.2	13.5	6e-02	1e-01
BP	trev	56.1	12.1	9e-02	2e-01
BP	centroid_freq	56	12.1	9e-02	2e-01
BP	transition_variance	55.6	13.1	1e-01	2e-01
BP	stretch_decreasing	55.1	12.7	1e-01	2e-01
BP	high_fluctuation	54.9	12.1	2e-01	3e-01
BP	outlier_timing_pos	53.3	10.8	2e-01	3e-01
BP	outlier_timing_neg	53.2	11.8	2e-01	3e-01
BP	mode_5	52.9	13	3e-01	4e-01
BP	whiten_timescale	51.8	10.9	4e-01	4e-01
BP	AMI2	50.5	12.6	5e-01	5e-01
BP	DFA	49.3	10.4	6e-01	6e-01
BP	rs_range	48.9	12.9	6e-01	6e-01
BP	ACF_first_min	48.3	10.8	7e-01	7e-01
BP	mode_10	43.5	11.4	9e-01	9e-01
ADHD	outlier_timing_neg	60.8	14.4	1e-02	3e-01
ADHD	periodicity	58	13.7	4e-02	5e-01
ADHD	outlier_timing_pos	55.4	13.6	1e-01	9e-01
ADHD	mode_5	54.3	13.5	2e-01	9e-01
ADHD	mean	52.4	12.9	3e-01	9e-01
ADHD	stretch_decreasing	52.4	14.6	3e-01	9e-01
ADHD	trev	52	12.9	3e-01	9e-01
ADHD	ACF_first_min	51.5	12.7	4e-01	9e-01
ADHD	transition_variance	51.5	12.7	3e-01	9e-01
ADHD	high_fluctuation	51.4	14.8	4e-01	9e-01
ADHD	mode_10	51	14.1	4e-01	9e-01
ADHD	rs_range	50.6	12.5	4e-01	9e-01
ADHD	AMI2	49.9	13.4	5e-01	1e+00
ADHD	DFA	48.1	13.8	7e-01	1e+00
ADHD	embedding_dist	47.1	14.7	7e-01	1e+00
ADHD	fALFF	45.9	12.5	8e-01	1e+00
ADHD	ACF_timescale	45.4	11.8	9e-01	1e+00
ADHD	AMI_timescale	44.5	12.7	9e-01	1e+00
ADHD	whiten_timescale	43.1	13	9e-01	1e+00
ADHD	forecast_error	42.2	11.8	9e-01	1e+00
ADHD	entropy_pairs	41.1	11.9	1e+00	1e+00
ADHD	SD	40.9	12.5	1e+00	1e+00
ADHD	stretch_high	40	13.3	1e+00	1e+00
ADHD	centroid_freq	36.8	11.9	1e+00	1e+00
ADHD	low_freq_power	34.5	12.4	1e+00	1e+00
ASD	SD	59.5	4.4	5e-08	1e-06
ASD	forecast_error	55.6	4.5	9e-04	1e-02
ASD	ACF_timescale	54.5	4.5	5e-03	3e-02
ASD	centroid_freq	54.5	5.1	5e-03	3e-02
ASD	entropy_pairs	54.2	4.4	1e-02	5e-02
ASD	ACF_first_min	53.6	4	2e-02	9e-02
ASD	fALFF	53.4	4.4	3e-02	1e-01
ASD	AMI_timescale	52.7	3.6	7e-02	2e-01
ASD	stretch_decreasing	52.7	4.6	5e-02	2e-01
ASD	trev	52.6	4.1	7e-02	2e-01
ASD	embedding_dist	52.4	4.3	8e-02	2e-01
ASD	periodicity	52.4	4.2	8e-02	2e-01
ASD	transition_variance	52.4	4.4	1e-01	2e-01
ASD	low_freq_power	52.3	4.7	1e-01	2e-01
ASD	DFA	52.2	4.6	1e-01	2e-01
ASD	AMI2	51.9	4.1	1e-01	2e-01
ASD	whiten_timescale	51.9	3.9	2e-01	2e-01
ASD	rs_range	51.6	4.6	2e-01	3e-01
ASD	mode_10	51.5	3.8	2e-01	3e-01
ASD	mode_5	51	4.5	3e-01	4e-01
ASD	outlier_timing_pos	50.8	4.2	3e-01	4e-01
ASD	outlier_timing_neg	50.6	4.2	4e-01	4e-01
ASD	high_fluctuation	50.4	4.3	4e-01	5e-01
ASD	mean	49.1	5.1	7e-01	7e-01
ASD	stretch_high	48.8	4.7	7e-01	7e-01
