## Supplementary material for "Extracting interpretable signatures of whole-brain dynamics through systematic comparison": Table S6

feature1	feature2	spearman_corr_abs
ACF_timescale	ACF_timescale	1.0
ACF_timescale	periodicity	0.491847786722811
ACF_timescale	embedding_dist	0.871451084603169
ACF_timescale	low_freq_power	0.959601887642378
ACF_timescale	entropy_pairs	0.913591143811947
ACF_timescale	DFA	0.0953327595821202
ACF_timescale	centroid_freq	0.955741038903566
ACF_timescale	forecast_error	0.933114727128352
ACF_timescale	mean	0.375979173138029
ACF_timescale	SD	0.32751629489795
ACF_timescale	fALFF	0.645611221337041
periodicity	ACF_timescale	0.491847786722811
periodicity	periodicity	1.0
periodicity	embedding_dist	0.422105219244435
periodicity	low_freq_power	0.500706324880763
periodicity	entropy_pairs	0.428986108224125
periodicity	DFA	0.141145629434852
periodicity	centroid_freq	0.458014749715115
periodicity	forecast_error	0.459430006936816
periodicity	mean	0.085564707416784
periodicity	SD	0.0587846881259342
periodicity	fALFF	0.518838303446028
embedding_dist	ACF_timescale	0.871451084603169
embedding_dist	periodicity	0.422105219244435
embedding_dist	embedding_dist	1.0
embedding_dist	low_freq_power	0.85009009050034
embedding_dist	entropy_pairs	0.869006967059016
embedding_dist	DFA	0.105684269744478
embedding_dist	centroid_freq	0.831033818096625
embedding_dist	forecast_error	0.786459768355624
embedding_dist	mean	0.396885776542789
embedding_dist	SD	0.378348917369221
embedding_dist	fALFF	0.677940212030598
low_freq_power	ACF_timescale	0.959601887642378
low_freq_power	periodicity	0.500706324880763
low_freq_power	embedding_dist	0.85009009050034
low_freq_power	low_freq_power	1.0
low_freq_power	entropy_pairs	0.87957923303447
low_freq_power	DFA	0.122284303118981
low_freq_power	centroid_freq	0.956071105924662
low_freq_power	forecast_error	0.948710340238604
low_freq_power	mean	0.340149418823692
low_freq_power	SD	0.290963475390421
low_freq_power	fALFF	0.626881639845012
entropy_pairs	ACF_timescale	0.913591143811947
entropy_pairs	periodicity	0.428986108224125
entropy_pairs	embedding_dist	0.869006967059016
entropy_pairs	low_freq_power	0.87957923303447
entropy_pairs	entropy_pairs	1.0
entropy_pairs	DFA	0.0852701407629869
entropy_pairs	centroid_freq	0.860349214062976
entropy_pairs	forecast_error	0.815879207890304
entropy_pairs	mean	0.448304358019328
entropy_pairs	SD	0.38784095939959
entropy_pairs	fALFF	0.68193853523343
DFA	ACF_timescale	0.0953327595821202
DFA	periodicity	0.141145629434852
DFA	embedding_dist	0.105684269744478
DFA	low_freq_power	0.122284303118981
DFA	entropy_pairs	0.0852701407629869
DFA	DFA	1.0
DFA	centroid_freq	0.111986505074141
DFA	forecast_error	0.106131245432262
DFA	mean	0.0097549811210676
DFA	SD	0.0061009543888278
DFA	fALFF	0.21158320049101
centroid_freq	ACF_timescale	0.955741038903566
centroid_freq	periodicity	0.458014749715115
centroid_freq	embedding_dist	0.831033818096625
centroid_freq	low_freq_power	0.956071105924662
centroid_freq	entropy_pairs	0.860349214062976
centroid_freq	DFA	0.111986505074141
centroid_freq	centroid_freq	1.0
centroid_freq	forecast_error	0.935588160301899
centroid_freq	mean	0.342963403337729
centroid_freq	SD	0.28979841045738
centroid_freq	fALFF	0.576481034264009
forecast_error	ACF_timescale	0.933114727128352
forecast_error	periodicity	0.459430006936816
forecast_error	embedding_dist	0.786459768355624
forecast_error	low_freq_power	0.948710340238604
forecast_error	entropy_pairs	0.815879207890304
forecast_error	DFA	0.106131245432262
forecast_error	centroid_freq	0.935588160301899
forecast_error	forecast_error	1.0
forecast_error	mean	0.237498977957507
forecast_error	SD	0.191336117097474
forecast_error	fALFF	0.51554998074779
mean	ACF_timescale	0.375979173138029
mean	periodicity	0.085564707416784
mean	embedding_dist	0.396885776542789
mean	low_freq_power	0.340149418823692
mean	entropy_pairs	0.448304358019328
mean	DFA	0.0097549811210676
mean	centroid_freq	0.342963403337729
mean	forecast_error	0.237498977957507
mean	mean	1.0
mean	SD	0.475871510430419
mean	fALFF	0.361490274136445
SD	ACF_timescale	0.32751629489795
SD	periodicity	0.0587846881259342
SD	embedding_dist	0.378348917369221
SD	low_freq_power	0.290963475390421
SD	entropy_pairs	0.38784095939959
SD	DFA	0.0061009543888278
SD	centroid_freq	0.28979841045738
SD	forecast_error	0.191336117097474
SD	mean	0.475871510430419
SD	SD	1.0
SD	fALFF	0.328396339489726
fALFF	ACF_timescale	0.645611221337041
fALFF	periodicity	0.518838303446028
fALFF	embedding_dist	0.677940212030598
fALFF	low_freq_power	0.626881639845012
fALFF	entropy_pairs	0.68193853523343
fALFF	DFA	0.21158320049101
fALFF	centroid_freq	0.576481034264009
fALFF	forecast_error	0.51554998074779
fALFF	mean	0.361490274136445
fALFF	SD	0.328396339489726
fALFF	fALFF	1.0
