## Supplementary material for "Extracting interpretable signatures of whole-brain dynamics through systematic comparison": Table S10

Study	Disorder	Analysis	Model	Linear_SVM	Linear_SVM_L1_regularized	RBF_SVM_sklearn	RandomForest	GradientBoost
UCLA_CNP	SCZ	catch25_feature	periodicity	64	61.6	57	60.6	51.5
UCLA_CNP	SCZ	Brain_Region	Right-Hippocampus	58	56.2	56.1	56	52.2
UCLA_CNP	SCZ	Brain_Region	ctx-rh-rostralanteriorcingulate	47.3	45.1	51.9	48.9	48
UCLA_CNP	SCZ	Brain_Region	ctx-lh-pericalcarine	72.7	70.5	67.9	66.8	65.5
UCLA_CNP	SCZ	Brain_Region	ctx-lh-transversetemporal	55.2	54.7	51.6	56.4	54
UCLA_CNP	SCZ	Brain_Region	ctx-lh-superiortemporal	61.5	58.5	59.4	57	60.4
UCLA_CNP	SCZ	Brain_Region	ctx-rh-insula	58.5	58	59.5	58.7	53.9
UCLA_CNP	SCZ	Brain_Region	ctx-rh-inferiortemporal	47.2	47.9	50.8	48.3	49.5
UCLA_CNP	SCZ	Brain_Region	ctx-lh-bankssts	67	66.7	66.7	67	63.8
UCLA_CNP	SCZ	catch25_feature	DFA	64.1	61.2	54.7	52.1	53.4
UCLA_CNP	SCZ	Brain_Region	ctx-lh-caudalanteriorcingulate	65.7	66.1	65.3	64.2	65.5
UCLA_CNP	SCZ	Brain_Region	ctx-lh-lateraloccipital	65.3	63.3	62	62.6	62.4
UCLA_CNP	SCZ	Brain_Region	ctx-rh-frontalpole	56.7	55.7	56.1	56	49.7
UCLA_CNP	SCZ	Brain_Region	ctx-lh-fusiform	55.5	57.7	53.5	53.3	51.5
UCLA_CNP	SCZ	Brain_Region	Left-Thalamus-Proper	61.5	62	62.1	60.1	53.9
UCLA_CNP	SCZ	Brain_Region	ctx-lh-frontalpole	59.3	59.8	59.1	58.7	53
UCLA_CNP	SCZ	Brain_Region	ctx-lh-cuneus	67.6	66.6	63.7	64.1	58.4
UCLA_CNP	SCZ	Brain_Region	Right-Putamen	51.9	51.8	52.8	51.6	53.3
UCLA_CNP	SCZ	Brain_Region	ctx-rh-superiorfrontal	59.9	59.4	55.9	56.1	53.9
UCLA_CNP	SCZ	Brain_Region	Right-Thalamus-Proper	57.4	58.5	61.3	62	60.9
UCLA_CNP	SCZ	Brain_Region	ctx-lh-lateralorbitofrontal	57	55.1	53.5	52.5	51.5
UCLA_CNP	SCZ	Brain_Region	ctx-lh-superiorparietal	57.4	55.5	54.9	53.4	54.7
UCLA_CNP	SCZ	Brain_Region	ctx-rh-supramarginal	62.2	59.5	53.7	56.3	52.6
UCLA_CNP	SCZ	Brain_Region	ctx-rh-lateralorbitofrontal	61.5	63.1	60.8	64.9	59.9
UCLA_CNP	SCZ	Brain_Region	Right-Amygdala	65.3	60.2	58.1	57.2	55.6
UCLA_CNP	SCZ	Brain_Region	ctx-rh-isthmuscingulate	64.2	62.5	60.2	55.6	52.3
UCLA_CNP	SCZ	Brain_Region	ctx-rh-inferiorparietal	57.4	57.5	55.7	54.3	51.4
UCLA_CNP	SCZ	Brain_Region	ctx-rh-parsopercularis	61.4	58.2	55.6	55.2	51.1
UCLA_CNP	SCZ	Brain_Region	Left-Amygdala	57.1	59.5	56.5	55.2	53.5
UCLA_CNP	SCZ	catch25_feature	AMI2	57	54.5	54.5	54.6	49.1
UCLA_CNP	SCZ	Brain_Region	ctx-lh-parstriangularis	51.4	50.3	52.9	49.7	49.2
UCLA_CNP	SCZ	Brain_Region	Left-Caudate	55.3	56.4	56.5	52.1	52
UCLA_CNP	SCZ	Brain_Region	Left-Hippocampus	52.7	49.4	52.6	51.8	47.5
UCLA_CNP	SCZ	catch25_feature	entropy_pairs	61.4	60.1	62.4	64.7	57.4
UCLA_CNP	SCZ	catch25_feature	forecast_error	56.2	56.5	57.5	56.4	55
UCLA_CNP	SCZ	Brain_Region	ctx-lh-lingual	64.2	62.3	63.4	64.1	56
UCLA_CNP	SCZ	Brain_Region	ctx-lh-posteriorcingulate	57.4	58.3	56.6	59.9	56.4
UCLA_CNP	SCZ	Brain_Region	Left-Putamen	59	56.4	57.1	57.9	49.2
UCLA_CNP	SCZ	catch25_feature	outlier_timing_neg	50.3	51.7	48.3	49.8	46.2
UCLA_CNP	SCZ	Brain_Region	ctx-lh-superiorfrontal	58.2	61.9	53.6	54.4	52.5
UCLA_CNP	SCZ	catch25_feature	rs_range	54.9	53.5	57	56.6	53.4
UCLA_CNP	SCZ	Brain_Region	ctx-lh-rostralmiddlefrontal	52.9	53.2	51.4	53.7	53.7
UCLA_CNP	SCZ	Brain_Region	ctx-lh-parsopercularis	56.8	55.2	54.2	50.5	49.8
UCLA_CNP	SCZ	Brain_Region	ctx-rh-rostralmiddlefrontal	58.4	58	52.2	50.7	51
UCLA_CNP	SCZ	catch25_feature	stretch_decreasing	53.9	54.8	52.3	53.8	46.5
UCLA_CNP	SCZ	Brain_Region	Right-Caudate	60.4	59.1	64.2	61.5	56.1
UCLA_CNP	SCZ	Brain_Region	ctx-rh-lingual	65.8	65.5	65.5	64	56.8
UCLA_CNP	SCZ	Brain_Region	ctx-rh-parsorbitalis	57.5	60.7	57.2	54.7	54.5
UCLA_CNP	SCZ	catch25_feature	mode_5	52.8	55.7	50.5	49.6	50.7
UCLA_CNP	SCZ	Brain_Region	ctx-lh-precuneus	68	62.8	64.1	59	56.5
UCLA_CNP	SCZ	catch25_feature	centroid_freq	60.9	60	66.2	62.6	58.9
UCLA_CNP	SCZ	Brain_Region	ctx-rh-bankssts	56.7	56.3	59.7	56.6	51.5
UCLA_CNP	SCZ	catch25_feature	mean	63.5	64.1	65.9	65.3	60.2
UCLA_CNP	SCZ	catch25_feature	transition_variance	56.2	57.5	50.7	52.5	56.9
UCLA_CNP	SCZ	Brain_Region	ctx-rh-precuneus	62.3	59.6	56.1	53.1	53.6
UCLA_CNP	SCZ	Brain_Region	ctx-rh-temporalpole	46.2	51.8	51.6	48.3	50.5
UCLA_CNP	SCZ	Univariate_Combo	Combo	69.5	60.2	64.3	66.6	61.1
UCLA_CNP	SCZ	Brain_Region	ctx-rh-fusiform	55.5	55.7	60.6	54.8	50.6
UCLA_CNP	SCZ	Brain_Region	ctx-lh-parahippocampal	53.4	53	56.3	55.5	52.8
UCLA_CNP	SCZ	catch25_feature	mode_10	48.1	48.4	49.4	47.8	43.5
UCLA_CNP	SCZ	Brain_Region	ctx-lh-entorhinal	50.1	53.3	54.5	54.4	56.1
UCLA_CNP	SCZ	Brain_Region	ctx-rh-pericalcarine	66.6	68.1	61.5	64.1	57.9
UCLA_CNP	SCZ	Brain_Region	ctx-rh-precentral	60.4	58.8	56.8	55.9	51.9
UCLA_CNP	SCZ	catch25_feature	SD	69.8	66.4	64.8	65.5	62.6
UCLA_CNP	SCZ	Brain_Region	ctx-lh-middletemporal	47.6	50.8	52.1	51	53.7
UCLA_CNP	SCZ	Brain_Region	ctx-rh-posteriorcingulate	60.1	61.2	62.7	62.3	52.9
UCLA_CNP	SCZ	Brain_Region	ctx-lh-paracentral	59.9	56.4	62	63.2	52.2
UCLA_CNP	SCZ	Brain_Region	ctx-rh-paracentral	59.5	59.6	60	59.7	51.6
UCLA_CNP	SCZ	catch25_feature	whiten_timescale	55.5	57.3	59.7	61.7	60
UCLA_CNP	SCZ	Brain_Region	Left-Accumbens-area	57.3	58.2	54.6	53.2	54.8
UCLA_CNP	SCZ	catch25_feature	trev	41.8	44.5	52.3	53.3	49.2
UCLA_CNP	SCZ	Brain_Region	ctx-rh-caudalanteriorcingulate	58.9	60.4	61.6	65.8	63
UCLA_CNP	SCZ	catch25_feature	fALFF	62.4	60	62.6	63.2	57.1
UCLA_CNP	SCZ	catch25_feature	stretch_high	54	53.3	53.7	52.5	53.6
UCLA_CNP	SCZ	Brain_Region	ctx-lh-supramarginal	61.6	58.7	57.9	60.6	57
UCLA_CNP	SCZ	Brain_Region	ctx-lh-temporalpole	62.1	60.3	54.3	55.2	52.1
UCLA_CNP	SCZ	Brain_Region	ctx-lh-inferiortemporal	60.3	62.9	59.6	60.7	54.9
UCLA_CNP	SCZ	Brain_Region	ctx-lh-caudalmiddlefrontal	59.1	56.1	50.1	51.1	54.2
UCLA_CNP	SCZ	Brain_Region	ctx-lh-precentral	58	58.4	59.3	58	59.1
UCLA_CNP	SCZ	Brain_Region	ctx-lh-rostralanteriorcingulate	54.1	58.1	53.7	54	55.5
UCLA_CNP	SCZ	Brain_Region	ctx-rh-entorhinal	56.6	58.2	53.6	50.4	52.3
UCLA_CNP	SCZ	Brain_Region	ctx-lh-insula	65.2	64.4	63.3	58	58.3
UCLA_CNP	SCZ	catch25_feature	high_fluctuation	54.5	55	55.2	58.8	54.5
UCLA_CNP	SCZ	Brain_Region	ctx-rh-transversetemporal	62.4	60.6	57.3	57.7	50.8
UCLA_CNP	SCZ	Brain_Region	ctx-rh-caudalmiddlefrontal	52.6	52	51.7	46.5	47.4
UCLA_CNP	SCZ	Brain_Region	ctx-rh-lateraloccipital	67.6	68	64.2	64.8	58.4
UCLA_CNP	SCZ	Brain_Region	ctx-rh-parahippocampal	58.5	57.7	58.8	57.1	49.4
UCLA_CNP	SCZ	catch25_feature	low_freq_power	63.4	62.4	62.3	59.5	58.1
UCLA_CNP	SCZ	Brain_Region	ctx-rh-postcentral	64.6	65.5	62.1	59.8	52.8
UCLA_CNP	SCZ	catch25_feature	ACF_first_min	54.4	55.1	58.6	59.5	58.7
UCLA_CNP	SCZ	Brain_Region	ctx-rh-superiortemporal	64.1	63.3	60.2	62.5	60.5
UCLA_CNP	SCZ	Brain_Region	ctx-rh-middletemporal	62.9	62	58.8	61.6	56.8
UCLA_CNP	SCZ	catch25_feature	ACF_timescale	59.8	58.3	62.1	64.6	61.8
UCLA_CNP	SCZ	Brain_Region	ctx-lh-inferiorparietal	61.8	56.9	59.1	57.5	53.2
UCLA_CNP	SCZ	Brain_Region	ctx-lh-parsorbitalis	48.8	51.3	54.5	54.4	52.6
UCLA_CNP	SCZ	catch25_feature	embedding_dist	62.2	59.1	61.1	60.4	57.5
UCLA_CNP	SCZ	Brain_Region	ctx-lh-postcentral	58.7	58.9	64.1	60.9	55.3
UCLA_CNP	SCZ	Brain_Region	Right-Pallidum	56.1	52.2	55.4	53.6	52
UCLA_CNP	SCZ	Brain_Region	ctx-rh-cuneus	69.3	67.1	61.9	64.5	57.2
UCLA_CNP	SCZ	Brain_Region	ctx-rh-parstriangularis	58.8	57.2	56.6	59	56.3
UCLA_CNP	SCZ	Brain_Region	Left-Pallidum	49.8	49	50.9	51	52.9
UCLA_CNP	SCZ	catch25_feature	outlier_timing_pos	50.9	48.5	50	47.1	49.9
UCLA_CNP	SCZ	Brain_Region	ctx-lh-medialorbitofrontal	56.7	57.5	55	55.9	51
UCLA_CNP	SCZ	Brain_Region	ctx-rh-superiorparietal	59.7	59.7	57.4	60.2	51.4
UCLA_CNP	SCZ	catch25_feature	AMI_timescale	46.5	46.3	51.5	51.5	51
UCLA_CNP	SCZ	Brain_Region	Right-Accumbens-area	57.8	55.5	54.4	52.1	54.3
UCLA_CNP	SCZ	Brain_Region	ctx-lh-isthmuscingulate	58.3	60.2	57.7	58	49.6
UCLA_CNP	SCZ	Brain_Region	ctx-rh-medialorbitofrontal	60.7	59.5	61.1	55.3	53.4
UCLA_CNP	BP	Brain_Region	ctx-lh-lingual	51.6	54.8	51.5	54.2	52
UCLA_CNP	BP	Brain_Region	ctx-rh-inferiortemporal	46.7	49.8	50.2	47.9	46.1
UCLA_CNP	BP	catch25_feature	whiten_timescale	51.8	51.7	54.1	55.2	49.4
UCLA_CNP	BP	Brain_Region	ctx-rh-caudalmiddlefrontal	57.1	57.3	55.9	52.5	52.9
UCLA_CNP	BP	Brain_Region	ctx-rh-temporalpole	57.3	57.4	56	57	53.1
UCLA_CNP	BP	catch25_feature	DFA	49.3	49.2	50	51.7	48.7
UCLA_CNP	BP	Brain_Region	ctx-lh-caudalmiddlefrontal	58.8	57.4	54.7	52.1	52.9
UCLA_CNP	BP	Brain_Region	ctx-lh-lateraloccipital	58.4	57.9	58.8	59.1	55.9
UCLA_CNP	BP	Brain_Region	ctx-lh-frontalpole	56.9	55.6	56.7	55.2	54.9
UCLA_CNP	BP	Brain_Region	ctx-rh-rostralanteriorcingulate	59.8	56.2	60.2	61	55.8
UCLA_CNP	BP	Brain_Region	Left-Putamen	56	55.8	58.3	56.6	54.4
UCLA_CNP	BP	Brain_Region	ctx-rh-caudalanteriorcingulate	60.5	58.1	59.1	61	55.4
UCLA_CNP	BP	Brain_Region	ctx-lh-insula	54	54	50.3	56.7	56.6
UCLA_CNP	BP	Brain_Region	ctx-lh-superiortemporal	53.6	55	52.1	52.3	48.8
UCLA_CNP	BP	Brain_Region	Left-Hippocampus	62	56.6	58.4	62.5	50
UCLA_CNP	BP	Brain_Region	ctx-rh-parsorbitalis	50.2	51.2	55.4	56	54.6
UCLA_CNP	BP	catch25_feature	entropy_pairs	57.6	59.6	58.9	61	56.2
UCLA_CNP	BP	Brain_Region	ctx-rh-inferiorparietal	56.9	54.2	49.9	52.6	50.4
UCLA_CNP	BP	catch25_feature	mode_5	52.9	50.6	49.2	52	47.2
UCLA_CNP	BP	catch25_feature	outlier_timing_neg	53.2	54.8	51.1	52.5	49.7
UCLA_CNP	BP	Brain_Region	Left-Pallidum	57.8	59.4	56.1	55	53.3
UCLA_CNP	BP	Brain_Region	ctx-rh-rostralmiddlefrontal	48.3	48	47.6	46.4	48.9
UCLA_CNP	BP	Univariate_Combo	Combo	69.8	58.2	62.2	62.4	60.4
UCLA_CNP	BP	Brain_Region	ctx-lh-parstriangularis	47.6	48.2	47.9	49.9	54
UCLA_CNP	BP	Brain_Region	ctx-rh-posteriorcingulate	55.5	51.9	55.3	49.2	48
UCLA_CNP	BP	Brain_Region	ctx-rh-frontalpole	57.6	56.6	55.9	55.2	55.8
UCLA_CNP	BP	Brain_Region	ctx-lh-superiorfrontal	52	51.4	49.4	48.7	52.6
UCLA_CNP	BP	Brain_Region	ctx-lh-rostralmiddlefrontal	50.4	48.7	52.3	50.9	47.9
UCLA_CNP	BP	Brain_Region	Left-Accumbens-area	51.7	53.9	50.2	48.2	50.1
UCLA_CNP	BP	Brain_Region	ctx-lh-bankssts	54.8	54.5	53.5	52.9	53.6
UCLA_CNP	BP	Brain_Region	ctx-rh-medialorbitofrontal	57.4	58.3	54.9	57.2	57.3
UCLA_CNP	BP	Brain_Region	ctx-lh-temporalpole	58.3	61	52	60.6	61.4
UCLA_CNP	BP	Brain_Region	ctx-lh-parsopercularis	60.9	55.3	58.1	58.8	53.9
UCLA_CNP	BP	Brain_Region	ctx-rh-lingual	50.4	50.9	49.2	50.2	54.4
UCLA_CNP	BP	Brain_Region	ctx-lh-fusiform	59.2	54.3	55	56.5	56.4
UCLA_CNP	BP	Brain_Region	ctx-lh-middletemporal	51.7	49.4	52.2	52.2	49.1
UCLA_CNP	BP	Brain_Region	ctx-lh-superiorparietal	59	55.7	52	55.4	53.2
UCLA_CNP	BP	Brain_Region	ctx-rh-cuneus	51.5	52.8	48.7	48.5	50.8
UCLA_CNP	BP	Brain_Region	ctx-lh-medialorbitofrontal	55.7	55.4	56.4	54.5	55.3
UCLA_CNP	BP	Brain_Region	Right-Hippocampus	67.4	64.8	66.5	62.8	59.6
UCLA_CNP	BP	Brain_Region	ctx-rh-isthmuscingulate	51.9	54.1	51.4	50.9	50.3
UCLA_CNP	BP	Brain_Region	ctx-rh-supramarginal	57.1	55.9	56.1	53.5	55.5
UCLA_CNP	BP	Brain_Region	Left-Caudate	65.2	62.3	57.6	57.5	56.3
UCLA_CNP	BP	catch25_feature	periodicity	59.1	59.5	54.9	53.9	50.4
UCLA_CNP	BP	catch25_feature	stretch_decreasing	55.1	51.4	53.6	53.1	54.1
UCLA_CNP	BP	Brain_Region	Right-Amygdala	55.9	56.9	57.9	54.7	55.1
UCLA_CNP	BP	catch25_feature	AMI2	50.5	49.3	51.5	50.3	47.4
UCLA_CNP	BP	Brain_Region	ctx-lh-pericalcarine	54.3	55	52.1	55.5	52.3
UCLA_CNP	BP	Brain_Region	ctx-rh-superiorfrontal	56.5	56.7	55.2	54.9	51.7
UCLA_CNP	BP	Brain_Region	ctx-rh-lateralorbitofrontal	57.6	55.3	54.6	58.1	54.2
UCLA_CNP	BP	Brain_Region	ctx-rh-transversetemporal	57.5	54.9	54.1	56.9	50.1
UCLA_CNP	BP	Brain_Region	ctx-rh-parsopercularis	61.7	60	60.5	56.9	49.6
UCLA_CNP	BP	Brain_Region	ctx-lh-lateralorbitofrontal	60.1	58.5	56.5	52.5	51.3
UCLA_CNP	BP	Brain_Region	Left-Thalamus-Proper	65.1	60.5	61.3	59.7	56.7
UCLA_CNP	BP	Brain_Region	ctx-rh-middletemporal	59.1	57.8	58.2	57	51.5
UCLA_CNP	BP	catch25_feature	mean	60	63.5	58.5	58.1	55.1
UCLA_CNP	BP	Brain_Region	ctx-lh-parsorbitalis	47.6	48.6	50.5	52.4	50.8
UCLA_CNP	BP	catch25_feature	AMI_timescale	59	59.8	55.7	54.2	56.6
UCLA_CNP	BP	catch25_feature	transition_variance	55.7	53.7	53.4	57.2	62.3
UCLA_CNP	BP	Brain_Region	Right-Thalamus-Proper	60.8	59.5	59.9	56.9	52.4
UCLA_CNP	BP	catch25_feature	centroid_freq	56	56.1	60.6	59.2	53.6
UCLA_CNP	BP	Brain_Region	ctx-rh-paracentral	58.1	57	58.5	54.7	54.1
UCLA_CNP	BP	catch25_feature	ACF_timescale	61.2	64.6	59.2	60.3	51.9
UCLA_CNP	BP	Brain_Region	ctx-rh-parahippocampal	61.8	62.9	64.2	58.8	54.9
UCLA_CNP	BP	Brain_Region	Right-Accumbens-area	48.2	51.9	45.5	50.3	51.7
UCLA_CNP	BP	catch25_feature	stretch_high	57.2	54.9	53.4	52.7	48.6
UCLA_CNP	BP	Brain_Region	ctx-rh-bankssts	54.8	55.3	56.1	56.1	49.5
UCLA_CNP	BP	Brain_Region	Right-Pallidum	55.6	57.1	59	55.9	51.7
UCLA_CNP	BP	Brain_Region	ctx-rh-fusiform	53	51.8	49.3	50.2	50.7
UCLA_CNP	BP	Brain_Region	ctx-lh-entorhinal	53.5	51.7	53.2	49.9	49.2
UCLA_CNP	BP	Brain_Region	Right-Caudate	56.1	56.9	54.4	57.3	54
UCLA_CNP	BP	Brain_Region	ctx-lh-caudalanteriorcingulate	48.9	51.4	49.9	51.2	50.7
UCLA_CNP	BP	Brain_Region	ctx-rh-precentral	56.5	58.6	57.8	57.7	52.3
UCLA_CNP	BP	Brain_Region	ctx-lh-paracentral	59.6	55.4	61.7	59.5	56.5
UCLA_CNP	BP	catch25_feature	fALFF	61.9	63.1	64.2	62	55.3
UCLA_CNP	BP	catch25_feature	outlier_timing_pos	53.3	55.5	49.2	49.9	50
UCLA_CNP	BP	Brain_Region	ctx-lh-transversetemporal	56.7	59.4	54.1	56.8	53
UCLA_CNP	BP	catch25_feature	embedding_dist	62	56.9	61.2	63.9	55.9
UCLA_CNP	BP	catch25_feature	low_freq_power	57.9	58.6	57.6	55.8	52.7
UCLA_CNP	BP	catch25_feature	SD	57.3	58.3	57.8	57.4	54.4
UCLA_CNP	BP	Brain_Region	ctx-rh-superiortemporal	62.9	60.6	63.5	61.2	51.3
UCLA_CNP	BP	Brain_Region	ctx-lh-inferiortemporal	57.9	54.9	55.3	56.3	54.8
UCLA_CNP	BP	Brain_Region	ctx-lh-supramarginal	52.6	54.7	58.1	53.1	48.5
UCLA_CNP	BP	catch25_feature	high_fluctuation	54.9	57.2	54.4	59.4	59
UCLA_CNP	BP	Brain_Region	ctx-rh-precuneus	56	56.9	56	54	49
UCLA_CNP	BP	Brain_Region	ctx-lh-parahippocampal	54.9	49.1	53.9	56.1	56.4
UCLA_CNP	BP	catch25_feature	mode_10	43.5	42.9	48.6	45.2	46.3
UCLA_CNP	BP	Brain_Region	ctx-lh-rostralanteriorcingulate	55.2	55.4	51.2	54.4	48.8
UCLA_CNP	BP	Brain_Region	ctx-rh-lateraloccipital	58.4	60.8	59.2	54.7	51.8
UCLA_CNP	BP	Brain_Region	ctx-lh-postcentral	62.9	61	58.8	60.1	58
UCLA_CNP	BP	Brain_Region	ctx-rh-insula	63.3	60.6	60.5	56.1	52.2
UCLA_CNP	BP	Brain_Region	ctx-lh-precuneus	57.9	52.3	53.5	55.2	54.1
UCLA_CNP	BP	Brain_Region	ctx-lh-posteriorcingulate	54.3	54.2	57.3	58.3	50.8
UCLA_CNP	BP	Brain_Region	ctx-rh-postcentral	59.8	58.2	59.9	59.5	52.5
UCLA_CNP	BP	Brain_Region	Left-Amygdala	48.7	46.4	51.7	48.2	50
UCLA_CNP	BP	Brain_Region	ctx-rh-superiorparietal	55.8	55.4	53.7	55.7	53
UCLA_CNP	BP	catch25_feature	ACF_first_min	48.3	49.2	48.3	51	50.9
UCLA_CNP	BP	Brain_Region	ctx-lh-isthmuscingulate	59.7	58.7	54.1	51.7	49.1
UCLA_CNP	BP	Brain_Region	ctx-lh-inferiorparietal	62.3	63.4	58.5	56.7	55.4
UCLA_CNP	BP	Brain_Region	Right-Putamen	56.4	56.1	52.3	54.6	53.3
UCLA_CNP	BP	Brain_Region	ctx-lh-cuneus	52.6	52.6	45.2	52.6	51.1
UCLA_CNP	BP	Brain_Region	ctx-rh-pericalcarine	50.3	49.5	48.9	51.3	51.3
UCLA_CNP	BP	catch25_feature	forecast_error	60.2	58.7	55.1	54	58.5
UCLA_CNP	BP	Brain_Region	ctx-lh-precentral	58.8	56.3	54	55.6	49.1
UCLA_CNP	BP	catch25_feature	rs_range	48.9	48.9	50.4	49.7	51.6
UCLA_CNP	BP	catch25_feature	trev	56.1	47	50.5	52.3	54.7
UCLA_CNP	BP	Brain_Region	ctx-rh-entorhinal	48.2	44.8	47.5	45.9	47.6
UCLA_CNP	BP	Brain_Region	ctx-rh-parstriangularis	54.6	54.4	53.1	54	52.8
UCLA_CNP	ADHD	Brain_Region	ctx-rh-parsopercularis	53.3	54.6	53.5	50.3	53.6
UCLA_CNP	ADHD	Brain_Region	ctx-rh-precentral	54.8	54.6	53.3	52.2	51.1
UCLA_CNP	ADHD	Brain_Region	ctx-lh-inferiorparietal	46.3	47.1	50.6	45	45.7
UCLA_CNP	ADHD	Brain_Region	ctx-rh-rostralanteriorcingulate	56	52.5	50.7	51	51.9
UCLA_CNP	ADHD	Brain_Region	ctx-lh-entorhinal	45.9	48.1	53.3	54.4	48.1
UCLA_CNP	ADHD	Brain_Region	Left-Accumbens-area	52.1	49.7	50.8	52.6	51.7
UCLA_CNP	ADHD	Brain_Region	ctx-rh-parstriangularis	57.7	57.7	53.9	56.4	49.3
UCLA_CNP	ADHD	Brain_Region	ctx-rh-postcentral	55.1	54.5	53.1	59.2	48.1
UCLA_CNP	ADHD	catch25_feature	SD	40.9	40.4	50.6	47.8	42.5
UCLA_CNP	ADHD	Brain_Region	ctx-rh-caudalanteriorcingulate	46.2	46	45	49.9	49.4
UCLA_CNP	ADHD	Brain_Region	ctx-rh-insula	56.5	52.9	55.9	53.9	51.5
UCLA_CNP	ADHD	Brain_Region	ctx-lh-temporalpole	50.2	53.3	48.2	53.3	54
UCLA_CNP	ADHD	Brain_Region	ctx-rh-rostralmiddlefrontal	47.1	50.2	51.8	49.1	47.7
UCLA_CNP	ADHD	catch25_feature	outlier_timing_pos	55.4	54.8	50.1	50.8	51.8
UCLA_CNP	ADHD	Brain_Region	ctx-lh-precuneus	47.2	42.9	43.8	44.3	44.3
UCLA_CNP	ADHD	Brain_Region	ctx-lh-rostralmiddlefrontal	48.7	49	53.3	50.2	47.9
UCLA_CNP	ADHD	Brain_Region	ctx-rh-superiorfrontal	54.7	54.8	53.9	50.2	51.7
UCLA_CNP	ADHD	Brain_Region	ctx-lh-isthmuscingulate	51.5	49.4	52.7	46.1	49.4
UCLA_CNP	ADHD	Brain_Region	ctx-rh-precuneus	60.9	62.8	54.8	57.9	58.4
UCLA_CNP	ADHD	Brain_Region	ctx-rh-superiorparietal	52.2	52	51.2	47.5	48.5
UCLA_CNP	ADHD	Brain_Region	ctx-lh-middletemporal	49.3	52.3	53.6	48.7	48.1
UCLA_CNP	ADHD	Brain_Region	ctx-rh-temporalpole	53.1	50.3	52.7	48.8	45.6
UCLA_CNP	ADHD	Brain_Region	Right-Amygdala	45.3	43.3	49.8	48.6	46.6
UCLA_CNP	ADHD	catch25_feature	high_fluctuation	51.4	51.9	53.8	58.6	52.8
UCLA_CNP	ADHD	Brain_Region	ctx-lh-inferiortemporal	53.8	51.5	48.7	53.1	55.3
UCLA_CNP	ADHD	catch25_feature	low_freq_power	34.5	34.2	48.1	43.3	45.3
UCLA_CNP	ADHD	Univariate_Combo	Combo	52.2	52.9	50	49.7	51.6
UCLA_CNP	ADHD	Brain_Region	ctx-rh-parsorbitalis	51	49.9	47.7	50.9	50.2
UCLA_CNP	ADHD	Brain_Region	Left-Amygdala	50.6	50.8	50.4	49.9	49.3
UCLA_CNP	ADHD	catch25_feature	rs_range	50.6	51.5	48.9	46.7	47.7
UCLA_CNP	ADHD	Brain_Region	ctx-rh-lateraloccipital	55.8	56.9	53.9	50.4	49.5
UCLA_CNP	ADHD	Brain_Region	ctx-rh-posteriorcingulate	59.7	58.6	61.9	54.3	53.9
UCLA_CNP	ADHD	Brain_Region	ctx-lh-postcentral	43.9	44.2	48.8	49.7	50
UCLA_CNP	ADHD	catch25_feature	AMI_timescale	44.5	44.8	50.6	48.6	44.9
UCLA_CNP	ADHD	catch25_feature	trev	52	50.5	49.5	45.3	48.1
UCLA_CNP	ADHD	Brain_Region	Right-Putamen	46.9	45.2	48.9	51	49.7
UCLA_CNP	ADHD	catch25_feature	mode_5	54.3	53.6	50.1	48.6	52.9
UCLA_CNP	ADHD	Brain_Region	ctx-lh-cuneus	50.7	47.7	50.3	49.3	50.4
UCLA_CNP	ADHD	Brain_Region	Left-Caudate	42.5	42.6	43.9	45.8	49.4
UCLA_CNP	ADHD	Brain_Region	ctx-rh-superiortemporal	52.3	51.2	51.5	51	48.5
UCLA_CNP	ADHD	Brain_Region	ctx-lh-parsopercularis	53.7	50.8	54.6	53	47.5
UCLA_CNP	ADHD	catch25_feature	stretch_high	40	42.1	48.2	46.7	43.7
UCLA_CNP	ADHD	catch25_feature	ACF_first_min	51.5	53.3	50.8	52.8	50.3
UCLA_CNP	ADHD	Brain_Region	ctx-lh-paracentral	47.5	48.6	49.9	50.5	50.4
UCLA_CNP	ADHD	Brain_Region	ctx-lh-lingual	48.8	50.1	44.3	46.7	49.2
UCLA_CNP	ADHD	Brain_Region	Left-Thalamus-Proper	58.4	58.4	57.9	55	54.2
UCLA_CNP	ADHD	Brain_Region	ctx-rh-lateralorbitofrontal	52.9	55.4	55.2	51.7	53
UCLA_CNP	ADHD	Brain_Region	ctx-lh-lateralorbitofrontal	52.2	52.5	55.5	51.3	49
UCLA_CNP	ADHD	Brain_Region	ctx-rh-entorhinal	57.1	49.7	48.3	49.6	44
UCLA_CNP	ADHD	Brain_Region	ctx-rh-bankssts	56.5	55.7	55.4	56.2	53.3
UCLA_CNP	ADHD	Brain_Region	ctx-lh-precentral	58.9	54.5	60	53.8	48.2
UCLA_CNP	ADHD	Brain_Region	ctx-rh-fusiform	54.6	49.3	55	53.7	48.5
UCLA_CNP	ADHD	Brain_Region	ctx-lh-superiorfrontal	43.3	47.1	41.8	44.4	44.4
UCLA_CNP	ADHD	Brain_Region	ctx-lh-pericalcarine	47	47.5	50.5	45.3	45.8
UCLA_CNP	ADHD	catch25_feature	AMI2	49.9	52	48.4	47.3	48.5
UCLA_CNP	ADHD	catch25_feature	embedding_dist	47.1	49.4	49.3	42.8	50.8
UCLA_CNP	ADHD	Brain_Region	Left-Putamen	47.9	49.2	49.8	51.8	49.9
UCLA_CNP	ADHD	Brain_Region	ctx-rh-middletemporal	58.4	58	52.3	53.3	51.1
UCLA_CNP	ADHD	Brain_Region	Right-Caudate	58.9	58.2	56.8	53.9	57.2
UCLA_CNP	ADHD	Brain_Region	ctx-rh-lingual	52.8	48.8	51	51.1	52.5
UCLA_CNP	ADHD	catch25_feature	centroid_freq	36.8	39.8	48.8	43.4	42.8
UCLA_CNP	ADHD	Brain_Region	ctx-rh-transversetemporal	52.6	53.6	57.1	53	52.8
UCLA_CNP	ADHD	Brain_Region	ctx-rh-paracentral	56.6	54.4	54.9	52.8	57.2
UCLA_CNP	ADHD	Brain_Region	ctx-rh-supramarginal	43.8	45.6	44.9	46.8	47.8
UCLA_CNP	ADHD	catch25_feature	fALFF	45.9	49.1	48.2	46.5	52.1
UCLA_CNP	ADHD	catch25_feature	outlier_timing_neg	60.8	59.1	51.7	57.3	56
UCLA_CNP	ADHD	catch25_feature	stretch_decreasing	52.4	52	51.5	54.9	50.9
UCLA_CNP	ADHD	catch25_feature	periodicity	58	57.6	51.2	50.2	49.9
UCLA_CNP	ADHD	Brain_Region	Right-Hippocampus	52.6	52	44.6	50.5	54.7
UCLA_CNP	ADHD	Brain_Region	Right-Thalamus-Proper	57.9	57.9	49.2	51.5	53.8
UCLA_CNP	ADHD	catch25_feature	mode_10	51	48.9	49.9	49.3	49.3
UCLA_CNP	ADHD	Brain_Region	ctx-lh-parahippocampal	56.1	53.5	52.1	50.8	52.2
UCLA_CNP	ADHD	catch25_feature	DFA	48.1	48.7	52.1	49.7	50.4
UCLA_CNP	ADHD	Brain_Region	Right-Accumbens-area	48.8	48.4	52.6	51.2	50.1
UCLA_CNP	ADHD	Brain_Region	ctx-lh-caudalanteriorcingulate	45.3	44.9	43.8	45	51.5
UCLA_CNP	ADHD	Brain_Region	ctx-lh-parsorbitalis	62.3	61.5	54.9	55.2	58.7
UCLA_CNP	ADHD	Brain_Region	ctx-lh-transversetemporal	42.8	41.6	46.6	46.5	44
UCLA_CNP	ADHD	catch25_feature	entropy_pairs	41.1	44.8	48.5	42.8	42.5
UCLA_CNP	ADHD	Brain_Region	ctx-rh-pericalcarine	50.1	54.3	49.5	50.3	51.4
UCLA_CNP	ADHD	Brain_Region	ctx-rh-frontalpole	43.3	43	44.5	50.5	49.3
UCLA_CNP	ADHD	Brain_Region	ctx-lh-rostralanteriorcingulate	50.1	51	48.6	45.9	47.6
UCLA_CNP	ADHD	Brain_Region	ctx-lh-bankssts	43.6	42.5	42.4	43.7	50.9
UCLA_CNP	ADHD	Brain_Region	ctx-lh-fusiform	57.7	56.7	55.5	53.7	55.6
UCLA_CNP	ADHD	Brain_Region	ctx-rh-isthmuscingulate	60.3	55.6	58.8	55.2	48.3
UCLA_CNP	ADHD	Brain_Region	ctx-lh-superiorparietal	40.5	43.5	48.6	43.7	43.1
UCLA_CNP	ADHD	Brain_Region	ctx-rh-inferiorparietal	53.3	57.2	52.3	53.7	52.8
UCLA_CNP	ADHD	Brain_Region	ctx-rh-medialorbitofrontal	53.2	54.5	52.2	54.4	54.4
UCLA_CNP	ADHD	Brain_Region	Left-Hippocampus	46.3	43.7	46.7	48.2	49.6
UCLA_CNP	ADHD	Brain_Region	ctx-lh-insula	54.6	58.3	56.9	55.9	53.4
UCLA_CNP	ADHD	Brain_Region	ctx-lh-parstriangularis	53.4	55	53.2	47.5	50.5
UCLA_CNP	ADHD	Brain_Region	ctx-lh-medialorbitofrontal	47.5	43.2	42.6	46.4	46
UCLA_CNP	ADHD	Brain_Region	ctx-lh-posteriorcingulate	51.5	51.8	51.8	49.7	55
UCLA_CNP	ADHD	Brain_Region	ctx-rh-caudalmiddlefrontal	50.7	55.6	47.2	47	50.9
UCLA_CNP	ADHD	Brain_Region	Right-Pallidum	53.3	52.8	50.4	47.8	51.9
UCLA_CNP	ADHD	Brain_Region	ctx-rh-parahippocampal	55	54.9	54.8	55.9	51.5
UCLA_CNP	ADHD	Brain_Region	ctx-lh-supramarginal	47.8	47.9	49	42.7	43.8
UCLA_CNP	ADHD	catch25_feature	ACF_timescale	45.4	42.7	49.9	46.8	47.3
UCLA_CNP	ADHD	Brain_Region	ctx-lh-caudalmiddlefrontal	47.6	47.6	43.9	47.8	48.8
UCLA_CNP	ADHD	Brain_Region	Left-Pallidum	48.1	47.8	47.2	48.6	46
UCLA_CNP	ADHD	catch25_feature	transition_variance	51.5	49.5	48.7	45.4	41.7
UCLA_CNP	ADHD	Brain_Region	ctx-lh-superiortemporal	49.2	47.9	48.9	47.6	54.6
UCLA_CNP	ADHD	Brain_Region	ctx-rh-cuneus	51.6	52.9	49.9	52.7	55.6
UCLA_CNP	ADHD	Brain_Region	ctx-rh-inferiortemporal	55.5	54.9	53.6	53.2	54
UCLA_CNP	ADHD	catch25_feature	whiten_timescale	43.1	44.3	47.7	44.7	45.7
UCLA_CNP	ADHD	catch25_feature	forecast_error	42.2	41.7	47.8	45.2	43
UCLA_CNP	ADHD	catch25_feature	mean	52.4	53	54.3	51	53.4
UCLA_CNP	ADHD	Brain_Region	ctx-lh-frontalpole	57.4	57	61	56.7	56.6
UCLA_CNP	ADHD	Brain_Region	ctx-lh-lateraloccipital	47.2	49.1	47.3	48.1	47.7
ABIDE	ASD	Brain_Region	Angular_Gyrus	46.5	45.9	49.9	49.8	50
ABIDE	ASD	Brain_Region	Middle_Temporal_Gyrus_posterior_division	52.4	52.3	52.4	52.5	52.3
ABIDE	ASD	Brain_Region	Parahippocampal_Gyrus_anterior_division	54.4	54.3	57.3	53.7	52.2
ABIDE	ASD	Brain_Region	Parahippocampal_Gyrus_posterior_division	54.2	54.3	51.8	51.5	51.5
ABIDE	ASD	catch25_feature	ACF_timescale	54.5	54.7	56	53.1	52.5
ABIDE	ASD	Brain_Region	Lingual_Gyrus	48.1	48.2	49.6	49.2	47.7
ABIDE	ASD	Brain_Region	Precuneous_Cortex	51.7	51.4	50.7	51.5	49.8
ABIDE	ASD	Brain_Region	Heschls_Gyrus_includes_H1_and_H2	49.8	50.4	50.5	52.4	51.9
ABIDE	ASD	catch25_feature	entropy_pairs	54.2	53.4	54	53.8	53.4
ABIDE	ASD	Brain_Region	Parietal_Operculum_Cortex	52.2	52.4	52.1	52.2	52.2
ABIDE	ASD	catch25_feature	trev	52.6	53.5	53.2	52.5	52.3
ABIDE	ASD	Brain_Region	Frontal_Orbital_Cortex	52.4	52.6	51.9	51.6	52
ABIDE	ASD	Brain_Region	Central_Opercular_Cortex	51.7	51.5	49.5	49.5	48.8
ABIDE	ASD	Brain_Region	Supracalcarine_Cortex	50.3	50.6	49	49.7	49.9
ABIDE	ASD	catch25_feature	SD	59.5	59.8	59.2	56.2	53.5
ABIDE	ASD	catch25_feature	fALFF	53.4	53.3	53.3	52.4	51.5
ABIDE	ASD	Brain_Region	Supramarginal_Gyrus_anterior_division	52.5	51.8	47.4	49.1	49.4
ABIDE	ASD	catch25_feature	stretch_decreasing	52.7	53.2	53.6	52.4	50.7
ABIDE	ASD	catch25_feature	high_fluctuation	50.4	50.8	51	51.5	49.5
ABIDE	ASD	Brain_Region	Planum_Temporale	54.1	53.7	52	51.6	51.4
ABIDE	ASD	Brain_Region	Superior_Temporal_Gyrus_posterior_division	53.3	53.4	51.2	51.3	52.1
ABIDE	ASD	Brain_Region	Cingulate_Gyrus_posterior_division	52.2	52	51.9	50.9	49.9
ABIDE	ASD	catch25_feature	periodicity	52.4	51.9	53.6	51.4	50.3
ABIDE	ASD	Brain_Region	Inferior_Frontal_Gyrus_pars_opercularis	51.9	52.2	50.8	52.4	52.9
ABIDE	ASD	catch25_feature	AMI2	51.9	51.7	55.5	52.3	52.4
ABIDE	ASD	Brain_Region	Precentral_Gyrus	50.6	50.3	52.8	52	50.1
ABIDE	ASD	Brain_Region	Occipital_Pole	51.2	51.1	50.8	51.3	50.5
ABIDE	ASD	Brain_Region	Superior_Temporal_Gyrus_anterior_division	52.3	52.9	50.5	51.9	51.5
ABIDE	ASD	Brain_Region	Supramarginal_Gyrus_posterior_division	50.5	49.9	49.2	49.8	50.9
ABIDE	ASD	Brain_Region	Cingulate_Gyrus_anterior_division	52.3	53.1	52	51.5	51.2
ABIDE	ASD	Brain_Region	Inferior_Temporal_Gyrus_posterior_division	54	54.3	54.5	52.1	51.2
ABIDE	ASD	catch25_feature	rs_range	51.6	51.4	52.2	52.2	52.4
ABIDE	ASD	catch25_feature	mean	49.1	49.1	48.2	49.5	49.6
ABIDE	ASD	Brain_Region	Subcallosal_Cortex	51.4	52.1	50.8	51	51.7
ABIDE	ASD	catch25_feature	outlier_timing_pos	50.8	51.1	52.3	51.8	51.4
ABIDE	ASD	Brain_Region	Juxtapositional_Lobule_Cortex_(formerly_Supplementary_Motor_Cortex)	52.2	51.3	52.8	53.9	50.8
ABIDE	ASD	Brain_Region	Lateral_Occipital_Cortex_superior_division	49.6	50.4	48.1	50.5	49.9
ABIDE	ASD	catch25_feature	embedding_dist	52.4	52	54.9	53	53
ABIDE	ASD	Brain_Region	Temporal_Fusiform_Cortex_anterior_division	51.6	52	52.2	51.9	52.2
ABIDE	ASD	Brain_Region	Temporal_Occipital_Fusiform_Cortex	49.7	49.7	50	51.6	50.2
ABIDE	ASD	Brain_Region	Superior_Parietal_Lobule	49.8	48.8	51	51.5	51.5
ABIDE	ASD	Brain_Region	Frontal_Pole	53	52.9	51.5	50.4	50.6
ABIDE	ASD	catch25_feature	whiten_timescale	51.9	52.1	54.6	52.3	51.9
ABIDE	ASD	Brain_Region	Planum_Polare	51.7	52.8	50.3	51.4	50
ABIDE	ASD	catch25_feature	low_freq_power	52.3	52.5	53.5	52.4	49.8
ABIDE	ASD	Brain_Region	Cuneal_Cortex	52	51.9	49.2	50.5	50.8
ABIDE	ASD	Brain_Region	Middle_Frontal_Gyrus	54.7	54.2	52.2	51.6	50.9
ABIDE	ASD	Brain_Region	Inferior_Frontal_Gyrus_pars_triangularis	54.3	54.1	52.5	53.3	52.8
ABIDE	ASD	catch25_feature	ACF_first_min	53.6	54.8	54.3	52.6	50.1
ABIDE	ASD	Brain_Region	Frontal_Medial_Cortex	51.2	50.8	49.7	50.2	50.6
ABIDE	ASD	Brain_Region	Intracalcarine_Cortex	49.4	49.3	51.9	51.7	51.1
ABIDE	ASD	Brain_Region	Insular_Cortex	52.8	53.4	51.6	52.6	53.1
ABIDE	ASD	Brain_Region	Postcentral_Gyrus	52.1	51.9	52.3	52.2	51.7
ABIDE	ASD	Brain_Region	Inferior_Temporal_Gyrus_anterior_division	53.4	54	55.5	52.2	49.9
ABIDE	ASD	Brain_Region	Paracingulate_Gyrus	52.2	52	51.1	50.9	49.8
ABIDE	ASD	Brain_Region	Superior_Frontal_Gyrus	55.1	53.7	53.3	54.1	52.2
ABIDE	ASD	Brain_Region	Middle_Temporal_Gyrus_temporooccipital_part	52.9	51.7	54.4	53.4	51.2
ABIDE	ASD	Brain_Region	Temporal_Fusiform_Cortex_posterior_division	53.5	52.8	52.6	52.8	49.2
ABIDE	ASD	catch25_feature	transition_variance	52.4	51.5	53.6	50.6	48.7
ABIDE	ASD	Brain_Region	Middle_Temporal_Gyrus_anterior_division	50.3	50.5	50.2	50.3	50.3
ABIDE	ASD	catch25_feature	centroid_freq	54.5	54	55.9	54	51.1
ABIDE	ASD	Brain_Region	Frontal_Operculum_Cortex	52.8	53.1	54	53.2	54.1
ABIDE	ASD	Brain_Region	Temporal_Pole	52.4	53.2	54.7	52.9	49.7
ABIDE	ASD	Brain_Region	Lateral_Occipital_Cortex_inferior_division	52.9	52.8	50.2	51	51.3
ABIDE	ASD	catch25_feature	mode_10	51.5	52.3	53.5	51.3	50.7
ABIDE	ASD	Brain_Region	Inferior_Temporal_Gyrus_temporooccipital_part	49.6	50.9	49.3	49.1	49.1
ABIDE	ASD	Brain_Region	Occipital_Fusiform_Gyrus	50.8	50.9	52.3	50.1	50.3
ABIDE	ASD	catch25_feature	forecast_error	55.6	55.3	55	53.7	52.4
ABIDE	ASD	catch25_feature	outlier_timing_neg	50.6	51.5	53.8	51.8	51.8
ABIDE	ASD	catch25_feature	AMI_timescale	52.7	52.7	53.6	52.9	52.7
ABIDE	ASD	catch25_feature	stretch_high	48.8	49.3	50.4	52.6	50.8
ABIDE	ASD	Univariate_Combo	Combo	54.2	54.6	57.9	53.3	52.5
ABIDE	ASD	catch25_feature	DFA	52.2	52.5	52.2	51.3	49.1
ABIDE	ASD	catch25_feature	mode_5	51	50.8	48.5	50.2	49.5
