## Supplementary material for "Extracting interpretable signatures of whole-brain dynamics through systematic comparison": Table S11

Site_Number	Analysis	Model	Balanced Accuracy	SD
5	Brain_Region	Angular_Gyrus	58	18.2
5	Brain_Region	Central_Opercular_Cortex	49.9	16.6
5	Brain_Region	Cingulate_Gyrus_anterior_division	56.8	17.3
5	Brain_Region	Cingulate_Gyrus_posterior_division	44.4	17.1
5	Brain_Region	Cuneal_Cortex	63.8	16.3
5	Brain_Region	Frontal_Medial_Cortex	40.2	16.7
5	Brain_Region	Frontal_Operculum_Cortex	53	18.3
5	Brain_Region	Frontal_Orbital_Cortex	34.6	15.3
5	Brain_Region	Frontal_Pole	46.3	15.2
5	Brain_Region	Heschls_Gyrus_includes_H1_and_H2	58.2	17
5	Brain_Region	Inferior_Frontal_Gyrus_pars_opercularis	47.2	17
5	Brain_Region	Inferior_Frontal_Gyrus_pars_triangularis	51.6	16.1
5	Brain_Region	Inferior_Temporal_Gyrus_anterior_division	52.3	18.2
5	Brain_Region	Inferior_Temporal_Gyrus_posterior_division	54.2	17.9
5	Brain_Region	Inferior_Temporal_Gyrus_temporooccipital_part	48.2	17.2
5	Brain_Region	Insular_Cortex	60.3	15.5
5	Brain_Region	Intracalcarine_Cortex	51.4	17.4
5	Brain_Region	Juxtapositional_Lobule_Cortex_(formerly_Supplementary_Motor_Cortex)	42.1	18
5	Brain_Region	Lateral_Occipital_Cortex_inferior_division	53.5	18.1
5	Brain_Region	Lateral_Occipital_Cortex_superior_division	53.9	17.4
5	Brain_Region	Lingual_Gyrus	57.9	15.8
5	Brain_Region	Middle_Frontal_Gyrus	41.6	18.1
5	Brain_Region	Middle_Temporal_Gyrus_anterior_division	62.4	18.8
5	Brain_Region	Middle_Temporal_Gyrus_posterior_division	53.1	17.3
5	Brain_Region	Middle_Temporal_Gyrus_temporooccipital_part	47.9	17.7
5	Brain_Region	Occipital_Fusiform_Gyrus	56.8	16.7
5	Brain_Region	Occipital_Pole	55.2	17.3
5	Brain_Region	Paracingulate_Gyrus	62.3	18.6
5	Brain_Region	Parahippocampal_Gyrus_anterior_division	52	16.6
5	Brain_Region	Parahippocampal_Gyrus_posterior_division	51.6	14.8
5	Brain_Region	Parietal_Operculum_Cortex	45.4	16.7
5	Brain_Region	Planum_Polare	57.5	19.7
5	Brain_Region	Planum_Temporale	53.3	18.4
5	Brain_Region	Postcentral_Gyrus	39.5	14.5
5	Brain_Region	Precentral_Gyrus	45.4	18
5	Brain_Region	Precuneous_Cortex	57	18.2
5	Brain_Region	Subcallosal_Cortex	41.4	15.4
5	Brain_Region	Superior_Frontal_Gyrus	45.3	18.5
5	Brain_Region	Superior_Parietal_Lobule	43.7	16
5	Brain_Region	Superior_Temporal_Gyrus_anterior_division	50.9	17.9
5	Brain_Region	Superior_Temporal_Gyrus_posterior_division	60.6	17.1
5	Brain_Region	Supracalcarine_Cortex	55.9	16.3
5	Brain_Region	Supramarginal_Gyrus_anterior_division	48.1	18.1
5	Brain_Region	Supramarginal_Gyrus_posterior_division	53.9	17.8
5	Brain_Region	Temporal_Fusiform_Cortex_anterior_division	56.9	17
5	Brain_Region	Temporal_Fusiform_Cortex_posterior_division	47.3	19.5
5	Brain_Region	Temporal_Occipital_Fusiform_Cortex	53.3	18.6
5	Brain_Region	Temporal_Pole	46.6	17
20	Brain_Region	Angular_Gyrus	42.7	15.9
20	Brain_Region	Central_Opercular_Cortex	49.7	14.4
20	Brain_Region	Cingulate_Gyrus_anterior_division	53.1	13.6
20	Brain_Region	Cingulate_Gyrus_posterior_division	47.7	13.4
20	Brain_Region	Cuneal_Cortex	57.1	15.7
20	Brain_Region	Frontal_Medial_Cortex	52	15.3
20	Brain_Region	Frontal_Operculum_Cortex	48.1	15
20	Brain_Region	Frontal_Orbital_Cortex	43.2	14
20	Brain_Region	Frontal_Pole	48.5	13.5
20	Brain_Region	Heschls_Gyrus_includes_H1_and_H2	48.2	14.4
20	Brain_Region	Inferior_Frontal_Gyrus_pars_opercularis	41	15.3
20	Brain_Region	Inferior_Frontal_Gyrus_pars_triangularis	37.4	13.8
20	Brain_Region	Inferior_Temporal_Gyrus_anterior_division	49.6	16.5
20	Brain_Region	Inferior_Temporal_Gyrus_posterior_division	55.3	11.8
20	Brain_Region	Inferior_Temporal_Gyrus_temporooccipital_part	47	15.1
20	Brain_Region	Insular_Cortex	39.6	14.7
20	Brain_Region	Intracalcarine_Cortex	51.8	15.2
20	Brain_Region	Juxtapositional_Lobule_Cortex_(formerly_Supplementary_Motor_Cortex)	44.8	16.1
20	Brain_Region	Lateral_Occipital_Cortex_inferior_division	52.6	14.3
20	Brain_Region	Lateral_Occipital_Cortex_superior_division	49.3	14.3
20	Brain_Region	Lingual_Gyrus	51.5	15.5
20	Brain_Region	Middle_Frontal_Gyrus	48.1	13.5
20	Brain_Region	Middle_Temporal_Gyrus_anterior_division	55.6	14.9
20	Brain_Region	Middle_Temporal_Gyrus_posterior_division	46.5	15.2
20	Brain_Region	Middle_Temporal_Gyrus_temporooccipital_part	44.8	14.4
20	Brain_Region	Occipital_Fusiform_Gyrus	58.2	13.2
20	Brain_Region	Occipital_Pole	51.6	14.6
20	Brain_Region	Paracingulate_Gyrus	44.5	14.2
20	Brain_Region	Parahippocampal_Gyrus_anterior_division	51	14.1
20	Brain_Region	Parahippocampal_Gyrus_posterior_division	49.5	14.1
20	Brain_Region	Parietal_Operculum_Cortex	47.1	16.1
20	Brain_Region	Planum_Polare	57	15.9
20	Brain_Region	Planum_Temporale	42	13.7
20	Brain_Region	Postcentral_Gyrus	40.5	13.8
20	Brain_Region	Precentral_Gyrus	38.5	13.9
20	Brain_Region	Precuneous_Cortex	36.7	14.8
20	Brain_Region	Subcallosal_Cortex	46.7	16
20	Brain_Region	Superior_Frontal_Gyrus	41.1	14.4
20	Brain_Region	Superior_Parietal_Lobule	49.7	13.8
20	Brain_Region	Superior_Temporal_Gyrus_anterior_division	50.9	15.2
20	Brain_Region	Superior_Temporal_Gyrus_posterior_division	42.2	15
20	Brain_Region	Supracalcarine_Cortex	43	14.3
20	Brain_Region	Supramarginal_Gyrus_anterior_division	52.7	17.4
20	Brain_Region	Supramarginal_Gyrus_posterior_division	46.3	13.5
20	Brain_Region	Temporal_Fusiform_Cortex_anterior_division	44.6	14.9
20	Brain_Region	Temporal_Fusiform_Cortex_posterior_division	56.4	14.6
20	Brain_Region	Temporal_Occipital_Fusiform_Cortex	49.5	12.9
20	Brain_Region	Temporal_Pole	36.5	12.9
5	SPI_Combo	anm	48.6	10.1
5	SPI_Combo	bary_dtw_mean	53.1	13.5
5	SPI_Combo	cohmag_multitaper_mean_fs-1_fmin-0_fmax-0-5	54	14.9
5	SPI_Combo	coint_aeg_tstat_trend-ct_autolag-aic_maxlag-10	49.4	15.3
5	SPI_Combo	cov_EmpiricalCovariance	52.6	15.9
5	SPI_Combo	di_gaussian	54.8	17.5
5	SPI_Combo	dtw_constraint-itakura	52.3	15.1
5	SPI_Combo	pec	49.5	14.2
5	SPI_Combo	phi_star_t-1_norm-0	54.3	14.5
5	SPI_Combo	psi_multitaper_mean_fs-1_fmin-0_fmax-0-5	50.6	14.6
5	SPI_Combo	psi_wavelet_mean_fs-1_fmin-0_fmax-0-5_mean	52.3	18.3
5	SPI_Combo	sgc_nonparametric_mean_fs-1_fmin-0_fmax-0-5	51	13.5
5	SPI_Combo	te_kraskov_NN-4_DCE_k-max-10_tau-max-4	53.6	13
20	SPI_Combo	anm	50.6	15.4
20	SPI_Combo	bary_dtw_mean	41.3	13.8
20	SPI_Combo	cohmag_multitaper_mean_fs-1_fmin-0_fmax-0-5	58.2	15.8
20	SPI_Combo	coint_aeg_tstat_trend-ct_autolag-aic_maxlag-10	48.6	13.7
20	SPI_Combo	cov_EmpiricalCovariance	39.3	13.5
20	SPI_Combo	di_gaussian	57.3	15.2
20	SPI_Combo	dtw_constraint-itakura	55.2	14.7
20	SPI_Combo	pec	45.9	15.3
20	SPI_Combo	phi_star_t-1_norm-0	48.8	14.7
20	SPI_Combo	psi_multitaper_mean_fs-1_fmin-0_fmax-0-5	43	13.6
20	SPI_Combo	psi_wavelet_mean_fs-1_fmin-0_fmax-0-5_mean	50.4	14
20	SPI_Combo	sgc_nonparametric_mean_fs-1_fmin-0_fmax-0-5	44.4	14
20	SPI_Combo	te_kraskov_NN-4_DCE_k-max-10_tau-max-4	51.4	15.7
5	Univariate_Combo	Combo	52.4	16.5
20	Univariate_Combo	Combo	48	15.4
5	catch25_feature	CO_Embed2_Dist_tau_d_expfit_meandiff	59.8	16.6
5	catch25_feature	CO_FirstMin_ac	43.7	15.2
5	catch25_feature	CO_HistogramAMI_even_2_5	51.6	17.6
5	catch25_feature	CO_f1ecac	58	17.7
5	catch25_feature	CO_trev_1_num	57.5	15.4
5	catch25_feature	DN_HistogramMode_10	49.8	18.3
5	catch25_feature	DN_HistogramMode_5	50.9	18.5
5	catch25_feature	DN_Mean	51.2	18.2
5	catch25_feature	DN_OutlierInclude_n_001_mdrmd	55.9	16.9
5	catch25_feature	DN_OutlierInclude_p_001_mdrmd	54.5	18.9
5	catch25_feature	DN_Spread_Std	44.5	16.9
5	catch25_feature	FC_LocalSimple_mean1_tauresrat	34.3	15
5	catch25_feature	FC_LocalSimple_mean3_stderr	53.3	17.4
5	catch25_feature	IN_AutoMutualInfoStats_40_gaussian_fmmi	52.6	17
5	catch25_feature	MD_hrv_classic_pnn40	52.9	18.8
5	catch25_feature	PD_PeriodicityWang_th0_01	46.3	17.1
5	catch25_feature	SB_BinaryStats_diff_longstretch0	58.9	18
5	catch25_feature	SB_BinaryStats_mean_longstretch1	56.5	16.9
5	catch25_feature	SB_MotifThree_quantile_hh	47.7	17.9
5	catch25_feature	SB_TransitionMatrix_3ac_sumdiagcov	45.1	16
5	catch25_feature	SC_FluctAnal_2_dfa_50_1_2_logi_prop_r1	51.3	18.8
5	catch25_feature	SC_FluctAnal_2_rsrangefit_50_1_logi_prop_r1	43.6	17.5
5	catch25_feature	SP_Summaries_welch_rect_area_5_1	46.2	17.1
5	catch25_feature	SP_Summaries_welch_rect_centroid	54.2	18.3
5	catch25_feature	fALFF	49.5	16.9
20	catch25_feature	CO_Embed2_Dist_tau_d_expfit_meandiff	61.8	13.5
20	catch25_feature	CO_FirstMin_ac	56.5	12.8
20	catch25_feature	CO_HistogramAMI_even_2_5	49.7	16
20	catch25_feature	CO_f1ecac	54.9	14
20	catch25_feature	CO_trev_1_num	46	13.2
20	catch25_feature	DN_HistogramMode_10	47.1	14.5
20	catch25_feature	DN_HistogramMode_5	48.5	13.1
20	catch25_feature	DN_Mean	49.8	13.8
20	catch25_feature	DN_OutlierInclude_n_001_mdrmd	39.9	12.6
20	catch25_feature	DN_OutlierInclude_p_001_mdrmd	65	16.2
20	catch25_feature	DN_Spread_Std	43.2	15
20	catch25_feature	FC_LocalSimple_mean1_tauresrat	61.5	14.1
20	catch25_feature	FC_LocalSimple_mean3_stderr	55.6	14.4
20	catch25_feature	IN_AutoMutualInfoStats_40_gaussian_fmmi	49.3	13.6
20	catch25_feature	MD_hrv_classic_pnn40	50.5	13.9
20	catch25_feature	PD_PeriodicityWang_th0_01	41	13.1
20	catch25_feature	SB_BinaryStats_diff_longstretch0	50.5	15.1
20	catch25_feature	SB_BinaryStats_mean_longstretch1	46.4	14.9
20	catch25_feature	SB_MotifThree_quantile_hh	50.6	13
20	catch25_feature	SB_TransitionMatrix_3ac_sumdiagcov	43.4	13.3
20	catch25_feature	SC_FluctAnal_2_dfa_50_1_2_logi_prop_r1	46.3	15.4
20	catch25_feature	SC_FluctAnal_2_rsrangefit_50_1_logi_prop_r1	43.1	14.7
20	catch25_feature	SP_Summaries_welch_rect_area_5_1	46.6	15.1
20	catch25_feature	SP_Summaries_welch_rect_centroid	53.7	14
20	catch25_feature	fALFF	45	15.4
5	pyspi14_SPI	anm	49	10.2
5	pyspi14_SPI	bary_dtw_mean	45.6	11.6
5	pyspi14_SPI	cohmag_multitaper_mean_fs-1_fmin-0_fmax-0-5	54.2	14.3
5	pyspi14_SPI	coint_aeg_tstat_trend-ct_autolag-aic_maxlag-10	48.1	17.7
5	pyspi14_SPI	cov_EmpiricalCovariance	45.2	13.6
5	pyspi14_SPI	di_gaussian	51.9	17.1
5	pyspi14_SPI	dtw_constraint-itakura	50.1	15.7
5	pyspi14_SPI	pec	48.4	12.9
5	pyspi14_SPI	phi_star_t-1_norm-0	49.5	12.7
5	pyspi14_SPI	psi_multitaper_mean_fs-1_fmin-0_fmax-0-5	50.2	12.8
5	pyspi14_SPI	psi_wavelet_mean_fs-1_fmin-0_fmax-0-5_mean	50	19
5	pyspi14_SPI	sgc_nonparametric_mean_fs-1_fmin-0_fmax-0-5	48.3	10.6
5	pyspi14_SPI	te_kraskov_NN-4_DCE_k-max-10_tau-max-4	52.1	10.1
20	pyspi14_SPI	anm	50.4	14.8
20	pyspi14_SPI	bary_dtw_mean	46.2	14.3
20	pyspi14_SPI	cohmag_multitaper_mean_fs-1_fmin-0_fmax-0-5	60.7	15.6
20	pyspi14_SPI	coint_aeg_tstat_trend-ct_autolag-aic_maxlag-10	54.7	15.1
20	pyspi14_SPI	cov_EmpiricalCovariance	40.7	13.6
20	pyspi14_SPI	di_gaussian	56.7	13.9
20	pyspi14_SPI	dtw_constraint-itakura	59.8	13.8
20	pyspi14_SPI	pec	51.6	14.8
20	pyspi14_SPI	phi_star_t-1_norm-0	52.1	14.6
20	pyspi14_SPI	psi_multitaper_mean_fs-1_fmin-0_fmax-0-5	44.2	14.9
20	pyspi14_SPI	psi_wavelet_mean_fs-1_fmin-0_fmax-0-5_mean	51.8	14.8
20	pyspi14_SPI	sgc_nonparametric_mean_fs-1_fmin-0_fmax-0-5	44.8	14.5
20	pyspi14_SPI	te_kraskov_NN-4_DCE_k-max-10_tau-max-4	51.8	14.2
