## Supplementary material for "Extracting interpretable signatures of whole-brain dynamics through systematic comparison": Table S12

Disorder	SPI	Balanced Accuracy	SD	p-value	Benjamini--Hochberg p-value
SCZ	Pearson	67.3	12.6	1e-05	1e-04
SCZ	DTW	65.6	11	4e-05	2e-04
SCZ	coherence_magnitude	62.3	10.6	2e-05	1e-04
SCZ	DI	62	10.9	8e-04	3e-03
SCZ	power_envelope_corr	59.7	9	2e-03	4e-03
SCZ	cointegration	55.6	13.4	9e-02	2e-01
SCZ	PSI_frequency	53.1	10.8	1e-01	2e-01
SCZ	phi_star	52.4	6.8	2e-01	3e-01
SCZ	PSI_time_frequency	52.2	11.8	3e-01	4e-01
SCZ	ANM	51.4	3.7	1e-01	2e-01
SCZ	spectral_GC	50.3	3.7	4e-01	5e-01
SCZ	transfer_entropy	50.1	2.8	5e-01	6e-01
SCZ	PLI	49.8	2.4	8e-01	8e-01
SCZ	barycenter_DTW	48.2	7.6	8e-01	8e-01
BP	DI	59.6	11.3	7e-03	1e-01
BP	cointegration	58.4	11.1	2e-02	1e-01
BP	Pearson	57.6	11.7	3e-02	1e-01
BP	PSI_time_frequency	57.4	13	4e-02	1e-01
BP	DTW	56.7	10.1	4e-02	1e-01
BP	phi_star	54.1	7.4	7e-02	2e-01
BP	PSI_frequency	53.4	9.6	1e-01	2e-01
BP	coherence_magnitude	50.9	9.6	4e-01	7e-01
BP	transfer_entropy	49.7	3.4	6e-01	9e-01
BP	PLI	49.5	1.5	9e-01	1e+00
BP	ANM	49.4	3	7e-01	9e-01
BP	spectral_GC	49	2.5	7e-01	9e-01
BP	power_envelope_corr	47.4	8.9	8e-01	9e-01
BP	barycenter_DTW	45.1	6.3	1e+00	1e+00
ADHD	Pearson	54.6	10.6	1e-01	7e-01
ADHD	phi_star	52.1	6.7	1e-01	7e-01
ADHD	DTW	51.9	10	3e-01	7e-01
ADHD	barycenter_DTW	50.3	3.9	4e-01	7e-01
ADHD	DI	50.2	10.1	5e-01	7e-01
ADHD	transfer_entropy	50.1	1.3	4e-01	7e-01
ADHD	ANM	50	1.5	5e-01	7e-01
ADHD	coherence_magnitude	50	6.8	5e-01	7e-01
ADHD	PLI	50	0	5e-01	7e-01
ADHD	spectral_GC	50	0	5e-01	7e-01
ADHD	power_envelope_corr	48.5	7.2	7e-01	8e-01
ADHD	PSI_frequency	47.1	5.9	9e-01	9e-01
ADHD	cointegration	46.5	12	8e-01	8e-01
ADHD	PSI_time_frequency	46.3	12.7	8e-01	8e-01
ASD	Pearson	59.5	4.4	7e-11	1e-09
ASD	phi_star	58.3	4	2e-08	1e-07
ASD	DTW	55.9	4.2	5e-05	2e-04
ASD	DI	55.5	4.5	1e-04	5e-04
ASD	power_envelope_corr	54.6	4.6	8e-04	2e-03
ASD	coherence_magnitude	53.6	4.8	8e-03	2e-02
ASD	cointegration	52.3	5.1	6e-02	1e-01
ASD	transfer_entropy	51.9	4.7	1e-01	2e-01
ASD	PSI_frequency	51.4	4.3	2e-01	3e-01
ASD	barycenter_DTW	50.6	4.9	3e-01	4e-01
ASD	PLI	50.5	4.5	3e-01	4e-01
ASD	ANM	50.4	3.7	4e-01	5e-01
ASD	PSI_time_frequency	49.6	3.8	6e-01	6e-01
ASD	spectral_GC	48.9	4.1	7e-01	7e-01
