## Supplementary material for "Extracting interpretable signatures of whole-brain dynamics through systematic comparison": Table S13

SPI1	SPI2	Absolute Spearman correlation
cohmag_multitaper_mean_fs-1_fmin-0_fmax-0-5	cov_EmpiricalCovariance	0.06
cohmag_multitaper_mean_fs-1_fmin-0_fmax-0-5	di_gaussian	0.69
cohmag_multitaper_mean_fs-1_fmin-0_fmax-0-5	dtw_constraint-itakura	0.08
cohmag_multitaper_mean_fs-1_fmin-0_fmax-0-5	pec	0.28
cohmag_multitaper_mean_fs-1_fmin-0_fmax-0-5	phi_star_t-1_norm-0	0.57
cov_EmpiricalCovariance	di_gaussian	0.05
cov_EmpiricalCovariance	dtw_constraint-itakura	0.4
cov_EmpiricalCovariance	pec	0.08
cov_EmpiricalCovariance	phi_star_t-1_norm-0	0.06
cov_EmpiricalCovariance	cohmag_multitaper_mean_fs-1_fmin-0_fmax-0-5	0.06
di_gaussian	dtw_constraint-itakura	0.03
di_gaussian	pec	0.23
di_gaussian	phi_star_t-1_norm-0	0.59
di_gaussian	cohmag_multitaper_mean_fs-1_fmin-0_fmax-0-5	0.69
di_gaussian	cov_EmpiricalCovariance	0.05
dtw_constraint-itakura	pec	0.13
dtw_constraint-itakura	phi_star_t-1_norm-0	0.13
dtw_constraint-itakura	cohmag_multitaper_mean_fs-1_fmin-0_fmax-0-5	0.08
dtw_constraint-itakura	cov_EmpiricalCovariance	0.4
dtw_constraint-itakura	di_gaussian	0.03
pec	phi_star_t-1_norm-0	0.31
pec	cohmag_multitaper_mean_fs-1_fmin-0_fmax-0-5	0.28
pec	cov_EmpiricalCovariance	0.08
pec	di_gaussian	0.23
pec	dtw_constraint-itakura	0.13
phi_star_t-1_norm-0	cohmag_multitaper_mean_fs-1_fmin-0_fmax-0-5	0.57
phi_star_t-1_norm-0	cov_EmpiricalCovariance	0.06
phi_star_t-1_norm-0	di_gaussian	0.59
phi_star_t-1_norm-0	dtw_constraint-itakura	0.13
phi_star_t-1_norm-0	pec	0.31
