## Supplementary material for "Extracting interpretable signatures of whole-brain dynamics through systematic comparison": Table S14

Disorder	SPI	Balanced Accuracy	SD	p-value	Benjamini--Hochberg p-value
ASD	ANM	54.7	4.3	3e-03	3e-03
ASD	barycenter_DTW	56.3	4.9	3e-05	8e-05
ASD	coherence_magnitude	54.2	4.8	5e-03	6e-03
ASD	cointegration	55.1	4.8	6e-04	1e-03
ASD	Pearson	59.4	4.5	1e-09	2e-08
ASD	DI	57.1	4.5	4e-06	2e-05
ASD	DTW	57.1	5.3	6e-07	3e-06
ASD	power_envelope_corr	56.6	4.3	9e-06	3e-05
ASD	phi_star	58.7	4.2	3e-08	2e-07
ASD	PLI	53.7	4.7	1e-02	1e-02
ASD	PSI_frequency	54.8	4.5	8e-04	1e-03
ASD	PSI_time_frequency	54.3	4.3	2e-03	3e-03
ASD	spectral_GC	52.7	4	5e-02	5e-02
ASD	transfer_entropy	55.9	4.2	1e-04	3e-04
ADHD	ANM	50.1	2.5	5e-01	8e-01
ADHD	barycenter_DTW	49.5	2.6	6e-01	8e-01
ADHD	coherence_magnitude	51	5.6	3e-01	8e-01
ADHD	cointegration	50.3	10.7	5e-01	8e-01
ADHD	Pearson	51.8	9	3e-01	8e-01
ADHD	DI	49.9	9.3	5e-01	8e-01
ADHD	DTW	50.3	8	5e-01	8e-01
ADHD	power_envelope_corr	49.5	6.3	6e-01	8e-01
ADHD	phi_star	51.4	5.7	2e-01	8e-01
ADHD	PLI	50	0	5e-01	8e-01
ADHD	PSI_frequency	49.1	4.8	7e-01	8e-01
ADHD	PSI_time_frequency	45.6	11.4	8e-01	8e-01
ADHD	spectral_GC	49.9	0.6	5e-01	8e-01
ADHD	transfer_entropy	49.7	1.2	7e-01	8e-01
BP	ANM	57.3	9.4	2e-05	4e-05
BP	barycenter_DTW	56.5	11.4	5e-03	6e-03
BP	coherence_magnitude	60.3	12.1	2e-04	3e-04
BP	cointegration	64.1	10	1e-04	2e-04
BP	Pearson	64.7	10.9	3e-05	8e-05
BP	DI	65.6	12.2	1e-05	4e-05
BP	DTW	67.7	12	4e-07	2e-06
BP	power_envelope_corr	60.2	10.9	5e-04	7e-04
BP	phi_star	65.7	11.1	1e-09	2e-08
BP	PLI	51	5	1e-01	1e-01
BP	PSI_frequency	59.5	11.2	6e-05	1e-04
BP	PSI_time_frequency	61.5	13.2	4e-03	4e-03
BP	spectral_GC	54.5	9.7	1e-02	1e-02
BP	transfer_entropy	58	9.6	7e-08	5e-07
SCZ	ANM	64	8.6	1e-20	6e-20
SCZ	barycenter_DTW	66	11.2	6e-12	2e-11
SCZ	coherence_magnitude	64.6	10.1	2e-07	2e-07
SCZ	cointegration	65.9	11.4	4e-05	4e-05
SCZ	Pearson	71	12.4	1e-08	2e-08
SCZ	DI	66.8	11.1	1e-06	2e-06
SCZ	DTW	67.9	11.6	1e-07	2e-07
SCZ	power_envelope_corr	66.5	11.3	2e-08	3e-08
SCZ	phi_star	64	8.8	2e-09	5e-09
SCZ	PLI	56.9	7.7	1e-26	2e-25
SCZ	PSI_frequency	64.9	11.5	9e-10	3e-09
SCZ	PSI_time_frequency	62.6	12.7	1e-03	1e-03
SCZ	spectral_GC	59.1	8.6	2e-07	3e-07
SCZ	transfer_entropy	63.5	9.9	8e-22	5e-21
