## Supplementary material for "Extracting interpretable signatures of whole-brain dynamics through systematic comparison": Table S15

Disorder	SPI	T-statistic	p-value	Benjamini--Hochberg p-value	p_value
SCZ	ANM	4.21118612878944	5.60380987889468e-05	8e-04	6e-05
SCZ	barycenter_DTW	3.92534924249057	0.000160102506541024	1e-03	2e-04
SCZ	coherence_magnitude	0.485687068836115	0.628262257917489	6e-01	6e-01
SCZ	cointegration	2.45141013958279	0.0159821459069623	2e-02	2e-02
SCZ	Pearson	1.27464594383502	0.205418219639732	2e-01	2e-01
SCZ	DI	1.56321024859359	0.12119422220716	2e-01	1e-01
SCZ	DTW	0.724266541882801	0.470610252083329	5e-01	5e-01
SCZ	power_envelope_corr	1.5493710569611	0.124483507357082	2e-01	1e-01
SCZ	phi_star	3.70575590957064	0.000347375690095922	1e-03	3e-04
SCZ	PLI	2.56375019752655	0.0118582690612342	2e-02	1e-02
SCZ	PSI_frequency	2.55931450567008	0.0120009281138674	2e-02	1e-02
SCZ	PSI_time_frequency	2.48744755433599	0.0145376116858836	2e-02	1e-02
SCZ	spectral_GC	2.94011712673531	0.00408405182067842	1e-02	4e-03
SCZ	transfer_entropy	3.77664877953912	0.000271365179755366	1e-03	3e-04
BP	ANM	2.46410746780154	0.0154591795460057	3e-02	2e-02
BP	barycenter_DTW	2.58159583956724	0.0112996254643867	3e-02	1e-02
BP	coherence_magnitude	2.16266297536324	0.0329753793779716	6e-02	3e-02
BP	cointegration	1.55928267831011	0.122120630944581	1e-01	1e-01
BP	Pearson	1.70825253364294	0.0907232432110793	1e-01	9e-02
BP	DI	2.08201262299846	0.0399204533971177	6e-02	4e-02
BP	DTW	2.73581527505378	0.00737567035127006	3e-02	7e-03
BP	power_envelope_corr	2.97877420278887	0.00363995802527572	3e-02	4e-03
BP	phi_star	2.73984865636966	0.0072921743642248	3e-02	7e-03
BP	PSI_frequency	1.32186651643778	0.189258910808579	2e-01	2e-01
BP	PSI_time_frequency	0.964253182308168	0.337268487884048	3e-01	3e-01
BP	spectral_GC	1.66996687709694	0.0980849204213142	1e-01	1e-01
BP	transfer_entropy	2.55761932494685	0.0120558545284735	3e-02	1e-02
ASD	ANM	2.81337855635204	0.00591344321080421	3e-02	6e-03
ASD	barycenter_DTW	2.94570222244365	0.00401694385980072	3e-02	4e-03
ASD	coherence_magnitude	0.211713909736223	0.83276547715574	9e-01	8e-01
ASD	cointegration	1.28266320776709	0.202605109954191	4e-01	2e-01
ASD	Pearson	-0.14474268014689	0.885208301460954	9e-01	9e-01
ASD	DI	0.900776468393153	0.369893249619221	5e-01	4e-01
ASD	DTW	0.675964916646788	0.500638972862344	6e-01	5e-01
ASD	power_envelope_corr	1.06865329711546	0.287824734988325	4e-01	3e-01
ASD	phi_star	0.338911136799743	0.735394472945703	9e-01	7e-01
ASD	PLI	2.00191208002019	0.0480300690228769	1e-01	5e-02
ASD	PSI_frequency	1.84507168431772	0.0680164300768145	1e-01	7e-02
ASD	PSI_time_frequency	2.52250098391352	0.0132457981645119	5e-02	1e-02
ASD	spectral_GC	2.43383704505801	0.0167319705202315	5e-02	2e-02
ASD	transfer_entropy	2.76059141440504	0.00687621725918247	3e-02	7e-03
