## Supplementary material for "Extracting interpretable signatures of whole-brain dynamics through systematic comparison": Table S17

Study	Disorder	Analysis	Model	Nested_CV	Regular_CV
UCLA_CNP	SCZ	Brain_Region	ctx-lh-entorhinal	48.6	50.1
UCLA_CNP	SCZ	Brain_Region	ctx-lh-paracentral	58.4	59.9
UCLA_CNP	SCZ	Brain_Region	ctx-lh-superiortemporal	58.9	61.5
UCLA_CNP	SCZ	Brain_Region	ctx-rh-parsorbitalis	59.4	57.5
UCLA_CNP	SCZ	Brain_Region	Right-Pallidum	55.4	56.1
UCLA_CNP	SCZ	Brain_Region	ctx-rh-lingual	64.2	65.8
UCLA_CNP	SCZ	Brain_Region	ctx-rh-transversetemporal	62	62.4
UCLA_CNP	SCZ	Brain_Region	ctx-lh-pericalcarine	70.3	72.7
UCLA_CNP	SCZ	catch25_feature	mean	66.4	63.5
UCLA_CNP	SCZ	Brain_Region	ctx-lh-posteriorcingulate	58	57.4
UCLA_CNP	SCZ	Brain_Region	ctx-lh-rostralanteriorcingulate	55.4	54.1
UCLA_CNP	SCZ	Brain_Region	ctx-lh-postcentral	57.1	58.7
UCLA_CNP	SCZ	Brain_Region	ctx-rh-cuneus	68.6	69.3
UCLA_CNP	SCZ	catch25_feature	forecast_error	54.6	56.2
UCLA_CNP	SCZ	Brain_Region	ctx-rh-temporalpole	47.7	46.2
UCLA_CNP	SCZ	Brain_Region	ctx-lh-frontalpole	59.9	59.3
UCLA_CNP	SCZ	Brain_Region	ctx-lh-isthmuscingulate	58.1	58.3
UCLA_CNP	SCZ	Brain_Region	ctx-rh-posteriorcingulate	61	60.1
UCLA_CNP	SCZ	Brain_Region	ctx-lh-fusiform	54.6	55.5
UCLA_CNP	SCZ	Brain_Region	Right-Hippocampus	56.1	58
UCLA_CNP	SCZ	Brain_Region	ctx-lh-precuneus	66.5	68
UCLA_CNP	SCZ	Brain_Region	ctx-rh-precuneus	59.3	62.3
UCLA_CNP	SCZ	Brain_Region	ctx-lh-parsorbitalis	46.9	48.8
UCLA_CNP	SCZ	Brain_Region	ctx-lh-inferiortemporal	60	60.3
UCLA_CNP	SCZ	Brain_Region	ctx-lh-medialorbitofrontal	56.8	56.8
UCLA_CNP	SCZ	Brain_Region	ctx-rh-superiorfrontal	58.7	59.9
UCLA_CNP	SCZ	catch25_feature	low_freq_power	62.9	63.4
UCLA_CNP	SCZ	Brain_Region	Left-Pallidum	48.2	49.8
UCLA_CNP	SCZ	Brain_Region	ctx-lh-lateraloccipital	64.7	65.3
UCLA_CNP	SCZ	catch25_feature	rs_range	58.8	54.9
UCLA_CNP	SCZ	Brain_Region	ctx-rh-pericalcarine	64.2	66.6
UCLA_CNP	SCZ	Brain_Region	ctx-lh-superiorfrontal	58.6	58.2
UCLA_CNP	SCZ	catch25_feature	mode_10	47	48.1
UCLA_CNP	SCZ	Brain_Region	ctx-lh-insula	64.5	65.2
UCLA_CNP	SCZ	Brain_Region	ctx-lh-transversetemporal	53.8	55.2
UCLA_CNP	SCZ	Brain_Region	ctx-rh-paracentral	58.8	59.5
UCLA_CNP	SCZ	Brain_Region	ctx-lh-middletemporal	45.8	47.6
UCLA_CNP	SCZ	Brain_Region	ctx-rh-superiortemporal	60.9	64.1
UCLA_CNP	SCZ	Brain_Region	ctx-rh-postcentral	66	64.6
UCLA_CNP	SCZ	Brain_Region	Left-Hippocampus	51.7	52.7
UCLA_CNP	SCZ	Brain_Region	ctx-lh-bankssts	65.3	67
UCLA_CNP	SCZ	catch25_feature	DFA	59.8	64.1
UCLA_CNP	SCZ	Brain_Region	ctx-rh-lateraloccipital	65.6	67.6
UCLA_CNP	SCZ	catch25_feature	mode_5	53.3	52.8
UCLA_CNP	SCZ	catch25_feature	transition_variance	53.9	56.2
UCLA_CNP	SCZ	Brain_Region	ctx-lh-precentral	56.2	58
UCLA_CNP	SCZ	Brain_Region	ctx-rh-inferiortemporal	50.6	47.2
UCLA_CNP	SCZ	catch25_feature	outlier_timing_neg	51.8	50.3
UCLA_CNP	SCZ	catch25_feature	entropy_pairs	64	61.4
UCLA_CNP	SCZ	Brain_Region	ctx-rh-caudalmiddlefrontal	51.5	52.6
UCLA_CNP	SCZ	Brain_Region	ctx-rh-frontalpole	55.1	56.7
UCLA_CNP	SCZ	Brain_Region	Right-Thalamus-Proper	61.8	57.4
UCLA_CNP	SCZ	catch25_feature	AMI2	56.1	57
UCLA_CNP	SCZ	Brain_Region	ctx-rh-caudalanteriorcingulate	59.5	58.9
UCLA_CNP	SCZ	Brain_Region	ctx-rh-isthmuscingulate	61.5	64.2
UCLA_CNP	SCZ	Brain_Region	ctx-rh-entorhinal	55.9	56.6
UCLA_CNP	SCZ	Brain_Region	ctx-rh-inferiorparietal	59.4	57.4
UCLA_CNP	SCZ	Brain_Region	ctx-lh-lingual	62.1	64.2
UCLA_CNP	SCZ	Brain_Region	Left-Putamen	58.9	59
UCLA_CNP	SCZ	catch25_feature	SD	71.6	69.8
UCLA_CNP	SCZ	Brain_Region	ctx-lh-parstriangularis	48.8	51.4
UCLA_CNP	SCZ	catch25_feature	stretch_high	54.7	54
UCLA_CNP	SCZ	Brain_Region	ctx-lh-parahippocampal	56.9	53.4
UCLA_CNP	SCZ	catch25_feature	embedding_dist	59.8	62.2
UCLA_CNP	SCZ	catch25_feature	stretch_decreasing	57.3	53.9
UCLA_CNP	SCZ	Brain_Region	ctx-rh-parahippocampal	58.2	58.5
UCLA_CNP	SCZ	Univariate_Combo	Combo	68.2	69.5
UCLA_CNP	SCZ	Brain_Region	ctx-rh-medialorbitofrontal	58.7	60.7
UCLA_CNP	SCZ	Brain_Region	ctx-lh-caudalanteriorcingulate	65	65.7
UCLA_CNP	SCZ	catch25_feature	AMI_timescale	45.8	46.5
UCLA_CNP	SCZ	Brain_Region	ctx-rh-superiorparietal	55.8	59.7
UCLA_CNP	SCZ	Brain_Region	Right-Caudate	59.5	60.4
UCLA_CNP	SCZ	Brain_Region	ctx-lh-rostralmiddlefrontal	54.2	52.9
UCLA_CNP	SCZ	Brain_Region	ctx-rh-fusiform	57.3	55.5
UCLA_CNP	SCZ	Brain_Region	ctx-rh-lateralorbitofrontal	63.4	61.5
UCLA_CNP	SCZ	Brain_Region	ctx-lh-supramarginal	59	61.6
UCLA_CNP	SCZ	catch25_feature	periodicity	64.9	64
UCLA_CNP	SCZ	Brain_Region	ctx-lh-cuneus	66.6	67.6
UCLA_CNP	SCZ	Brain_Region	ctx-rh-bankssts	56.3	56.7
UCLA_CNP	SCZ	Brain_Region	ctx-rh-parstriangularis	59.1	58.8
UCLA_CNP	SCZ	catch25_feature	centroid_freq	58.7	60.9
UCLA_CNP	SCZ	Brain_Region	Right-Putamen	50.8	51.9
UCLA_CNP	SCZ	Brain_Region	ctx-lh-parsopercularis	54.1	56.8
UCLA_CNP	SCZ	Brain_Region	Left-Amygdala	57.1	57.1
UCLA_CNP	SCZ	Brain_Region	ctx-rh-parsopercularis	58.4	61.4
UCLA_CNP	SCZ	Brain_Region	ctx-lh-inferiorparietal	59.5	61.8
UCLA_CNP	SCZ	Brain_Region	ctx-rh-rostralanteriorcingulate	46.1	47.3
UCLA_CNP	SCZ	catch25_feature	high_fluctuation	61.5	54.5
UCLA_CNP	SCZ	Brain_Region	ctx-rh-middletemporal	62.6	62.9
UCLA_CNP	SCZ	Brain_Region	Left-Accumbens-area	56.7	57.3
UCLA_CNP	SCZ	Brain_Region	Right-Amygdala	63.4	65.3
UCLA_CNP	SCZ	Brain_Region	Left-Caudate	56.8	55.3
UCLA_CNP	SCZ	Brain_Region	ctx-rh-precentral	56.1	60.4
UCLA_CNP	SCZ	catch25_feature	ACF_timescale	58.4	59.8
UCLA_CNP	SCZ	Brain_Region	ctx-rh-insula	56.4	58.5
UCLA_CNP	SCZ	catch25_feature	ACF_first_min	56.2	54.4
UCLA_CNP	SCZ	Brain_Region	Left-Thalamus-Proper	59.2	61.5
UCLA_CNP	SCZ	Brain_Region	ctx-lh-temporalpole	59.6	62.1
UCLA_CNP	SCZ	Brain_Region	ctx-lh-superiorparietal	56.1	57.4
UCLA_CNP	SCZ	catch25_feature	trev	47.5	41.8
UCLA_CNP	SCZ	catch25_feature	fALFF	63.5	62.4
UCLA_CNP	SCZ	Brain_Region	ctx-lh-caudalmiddlefrontal	55.8	59.1
UCLA_CNP	SCZ	catch25_feature	whiten_timescale	61.1	55.5
UCLA_CNP	SCZ	Brain_Region	ctx-rh-supramarginal	59.7	62.2
UCLA_CNP	SCZ	Brain_Region	ctx-lh-lateralorbitofrontal	54	57
UCLA_CNP	SCZ	Brain_Region	Right-Accumbens-area	57.9	57.8
UCLA_CNP	SCZ	Brain_Region	ctx-rh-rostralmiddlefrontal	57.1	58.4
UCLA_CNP	SCZ	catch25_feature	outlier_timing_pos	48.6	50.9
UCLA_CNP	BP	Brain_Region	Right-Putamen	55.5	56.4
UCLA_CNP	BP	catch25_feature	ACF_first_min	53.4	48.3
UCLA_CNP	BP	catch25_feature	embedding_dist	64.2	62
UCLA_CNP	BP	Brain_Region	ctx-rh-precentral	55.2	56.5
UCLA_CNP	BP	Brain_Region	ctx-lh-inferiortemporal	55.7	57.9
UCLA_CNP	BP	Brain_Region	ctx-lh-cuneus	51.9	52.6
UCLA_CNP	BP	Brain_Region	ctx-rh-caudalmiddlefrontal	56	57.1
UCLA_CNP	BP	Brain_Region	ctx-lh-lateraloccipital	58	58.4
UCLA_CNP	BP	Brain_Region	ctx-rh-lingual	47.3	50.4
UCLA_CNP	BP	catch25_feature	forecast_error	58.3	60.2
UCLA_CNP	BP	Brain_Region	ctx-rh-frontalpole	56.5	57.6
UCLA_CNP	BP	Brain_Region	ctx-rh-fusiform	49.8	53
UCLA_CNP	BP	Brain_Region	ctx-lh-rostralmiddlefrontal	49.3	50.4
UCLA_CNP	BP	Brain_Region	Left-Amygdala	53	48.7
UCLA_CNP	BP	Brain_Region	Right-Pallidum	57	55.6
UCLA_CNP	BP	Brain_Region	ctx-rh-lateralorbitofrontal	54.4	57.6
UCLA_CNP	BP	Brain_Region	ctx-lh-isthmuscingulate	57.5	59.7
UCLA_CNP	BP	Brain_Region	ctx-rh-postcentral	58.2	59.8
UCLA_CNP	BP	Brain_Region	ctx-rh-insula	60.1	63.3
UCLA_CNP	BP	Brain_Region	ctx-lh-precuneus	55.5	57.9
UCLA_CNP	BP	catch25_feature	entropy_pairs	59.1	57.6
UCLA_CNP	BP	Brain_Region	Left-Accumbens-area	52.3	51.7
UCLA_CNP	BP	catch25_feature	outlier_timing_pos	53.3	53.3
UCLA_CNP	BP	Brain_Region	ctx-rh-precuneus	54.4	56
UCLA_CNP	BP	Brain_Region	ctx-lh-temporalpole	57.1	58.3
UCLA_CNP	BP	Brain_Region	ctx-rh-paracentral	56.3	58.1
UCLA_CNP	BP	Brain_Region	ctx-lh-superiortemporal	52.9	53.6
UCLA_CNP	BP	Brain_Region	ctx-rh-caudalanteriorcingulate	59.8	60.5
UCLA_CNP	BP	Brain_Region	ctx-lh-pericalcarine	51.9	54.3
UCLA_CNP	BP	catch25_feature	mode_5	48	52.9
UCLA_CNP	BP	catch25_feature	AMI_timescale	57.9	59
UCLA_CNP	BP	Brain_Region	ctx-rh-isthmuscingulate	52.3	51.9
UCLA_CNP	BP	Brain_Region	Right-Thalamus-Proper	58.6	60.8
UCLA_CNP	BP	catch25_feature	DFA	51.5	49.3
UCLA_CNP	BP	Brain_Region	ctx-rh-parsorbitalis	51.1	50.2
UCLA_CNP	BP	Brain_Region	Left-Hippocampus	64.4	62
UCLA_CNP	BP	Univariate_Combo	Combo	68.7	69.8
UCLA_CNP	BP	Brain_Region	ctx-lh-medialorbitofrontal	52.2	55.7
UCLA_CNP	BP	Brain_Region	ctx-lh-frontalpole	55.1	56.9
UCLA_CNP	BP	Brain_Region	ctx-lh-lateralorbitofrontal	59.2	60.1
UCLA_CNP	BP	Brain_Region	ctx-rh-lateraloccipital	56.5	58.4
UCLA_CNP	BP	Brain_Region	ctx-rh-rostralmiddlefrontal	52.1	48.3
UCLA_CNP	BP	Brain_Region	ctx-rh-inferiortemporal	45	46.7
UCLA_CNP	BP	catch25_feature	mode_10	47.6	43.5
UCLA_CNP	BP	Brain_Region	ctx-lh-superiorfrontal	51.7	52
UCLA_CNP	BP	Brain_Region	ctx-rh-entorhinal	45.8	48.2
UCLA_CNP	BP	catch25_feature	low_freq_power	58.9	57.9
UCLA_CNP	BP	Brain_Region	ctx-rh-superiortemporal	60.5	62.9
UCLA_CNP	BP	Brain_Region	ctx-lh-middletemporal	48.2	51.7
UCLA_CNP	BP	Brain_Region	ctx-rh-bankssts	57.9	54.8
UCLA_CNP	BP	Brain_Region	ctx-rh-superiorfrontal	56.6	56.5
UCLA_CNP	BP	catch25_feature	mean	63.2	60
UCLA_CNP	BP	Brain_Region	ctx-rh-rostralanteriorcingulate	57.2	59.8
UCLA_CNP	BP	Brain_Region	ctx-lh-postcentral	61.7	62.9
UCLA_CNP	BP	Brain_Region	ctx-rh-pericalcarine	47.1	50.3
UCLA_CNP	BP	Brain_Region	Right-Caudate	56.5	56.1
UCLA_CNP	BP	Brain_Region	ctx-lh-paracentral	56.6	59.6
UCLA_CNP	BP	catch25_feature	transition_variance	56.6	55.6
UCLA_CNP	BP	Brain_Region	ctx-lh-parsorbitalis	48.6	47.6
UCLA_CNP	BP	Brain_Region	ctx-lh-precentral	55	59
UCLA_CNP	BP	Brain_Region	ctx-rh-transversetemporal	54.8	57.5
UCLA_CNP	BP	Brain_Region	ctx-rh-superiorparietal	55.8	55.8
UCLA_CNP	BP	Brain_Region	ctx-lh-caudalanteriorcingulate	50.1	48.9
UCLA_CNP	BP	catch25_feature	periodicity	57.7	59.1
UCLA_CNP	BP	Brain_Region	ctx-rh-parsopercularis	59.8	61.7
UCLA_CNP	BP	Brain_Region	ctx-lh-lingual	54.4	51.6
UCLA_CNP	BP	Brain_Region	ctx-lh-supramarginal	50.8	52.6
UCLA_CNP	BP	Brain_Region	ctx-lh-fusiform	57.9	59.2
UCLA_CNP	BP	Brain_Region	ctx-lh-parsopercularis	59.1	60.9
UCLA_CNP	BP	Brain_Region	ctx-lh-caudalmiddlefrontal	55.1	58.8
UCLA_CNP	BP	catch25_feature	centroid_freq	59.6	56
UCLA_CNP	BP	Brain_Region	ctx-lh-posteriorcingulate	58	54.3
UCLA_CNP	BP	catch25_feature	SD	56.7	57.3
UCLA_CNP	BP	Brain_Region	ctx-lh-parstriangularis	46.3	47.6
UCLA_CNP	BP	Brain_Region	ctx-lh-rostralanteriorcingulate	53.1	55.2
UCLA_CNP	BP	Brain_Region	Left-Thalamus-Proper	62	65.1
UCLA_CNP	BP	catch25_feature	outlier_timing_neg	54.1	53.2
UCLA_CNP	BP	catch25_feature	whiten_timescale	56	51.8
UCLA_CNP	BP	Brain_Region	ctx-rh-posteriorcingulate	55.3	55.5
UCLA_CNP	BP	Brain_Region	Right-Accumbens-area	47.1	48.2
UCLA_CNP	BP	Brain_Region	ctx-lh-transversetemporal	55.5	56.7
UCLA_CNP	BP	Brain_Region	ctx-rh-inferiorparietal	53.3	56.9
UCLA_CNP	BP	Brain_Region	Left-Putamen	57.1	56
UCLA_CNP	BP	catch25_feature	rs_range	46.1	48.9
UCLA_CNP	BP	Brain_Region	ctx-rh-supramarginal	55.5	57.1
UCLA_CNP	BP	catch25_feature	ACF_timescale	62.3	61.2
UCLA_CNP	BP	catch25_feature	stretch_high	57.2	57.2
UCLA_CNP	BP	Brain_Region	Left-Caudate	62.9	65.2
UCLA_CNP	BP	Brain_Region	ctx-rh-medialorbitofrontal	54.7	57.4
UCLA_CNP	BP	Brain_Region	Right-Hippocampus	66	67.4
UCLA_CNP	BP	catch25_feature	AMI2	46.4	50.5
UCLA_CNP	BP	Brain_Region	ctx-rh-cuneus	50.6	51.5
UCLA_CNP	BP	Brain_Region	ctx-lh-superiorparietal	57.1	59
UCLA_CNP	BP	catch25_feature	high_fluctuation	63.2	54.9
UCLA_CNP	BP	Brain_Region	ctx-lh-entorhinal	50.2	53.6
UCLA_CNP	BP	Brain_Region	ctx-lh-inferiorparietal	61.9	62.3
UCLA_CNP	BP	catch25_feature	trev	53.4	56.1
UCLA_CNP	BP	Brain_Region	ctx-rh-temporalpole	56.3	57.3
UCLA_CNP	BP	Brain_Region	ctx-lh-insula	55	54
UCLA_CNP	BP	Brain_Region	ctx-rh-parstriangularis	53.1	54.6
UCLA_CNP	BP	Brain_Region	ctx-rh-parahippocampal	60.4	61.8
UCLA_CNP	BP	catch25_feature	fALFF	62	61.9
UCLA_CNP	BP	Brain_Region	Left-Pallidum	58.2	57.8
UCLA_CNP	BP	Brain_Region	ctx-rh-middletemporal	56.6	59.1
UCLA_CNP	BP	Brain_Region	ctx-lh-bankssts	51.9	54.8
UCLA_CNP	BP	Brain_Region	Right-Amygdala	53.1	55.9
UCLA_CNP	BP	catch25_feature	stretch_decreasing	54	55.1
UCLA_CNP	BP	Brain_Region	ctx-lh-parahippocampal	54.6	54.9
UCLA_CNP	ADHD	Brain_Region	ctx-lh-paracentral	47.2	47.5
UCLA_CNP	ADHD	Brain_Region	ctx-lh-pericalcarine	46	47
UCLA_CNP	ADHD	Brain_Region	ctx-lh-rostralmiddlefrontal	46.9	48.7
UCLA_CNP	ADHD	Univariate_Combo	Combo	51.4	52.2
UCLA_CNP	ADHD	catch25_feature	rs_range	50.5	50.6
UCLA_CNP	ADHD	Brain_Region	ctx-rh-lateralorbitofrontal	52.7	52.9
UCLA_CNP	ADHD	Brain_Region	ctx-rh-middletemporal	57.4	58.4
UCLA_CNP	ADHD	Brain_Region	ctx-rh-parsorbitalis	53.6	51
UCLA_CNP	ADHD	Brain_Region	ctx-rh-cuneus	50.5	51.6
UCLA_CNP	ADHD	Brain_Region	ctx-lh-parstriangularis	52.2	53.4
UCLA_CNP	ADHD	Brain_Region	ctx-rh-fusiform	49.8	54.6
UCLA_CNP	ADHD	Brain_Region	ctx-rh-inferiorparietal	55.1	53.3
UCLA_CNP	ADHD	Brain_Region	ctx-lh-postcentral	47.3	43.9
UCLA_CNP	ADHD	Brain_Region	ctx-lh-frontalpole	58.4	57.4
UCLA_CNP	ADHD	Brain_Region	Left-Pallidum	49	48.1
UCLA_CNP	ADHD	Brain_Region	ctx-lh-insula	57.3	54.6
UCLA_CNP	ADHD	Brain_Region	Left-Hippocampus	46.6	46.3
UCLA_CNP	ADHD	Brain_Region	ctx-rh-superiorparietal	50.9	52.2
UCLA_CNP	ADHD	Brain_Region	Right-Amygdala	47.5	45.3
UCLA_CNP	ADHD	catch25_feature	ACF_first_min	52.7	51.5
UCLA_CNP	ADHD	Brain_Region	ctx-rh-caudalanteriorcingulate	45.5	46.2
UCLA_CNP	ADHD	Brain_Region	ctx-rh-precentral	50.5	54.8
UCLA_CNP	ADHD	Brain_Region	ctx-lh-parahippocampal	50.7	56.1
UCLA_CNP	ADHD	Brain_Region	ctx-rh-pericalcarine	48.8	50.1
UCLA_CNP	ADHD	catch25_feature	centroid_freq	48.1	36.8
UCLA_CNP	ADHD	Brain_Region	ctx-rh-caudalmiddlefrontal	51.8	50.7
UCLA_CNP	ADHD	Brain_Region	ctx-rh-parahippocampal	50.4	55
UCLA_CNP	ADHD	Brain_Region	ctx-lh-parsorbitalis	61.1	62.3
UCLA_CNP	ADHD	Brain_Region	ctx-rh-temporalpole	50.3	53.1
UCLA_CNP	ADHD	Brain_Region	ctx-lh-lateralorbitofrontal	54.3	52.2
UCLA_CNP	ADHD	catch25_feature	outlier_timing_neg	59	60.8
UCLA_CNP	ADHD	Brain_Region	ctx-rh-rostralmiddlefrontal	48	47.1
UCLA_CNP	ADHD	Brain_Region	ctx-lh-lingual	48.3	48.8
UCLA_CNP	ADHD	Brain_Region	ctx-lh-parsopercularis	50	53.7
UCLA_CNP	ADHD	Brain_Region	ctx-rh-precuneus	61.2	60.9
UCLA_CNP	ADHD	Brain_Region	ctx-rh-paracentral	53.4	56.6
UCLA_CNP	ADHD	Brain_Region	ctx-lh-inferiorparietal	47.5	46.3
UCLA_CNP	ADHD	Brain_Region	ctx-rh-parsopercularis	52.9	53.3
UCLA_CNP	ADHD	catch25_feature	high_fluctuation	57	51.4
UCLA_CNP	ADHD	Brain_Region	ctx-rh-postcentral	54.9	55.1
UCLA_CNP	ADHD	Brain_Region	ctx-lh-precuneus	46.5	47.2
UCLA_CNP	ADHD	Brain_Region	ctx-rh-entorhinal	49	57.1
UCLA_CNP	ADHD	Brain_Region	ctx-rh-parstriangularis	56.7	57.7
UCLA_CNP	ADHD	catch25_feature	entropy_pairs	47.4	41.1
UCLA_CNP	ADHD	catch25_feature	stretch_decreasing	52.6	52.4
UCLA_CNP	ADHD	catch25_feature	transition_variance	48	51.5
UCLA_CNP	ADHD	Brain_Region	ctx-rh-bankssts	54.7	56.5
UCLA_CNP	ADHD	catch25_feature	stretch_high	46.5	40
UCLA_CNP	ADHD	catch25_feature	forecast_error	47.4	42.2
UCLA_CNP	ADHD	Brain_Region	ctx-lh-medialorbitofrontal	46.4	47.5
UCLA_CNP	ADHD	Brain_Region	ctx-rh-frontalpole	47.3	43.3
UCLA_CNP	ADHD	Brain_Region	ctx-rh-rostralanteriorcingulate	54.5	56
UCLA_CNP	ADHD	Brain_Region	ctx-lh-superiorparietal	48.2	40.5
UCLA_CNP	ADHD	Brain_Region	ctx-lh-fusiform	53.7	57.7
UCLA_CNP	ADHD	Brain_Region	ctx-rh-posteriorcingulate	59.7	59.7
UCLA_CNP	ADHD	Brain_Region	ctx-lh-superiortemporal	46.8	49.2
UCLA_CNP	ADHD	catch25_feature	whiten_timescale	46.1	43.1
UCLA_CNP	ADHD	Brain_Region	Left-Putamen	49	47.9
UCLA_CNP	ADHD	Brain_Region	ctx-lh-transversetemporal	48.3	42.8
UCLA_CNP	ADHD	catch25_feature	trev	52	52
UCLA_CNP	ADHD	Brain_Region	ctx-lh-middletemporal	47	49.3
UCLA_CNP	ADHD	Brain_Region	ctx-lh-rostralanteriorcingulate	50.2	50.1
UCLA_CNP	ADHD	Brain_Region	ctx-lh-lateraloccipital	45.5	47.2
UCLA_CNP	ADHD	Brain_Region	ctx-lh-inferiortemporal	50.9	53.8
UCLA_CNP	ADHD	Brain_Region	ctx-lh-caudalmiddlefrontal	46.1	47.6
UCLA_CNP	ADHD	Brain_Region	ctx-rh-transversetemporal	50.7	52.6
UCLA_CNP	ADHD	Brain_Region	ctx-rh-superiorfrontal	51.1	54.7
UCLA_CNP	ADHD	catch25_feature	mode_10	48.3	51
UCLA_CNP	ADHD	catch25_feature	DFA	47.3	48.1
UCLA_CNP	ADHD	Brain_Region	ctx-lh-superiorfrontal	46.5	43.3
UCLA_CNP	ADHD	Brain_Region	Right-Caudate	58.6	58.9
UCLA_CNP	ADHD	Brain_Region	ctx-lh-isthmuscingulate	47.2	51.5
UCLA_CNP	ADHD	Brain_Region	ctx-lh-precentral	56.2	58.9
UCLA_CNP	ADHD	catch25_feature	mode_5	55	54.3
UCLA_CNP	ADHD	Brain_Region	Right-Thalamus-Proper	54.9	57.9
UCLA_CNP	ADHD	Brain_Region	ctx-lh-posteriorcingulate	50.7	51.5
UCLA_CNP	ADHD	Brain_Region	Left-Amygdala	48.8	50.6
UCLA_CNP	ADHD	catch25_feature	mean	53.1	52.4
UCLA_CNP	ADHD	Brain_Region	ctx-rh-superiortemporal	48.5	52.3
UCLA_CNP	ADHD	catch25_feature	AMI2	48.7	49.9
UCLA_CNP	ADHD	catch25_feature	low_freq_power	47.1	34.5
UCLA_CNP	ADHD	Brain_Region	ctx-lh-supramarginal	48.1	47.8
UCLA_CNP	ADHD	catch25_feature	fALFF	46.8	45.9
UCLA_CNP	ADHD	Brain_Region	ctx-lh-entorhinal	46.4	45.9
UCLA_CNP	ADHD	Brain_Region	ctx-lh-cuneus	47	50.7
UCLA_CNP	ADHD	Brain_Region	Right-Pallidum	54	53.3
UCLA_CNP	ADHD	catch25_feature	outlier_timing_pos	53.7	55.4
UCLA_CNP	ADHD	Brain_Region	ctx-rh-lingual	48.1	52.8
UCLA_CNP	ADHD	Brain_Region	Right-Putamen	46.4	46.9
UCLA_CNP	ADHD	catch25_feature	SD	46	40.9
UCLA_CNP	ADHD	catch25_feature	ACF_timescale	45.6	45.4
UCLA_CNP	ADHD	Brain_Region	Left-Thalamus-Proper	55.9	58.4
UCLA_CNP	ADHD	Brain_Region	Left-Caudate	45.9	42.5
UCLA_CNP	ADHD	Brain_Region	ctx-rh-isthmuscingulate	55	60.3
UCLA_CNP	ADHD	catch25_feature	AMI_timescale	46.8	44.5
UCLA_CNP	ADHD	Brain_Region	ctx-lh-caudalanteriorcingulate	46.1	45.3
UCLA_CNP	ADHD	catch25_feature	periodicity	57.2	58
UCLA_CNP	ADHD	Brain_Region	ctx-rh-inferiortemporal	53.1	55.5
UCLA_CNP	ADHD	Brain_Region	ctx-rh-insula	52.4	56.5
UCLA_CNP	ADHD	Brain_Region	ctx-lh-temporalpole	46.9	50.2
UCLA_CNP	ADHD	Brain_Region	Right-Accumbens-area	45.9	48.8
UCLA_CNP	ADHD	Brain_Region	ctx-lh-bankssts	45.2	43.6
UCLA_CNP	ADHD	Brain_Region	ctx-rh-lateraloccipital	55.9	55.8
UCLA_CNP	ADHD	Brain_Region	ctx-rh-medialorbitofrontal	53.2	53.2
UCLA_CNP	ADHD	Brain_Region	ctx-rh-supramarginal	47.5	43.8
UCLA_CNP	ADHD	Brain_Region	Left-Accumbens-area	49.1	52.1
UCLA_CNP	ADHD	Brain_Region	Right-Hippocampus	55	52.5
UCLA_CNP	ADHD	catch25_feature	embedding_dist	48	47.1
ABIDE	ASD	Brain_Region	Occipital_Pole	50.9	51.2
ABIDE	ASD	catch25_feature	trev	52.9	52.6
ABIDE	ASD	catch25_feature	mean	49.2	49.1
ABIDE	ASD	catch25_feature	AMI2	52	51.9
ABIDE	ASD	Brain_Region	Frontal_Operculum_Cortex	52.6	52.8
ABIDE	ASD	Brain_Region	Inferior_Frontal_Gyrus_pars_opercularis	50.7	51.9
ABIDE	ASD	Brain_Region	Superior_Parietal_Lobule	49.9	49.8
ABIDE	ASD	catch25_feature	DFA	52.9	52.2
ABIDE	ASD	Brain_Region	Superior_Temporal_Gyrus_posterior_division	52.5	53.3
ABIDE	ASD	catch25_feature	centroid_freq	54	54.5
ABIDE	ASD	Brain_Region	Precentral_Gyrus	49.8	50.6
ABIDE	ASD	catch25_feature	entropy_pairs	53.5	54.2
ABIDE	ASD	Brain_Region	Supracalcarine_Cortex	50.2	50.2
ABIDE	ASD	Brain_Region	Juxtapositional_Lobule_Cortex_(formerly_Supplementary_Motor_Cortex)	51.4	52.2
ABIDE	ASD	Brain_Region	Cingulate_Gyrus_posterior_division	52.6	52.2
ABIDE	ASD	Brain_Region	Temporal_Fusiform_Cortex_anterior_division	53.7	51.6
ABIDE	ASD	catch25_feature	mode_5	50.8	51
ABIDE	ASD	Brain_Region	Cuneal_Cortex	51.4	52
ABIDE	ASD	catch25_feature	stretch_decreasing	53.6	52.7
ABIDE	ASD	Brain_Region	Frontal_Medial_Cortex	51.2	51.2
ABIDE	ASD	Univariate_Combo	Combo	57.4	54.2
ABIDE	ASD	Brain_Region	Precuneous_Cortex	50.6	51.7
ABIDE	ASD	Brain_Region	Angular_Gyrus	49.1	46.5
ABIDE	ASD	Brain_Region	Superior_Frontal_Gyrus	54.7	55.1
ABIDE	ASD	Brain_Region	Cingulate_Gyrus_anterior_division	52.5	52.3
ABIDE	ASD	catch25_feature	outlier_timing_neg	50.7	50.6
ABIDE	ASD	Brain_Region	Postcentral_Gyrus	51.5	52.1
ABIDE	ASD	Brain_Region	Middle_Temporal_Gyrus_posterior_division	52	52.4
ABIDE	ASD	Brain_Region	Planum_Temporale	53.2	54.1
ABIDE	ASD	Brain_Region	Subcallosal_Cortex	51.4	51.4
ABIDE	ASD	Brain_Region	Paracingulate_Gyrus	52.1	52.2
ABIDE	ASD	catch25_feature	SD	59.9	59.5
ABIDE	ASD	Brain_Region	Supramarginal_Gyrus_posterior_division	50.3	50.6
ABIDE	ASD	Brain_Region	Parietal_Operculum_Cortex	53.7	52.2
ABIDE	ASD	catch25_feature	stretch_high	48.4	48.8
ABIDE	ASD	Brain_Region	Lingual_Gyrus	48.9	48.1
ABIDE	ASD	catch25_feature	ACF_timescale	54.4	54.5
ABIDE	ASD	Brain_Region	Temporal_Pole	52.5	52.4
ABIDE	ASD	Brain_Region	Lateral_Occipital_Cortex_superior_division	50.4	49.6
ABIDE	ASD	catch25_feature	rs_range	50.3	51.6
ABIDE	ASD	Brain_Region	Lateral_Occipital_Cortex_inferior_division	52.5	52.9
ABIDE	ASD	Brain_Region	Intracalcarine_Cortex	49.6	49.4
ABIDE	ASD	catch25_feature	periodicity	51.8	52.4
ABIDE	ASD	Brain_Region	Temporal_Occipital_Fusiform_Cortex	49.5	49.7
ABIDE	ASD	Brain_Region	Temporal_Fusiform_Cortex_posterior_division	52.3	53.5
ABIDE	ASD	catch25_feature	whiten_timescale	51.9	51.9
ABIDE	ASD	catch25_feature	embedding_dist	52	52.4
ABIDE	ASD	Brain_Region	Central_Opercular_Cortex	51.1	51.7
ABIDE	ASD	catch25_feature	mode_10	51.5	51.5
ABIDE	ASD	Brain_Region	Parahippocampal_Gyrus_anterior_division	54.5	54.4
ABIDE	ASD	Brain_Region	Occipital_Fusiform_Gyrus	50.8	50.8
ABIDE	ASD	catch25_feature	high_fluctuation	50.9	50.4
ABIDE	ASD	Brain_Region	Inferior_Temporal_Gyrus_posterior_division	54.2	54
ABIDE	ASD	Brain_Region	Heschls_Gyrus_includes_H1_and_H2	49.6	49.8
ABIDE	ASD	Brain_Region	Insular_Cortex	52.6	52.9
ABIDE	ASD	Brain_Region	Middle_Temporal_Gyrus_anterior_division	49.2	50.3
ABIDE	ASD	Brain_Region	Inferior_Temporal_Gyrus_anterior_division	53	53.4
ABIDE	ASD	Brain_Region	Middle_Temporal_Gyrus_temporooccipital_part	52.5	52.9
ABIDE	ASD	Brain_Region	Superior_Temporal_Gyrus_anterior_division	52.6	52.3
ABIDE	ASD	Brain_Region	Inferior_Temporal_Gyrus_temporooccipital_part	49.6	49.6
ABIDE	ASD	Brain_Region	Frontal_Orbital_Cortex	52.1	52.4
ABIDE	ASD	Brain_Region	Planum_Polare	51.8	51.7
ABIDE	ASD	catch25_feature	outlier_timing_pos	50.9	50.8
ABIDE	ASD	catch25_feature	AMI_timescale	52.2	52.7
ABIDE	ASD	catch25_feature	ACF_first_min	54.5	53.6
ABIDE	ASD	Brain_Region	Frontal_Pole	52.5	53
ABIDE	ASD	catch25_feature	forecast_error	55.1	55.6
ABIDE	ASD	catch25_feature	low_freq_power	52.6	52.3
ABIDE	ASD	Brain_Region	Middle_Frontal_Gyrus	54.3	54.7
ABIDE	ASD	catch25_feature	transition_variance	52.1	52.4
ABIDE	ASD	Brain_Region	Parahippocampal_Gyrus_posterior_division	54.1	54.2
ABIDE	ASD	catch25_feature	fALFF	53	53.4
ABIDE	ASD	Brain_Region	Supramarginal_Gyrus_anterior_division	51.9	52.5
ABIDE	ASD	Brain_Region	Inferior_Frontal_Gyrus_pars_triangularis	54.4	54.3
